# Regulators of TNFα Mediated Insulin Resistance Elucidated by Quantitative Proteomics

**DOI:** 10.1101/2020.06.22.165472

**Authors:** Rodrigo Mohallem, Uma K. Aryal

## Abstract

Obesity is a growing epidemic worldwide and is a major risk factor for several chronic diseases, including diabetes, kidney disease, heart disease, and cancer. Obesity often leads to type 2 diabetes mellitus (T2DM, via the increased production of proinflammatory cytokines such as tumor necrosis factor-α (TNFα). Our study combines different proteomic techniques to investigate the changes in the global proteome, secretome and phosphoproteome of adipocytes under chronic inflammation condition, as well as fundamental cross-talks between different cellular pathways regulated by chronic TNFα exposure. Our results show that many key regulator proteins of the canonical and non-canonical NF-κB pathways, such as Nfkb2, and its downstream effectors, including Csf-1 and Lgals3bp, directly involved in leukocyte migration and invasion, were significantly upregulated at the intra and extracellular levels, culminating in the progression of inflammation. Our data provides evidence of several key proteins that play a role in the development of insulin resistance.
