## Supplementary material for "Regulators of TNFα Mediated Insulin Resistance Elucidated by Quantitative Proteomics": SI Table 3: 4D Significantly Regulated Protein List from Global Proteomics

### Sheet: Sheet1
LFQ intensity 4D-Control1_1_B	LFQ intensity 4D-Control2_1_A	LFQ intensity 4D-Control3_1_A	LFQ intensity 4D-TNF-alpha1_1_A	LFQ intensity 4D-TNF-alpha2_1_A	LFQ intensity 4D-TNF-alpha3_1_A	4D-Control	4D-TNF-alpha	Majority protein IDs	Protein names	Gene names	MS/MS count 4D-Control1_1_B	MS/MS count 4D-Control2_1_A	MS/MS count 4D-Control3_1_A	MS/MS count 4D-TNF-alpha1_1_A	MS/MS count 4D-TNF-alpha2_1_A	MS/MS count 4D-TNF-alpha3_1_A	Δ Log	T-Test
28.0859	28.0851	27.8287	19.861	19.861	19.861	27.9999	19.861	Q3TUQ8;A0A0R4J0P6;Q8VDG3	Poly(A)-specific ribonuclease PARN	Parn	0	1	3	1	1	2	-8.13892	7.32769e-08
27.0758	25.3061	26.9564	19.861	19.861	19.861	26.4461	19.861	P62737;Q3UJ36;Q3U122;P63268;Q61852;A0A494B9T3;D3YZY0;D3Z2K3;I6L9D2	Actin, aortic smooth muscle;Actin, gamma-enteric smooth muscle	Acta2;Actg2	13	3	11	2	3	0	-6.5851	0.000322964
25.7779	26.1057	26.2568	19.861	19.861	19.861	26.0468	19.861	Q3UAX2;Q8C562;Q4FJQ8;Q3UCZ2;Q3UCH4;Q3UC81;Q3UC44;Q3UBE9;Q3UB98;Q3UB54;Q3U841;Q3U784;Q3U5U0;P11152;Q3UCD4;Q3U715;Q3U6S8	Lipoprotein lipase	Lpl	7	7	5	1	3	1	-6.18582	1.62913e-06
NaN	25.7046	25.5801	19.861	19.861	19.861	25.6424	19.861	H7BXB6;Z4YLG3;Q80U30	Protein CLEC16A	Clec16a	3	4	4	4	0	5	-5.78139	1.13806e-06
25.5696	25.6285	NaN	19.861	19.861	19.861	25.5991	19.861	A0A494BA97;Q62422	Osteoclast-stimulating factor 1	Ostf1	4	6	4	4	4	3	-5.73808	1.23781e-07
25.4712	25.6929	NaN	19.861	19.861	19.861	25.582	19.861	Q9Z0I9		Col6a3	4	2	0	0	0	0	-5.72106	6.63651e-06
25.416	25.1853	25.2332	19.861	19.861	19.861	25.2782	19.861	D3Z7Q3;Q3UKC8;Q80SZ7	Guanine nucleotide-binding protein subunit gamma;Guanine nucleotide-binding protein G(I)/G(S)/G(O) subunit gamma-5	Gng5	3	2	1	0	0	0	-5.41719	1.70039e-07
26.3269	24.0195	24.096	19.861	19.861	19.861	24.8141	19.861	Q58E29;Q0VEW4;Q9R1Q7	Proteolipid protein 2	Plp2	8	3	3	3	1	2	-4.95316	0.00281544
NaN	24.9296	24.633	19.861	19.861	19.861	24.7813	19.861	Q3UGN9;Q3TQ49;Q3UMC8;P70297	Signal transducing adapter molecule 1	Stam	2	3	2	2	1	2	-4.92034	2.49635e-05
25.0005	NaN	24.5522	19.861	19.861	19.861	24.7763	19.861	Q6P5D8	Structural maintenance of chromosomes flexible hinge domain-containing protein 1	Smchd1	2	0	2	0	1	3	-4.91535	8.62657e-05
24.6813	24.6766	NaN	19.861	19.861	19.861	24.679	19.861	Q9CWA6;Q8VEH8;F6Z458	Endoplasmic reticulum lectin 1	Erlec1	2	2	3	1	1	2	-4.818	1.0415e-10
24.874	24.9241	24.216	19.861	19.861	19.861	24.6714	19.861	Q6NXX6;K3W4T3;Q9Z1G4;Q3TY98;Q3TXT5	V-type proton ATPase subunit a;V-type proton ATPase 116 kDa subunit a isoform 1	Atp6v0a1	5	2	3	2	2	2	-4.81039	2.99045e-05
24.665	24.6787	24.5993	19.861	19.861	19.861	24.6477	19.861	P52760	Ribonuclease UK114	Hrsp12	4	6	4	5	3	3	-4.78669	4.10619e-09
24.5248	24.6257	24.6697	19.861	19.861	19.861	24.6067	19.861	A0A3B2WBC6			5	3	5	2	3	4	-4.74576	3.99988e-08
24.4526	24.7412	24.2675	19.861	19.861	19.861	24.4871	19.861	A0A2I3BRM6;A0A2I3BQH3			4	4	3	4	3	3	-4.62612	4.70196e-06
24.7939	24.093	24.5548	19.861	19.861	19.861	24.4806	19.861	Q3UGC8;Q91ZA3	Propionyl-CoA carboxylase alpha chain, mitochondrial	Pcca	2	1	2	1	0	0	-4.6196	2.32899e-05
24.4906	24.4125	24.4449	19.861	19.861	19.861	24.4493	19.861	Q9D1E6	Tubulin-folding cofactor B	Tbcb	1	1	2	2	2	2	-4.58837	3.56391e-09
24.5335	24.1584	NaN	19.861	19.861	19.861	24.3459	19.861	A0A1L1SU53;Q9Z0P5;A0A1L1STC8	Twinfilin-2	Twf2	3	4	2	2	1	2	-4.48496	6.65543e-05
NaN	24.3067	24.2831	19.861	19.861	19.861	24.2949	19.861	P97355;E9PZ58	Spermine synthase	Sms	3	0	2	0	2	1	-4.43392	1.71032e-08
24.1482	NaN	24.3949	19.861	19.861	19.861	24.2715	19.861	Q3UG07;P33434;Q6GXA5	72 kDa type IV collagenase;PEX	Mmp2	4	1	1	3	1	3	-4.41054	1.9941e-05
24.3957	24.2062	24.2075	19.861	19.861	19.861	24.2698	19.861	Q3UTB8;Q99LP6	GrpE protein homolog;GrpE protein homolog 1, mitochondrial	Grpel1	6	5	4	5	5	5	-4.40881	2.49193e-07
NaN	24.4339	23.8212	19.861	19.861	19.861	24.1276	19.861	F7BX26;Q60676	Serine/threonine-protein phosphatase;Serine/threonine-protein phosphatase 5	Ppp5c	0	1	4	1	3	1	-4.26659	0.000334528
24.2162	23.9142	NaN	19.861	19.861	19.861	24.0652	19.861	A2VDH5;P36916;Q52KE3	Guanine nucleotide-binding protein-like 1	Gnl1	2	1	1	2	1	2	-4.20417	4.22035e-05
24.072	24.0424	23.9924	19.861	19.861	19.861	24.0356	19.861	Q08024;Q3UYR3	Core-binding factor subunit beta	Cbfb	1	1	2	0	0	0	-4.17463	5.75893e-09
24.1087	24.1233	23.747	19.861	19.861	19.861	23.993	19.861	A0A0R4J0U7;Q8R395	COMM domain-containing protein 5	Commd5	2	2	1	1	1	0	-4.13203	4.69166e-06
23.7675	NaN	24.0595	19.861	19.861	19.861	23.9135	19.861	Q9CR41	Huntingtin-interacting protein K	Hypk	2	0	2	0	0	1	-4.05249	4.25736e-05
NaN	23.9218	23.8746	19.861	19.861	19.861	23.8982	19.861	Q9QZD8	Mitochondrial dicarboxylate carrier	Slc25a10	1	2	2	1	2	2	-4.03719	1.82925e-07
23.7712	NaN	23.7096	19.861	19.861	19.861	23.7404	19.861	F8WGB3;Q5XK33;Q9CZB0	Succinate dehydrogenase cytochrome b560 subunit, mitochondrial	Sdhc	1	0	1	1	2	5	-3.87941	4.58253e-07
NaN	23.391	23.9239	19.861	19.861	19.861	23.6574	19.861	Q8BU31	Ras-related protein Rap-2c	Rap2c	2	1	2	1	4	1	-3.79646	0.000312585
24.492	22.7784	23.5892	19.861	19.861	19.861	23.6199	19.861	F6TDE5;D3YZ62;D3Z4J3;Q99104;F6Z2S4;B8JK05	Unconventional myosin-Va	Myo5a	4	0	2	0	0	0	-3.75888	0.00161215
24.1098	23.9808	22.7285	19.861	19.861	19.861	23.6064	19.861	Q8WTY4;F7BWP1	Anamorsin	Ciapin1	2	2	1	0	0	0	-3.74538	0.00104936
23.2122	23.7981	NaN	19.861	19.861	19.861	23.5051	19.861	Q9CQ71	Replication protein A 14 kDa subunit	Rpa3	2	3	3	2	3	4	-3.64417	0.000468263
NaN	23.2747	23.6659	19.861	19.861	19.861	23.4703	19.861	Q925I1	ATPase family AAA domain-containing protein 3	Atad3	3	3	5	3	3	4	-3.60931	0.000144501
23.957	23.2302	23.1087	19.861	19.861	19.861	23.4319	19.861	Q8C3W1	Uncharacterized protein C1orf198 homolog		4	4	3	0	4	3	-3.57095	0.000175074
23.2134	23.492	23.5598	19.861	19.861	19.861	23.4217	19.861	Q91WK5;Q9CV53	Glycine cleavage system H protein, mitochondrial	Gcsh	3	2	3	3	3	2	-3.56074	4.68427e-06
NaN	23.203	23.6119	19.861	19.861	19.861	23.4075	19.861	Q3UG15;A0A140LHU0;Q61072;Q3U1W3;E9Q638	Disintegrin and metalloproteinase domain-containing protein 9	Adam9	0	0	2	0	1	2	-3.54648	0.000173741
23.3344	23.4462	NaN	19.861	19.861	19.861	23.3903	19.861	Q3UPG1;Q3UBC6;Q99L41;P22907	Porphobilinogen deaminase	Hmbs	2	2	1	0	2	0	-3.52933	3.62358e-06
22.9119	NaN	23.7544	19.861	19.861	19.861	23.3332	19.861	Q8CGC6;Q8R2W6	RNA-binding protein 28	Rbm28	2	0	3	1	2	2	-3.47218	0.00158381
NaN	23.1012	23.5176	19.861	19.861	19.861	23.3094	19.861	G3XA35;E9PYH0;Q62059;E9QMK3;E9QMK2	Versican core protein	Vcan	0	2	1	0	0	0	-3.44842	0.000199554
NaN	23.329	23.1998	19.861	19.861	19.861	23.2644	19.861	Q9CQ86	Migration and invasion enhancer 1	Mien1	1	1	1	2	1	2	-3.40341	6.23116e-06
23.4206	22.7118	23.4541	19.861	19.861	19.861	23.1955	19.861	F6QKK2;Q8VEH3	ADP-ribosylation factor-like protein 8A	Arl8a	2	2	2	1	0	0	-3.33451	0.000160929
23.4422	22.8173	NaN	19.861	19.861	19.861	23.1297	19.861	Q9JM58	Cytokine receptor-like factor 1	Crlf1	5	2	4	3	4	2	-3.26874	0.000783034
23.2225	22.6573	22.6445	19.861	19.861	19.861	22.8414	19.861	F8WIE5;Q69ZR2	E3 ubiquitin-protein ligase HECTD1	Hectd1	3	1	2	1	1	1	-2.98044	9.76288e-05
23.9556	NaN	21.5755	19.861	19.861	19.861	22.7655	19.861	Q14C53;A0A068BIT0;Q31125	Zinc transporter SLC39A7	Slc39a7	5	0	2	0	0	1	-2.90457	0.0466191
22.8207	22.6377	NaN	19.861	19.861	19.861	22.7292	19.861	A0A0R4J000;Q6ZQH5;Q8VC57;Q9CSZ1	BTB/POZ domain-containing protein KCTD5	Kctd5	3	1	0	0	0	2	-2.86821	2.95935e-05
22.4625	NaN	22.85	19.861	19.861	19.861	22.6563	19.861	Q9Z0L0	Trophoblast glycoprotein	Tpbg	4	2	2	2	2	2	-2.7953	0.000301278
23.2595	21.6443	22.0381	19.861	19.861	19.861	22.314	19.861	Q924Z4	Ceramide synthase 2	Cers2	4	1	3	0	2	2	-2.45299	0.0072588
25.9284	25.2999	25.0076	NaN	23.8981	24.0479	25.412	23.973	Q9D1M8;Q71V27;P97314;Q6QMT3;A0A1W2P845;A0A1W2P758	Cysteine and glycine-rich protein 2	Csrp2	11	7	9	0	1	3	-1.43895	0.0270745
24.7199	24.7762	25.4745	23.9485	23.6712	23.6976	24.9902	23.7724	Q8BG60;Q91X82	Thioredoxin-interacting protein	Txnip	2	3	5	1	0	0	-1.21773	0.00920734
27.0121	27.2419	27.4544	26.0122	26.2246	26.1798	27.2362	26.1389	Q62009;A0A097BW18;Q3U4U1;A0A097BW21;Q6GUA3	Periostin	Postn	24	12	14	1	3	3	-1.09727	0.00155667
30.7832	30.7351	31.0143	30.005	29.6529	30.0321	30.8442	29.8967	Q61554;O88840;Q60784	Fibrillin-1	Fbn1	174	126	186	70	52	85	-0.947512	0.00317377
27.6929	27.683	27.7968	26.8808	26.7705	26.7421	27.7242	26.7978	Q3U254;Q99K41;Q3USG5;Q3UUU0	EMILIN-1	Emilin1	28	27	34	9	9	10	-0.926409	7.70565e-05
26.4021	26.3402	26.4609	25.8234	25.5276	25.194	26.401	25.515	Q3UAZ7;Q9CT19;Q3U566;P30681;A0A1B0GQX9	High mobility group protein B2	Hmgb2	10	5	5	4	2	3	-0.886062	0.00873228
25.0409	25.1496	25.6242	24.1917	24.4732	24.6584	25.2716	24.4411	Q80T21	ADAMTS-like protein 4	Adamtsl4	7	1	4	0	0	0	-0.830481	0.0209063
26.964	26.957	27.3958	25.9122	26.5212	26.4151	27.1056	26.2829	Q3U5H8;Q3U5U6;P14901;Q3TVV4	Heme oxygenase 1	Hmox1	14	9	15	3	5	3	-0.822751	0.0256713
27.6411	27.6292	27.5324	26.8757	26.7789	26.7664	27.6009	26.807	A0A1L1SUX8;Q53YX2;P01831	Thy-1 membrane glycoprotein	Thy1	11	10	11	6	7	7	-0.793931	8.331e-05
28.825	28.7481	28.5977	27.899	28.0273	28.0703	28.7236	27.9989	Q61975			21	25	26	15	16	16	-0.724714	0.00100458
30.038	29.9781	29.9397	29.2236	29.4592	29.2909	29.9853	29.3246	P50428	Arylsulfatase A	Arsa	65	57	60	42	43	41	-0.660717	0.000948297
27.107	27.0865	27.1191	26.1721	26.5245	26.6637	27.1042	26.4534	O55234	Proteasome subunit beta type-5	Psmb5	8	13	11	4	7	8	-0.650784	0.0113438
26.9587	27.1789	27.1608	26.7195	26.4525	26.2291	27.0995	26.467	A2RTI3;O89017;Q3UE99	Legumain	Lgmn	11	6	9	6	4	6	-0.63243	0.0162065
26.7804	26.6143	26.8178	26.171	26.2173	25.9278	26.7375	26.1054	Q8C2Q8;Q9D9D7;Q3UD06;Q91VR2;Q9ERA8	ATP synthase subunit gamma;ATP synthase subunit gamma, mitochondrial	Atp5c1	9	8	14	2	3	0	-0.632114	0.00445647
24.2063	24.6566	24.246	23.5906	23.6641	23.9815	24.3696	23.7454	Q641N9;Q52L97;P52293	Importin subunit alpha;Importin subunit alpha-1	Kpna2	2	5	4	1	1	0	-0.624224	0.0290722
29.4675	29.4846	29.3626	28.8897	28.7957	28.7689	29.4382	28.8181	Q3TW82;P12265	Beta-glucuronidase	Gusb	61	48	58	24	35	29	-0.620148	0.000302415
23.9374	23.4512	24.0068	23.2284	23.0447	23.3098	23.7985	23.1943	Q9DC50	Peroxisomal carnitine O-octanoyltransferase	Crot	3	0	4	1	0	1	-0.604176	0.0343743
26.2087	26.259	26.1237	25.5095	25.7137	25.5822	26.1971	25.6018	A0A172Q386;Q91V98	Endosialin	Cd248	8	13	11	5	7	5	-0.595342	0.00114511
29.7873	29.8901	29.6823	29.1575	29.1211	29.3156	29.7866	29.1981	Q548K2;Q9D748;Q64437;Q3UMM7	Alcohol dehydrogenase class 4 mu/sigma chain	Adh7	63	61	66	47	45	41	-0.588511	0.00224415
27.4115	27.5409	27.4909	26.9632	26.8235	26.9193	27.4811	26.902	Q3U711;P43883;Q8C5B5;Q541S0;Q9CY19;B1AXR5	Perilipin;Perilipin-2	Plin2	25	20	22	14	11	14	-0.579089	0.000489199
23.9412	NaN	24.0034	23.3838	NaN	23.4156	23.9723	23.3997	A2A9I0;O35166	Golgi SNAP receptor complex member 2	Gosr2	2	2	2	1	1	1	-0.572629	0.00370354
25.742	25.7692	25.6727	25.187	25.249	25.033	25.728	25.1563	A0A0G2JGP4;Q9D091;Q3UCX0;Q3TMF4;Q4FJP3;P08556;A0A0G2JE25;A0A0G2JGM2	GTPase NRas	Nras	1	1	2	0	1	2	-0.571655	0.00124797
29.8273	29.7762	29.7838	29.2317	29.1086	29.3369	29.7957	29.2257	A2RSS6;Q64191;B7ZNK6	N(4)-(beta-N-acetylglucosaminyl)-L-asparaginase;Glycosylasparaginase alpha chain;Glycosylasparaginase beta chain	Aga	49	48	50	33	33	34	-0.570004	0.00109873
28.97	29.1669	29.0856	28.4689	28.5495	28.5015	29.0742	28.5066	Q78P93;Q3U8A7;Q3U646;Q9WV54;Q3TWT5	Acid ceramidase;Acid ceramidase subunit alpha;Acid ceramidase subunit beta	Asah1	47	51	56	38	40	41	-0.567577	0.000777461
26.1743	26.6483	26.2281	25.7015	25.8185	25.8334	26.3502	25.7845	Q3UKA4;P00329	Alcohol dehydrogenase 1	Adh1	8	12	12	7	10	12	-0.565744	0.02202
25.1467	25.2749	24.9914	24.6658	24.5488	24.5066	25.1377	24.5737	A0A146E664;Q6GU68;A0A1L1STF4	Immunoglobulin superfamily containing leucine-rich repeat protein	Islr	7	10	6	6	7	5	-0.563924	0.00400367
28.0481	27.659	27.7851	27.2527	27.1818	27.3672	27.8307	27.2672	Q545I6;Q9ES94;Q9WUU7	Cathepsin Z	Ctsz	21	15	20	7	10	11	-0.563497	0.0112684
30.6522	30.788	30.8535	30.2967	30.2266	30.0989	30.7645	30.2074	E9PWQ3;J3QQ16;A0A087WS16;O88493;D3YWD1		Col6a3	176	165	201	115	126	120	-0.557145	0.00255025
25.8293	25.7303	25.6071	25.1158	25.2694	25.1466	25.7222	25.1773	O70423;A2A4I8	Membrane primary amine oxidase	Aoc3	5	7	3	1	3	2	-0.544956	0.00237781
27.1612	27.0228	27.0207	26.5461	26.4939	26.5649	27.0682	26.535	Q8CCH2;Q5DTP3	NHL repeat-containing protein 3	Nhlrc3	14	12	12	5	5	5	-0.533255	0.000475567
29.0469	28.9502	28.9796	28.4952	28.3309	28.5576	28.9923	28.4612	Q61876;P10404;Q811N6;Q80SW4;Q61877;Q811N3;Q80SV3;Q811M8;A0A0A0UEG7;Q811N1;A0A0A0U847;Q64262;Q811N2;B8YPG3;B8YPG2	MLV-related proviral Env polyprotein;Surface protein;Transmembrane protein	env	46	36	41	31	28	33	-0.531033	0.00193897
25.8388	25.6811	25.7677	NaN	25.2221	25.2475	25.7625	25.2348	Q9CRB9;S4R238;Q9D9P1;D3Z0L4;Q91VG6	MICOS complex subunit Mic19	Chchd3	5	6	7	2	4	3	-0.527748	0.00304218
26.8229	26.7792	26.7546	26.1228	26.4037	26.2522	26.7855	26.2596	Q8BKG3	Inactive tyrosine-protein kinase 7	Ptk7	15	9	13	7	8	6	-0.525977	0.00325765
25.4046	25.5321	25.5986	24.911	25.0997	24.9921	25.5118	25.0009	Q540I4;Q3TJS0;O08917;G3UYU4	Flotillin-1	Flot1	1	4	2	0	0	2	-0.510834	0.00293405
26.0366	25.9964	25.9651	25.5385	25.4799	25.4624	25.9994	25.4936	A0A0R4J138;P50429;B2RWQ7	Arylsulfatase B	Arsb	7	9	9	6	5	7	-0.505779	8.21291e-05
33.0787	33.049	32.9508	32.5578	32.4575	32.5582	33.0262	32.5245	Q3TWM9;E9PZ00;Q3TXJ0;Q8BFQ1;Q3U8C4;Q3U897;Q3U825;Q3U5W2;Q3TXP9;Q3TWL8;Q3TIT5;Q3UAS4;Q3UE29;Q3TID4;Q3TWF9;Q3TKB2;Q3TWE9;K3W4L3;B2RUD7;Q3UFE8;J3QPG5;Q61207;Q3TKK3	Prosaposin	Psap	166	154	160	130	130	131	-0.501645	0.000606803
28.5127	28.815	28.5587	28.1695	28.1347	28.1036	28.6288	28.136	Q8C6E3;Q542K4;Q3UZE7;Q3TVZ1;P24270;Q3UF58;Q91XI2	Catalase	Cat	42	44	42	25	22	24	-0.492857	0.00680881
25.607	25.491	25.9857	25.2643	25.2314	25.1272	25.6946	25.2076	E9Q9C5;Q8C1D9;A3KML5;Q80YP7;P63082;A4FVC9;Q3UK60	V-type proton ATPase 16 kDa proteolipid subunit	Atp6v0c;Gm15487	4	4	7	4	7	6	-0.486951	0.0347743
29.7365	29.5684	29.6599	29.0493	29.2882	29.1725	29.655	29.17	Q8BNF3;Q3U2Z6;Q3TDY6;O89023	Tripeptidyl-peptidase 1	Tpp1	43	24	39	30	36	31	-0.484974	0.00453926
28.9862	28.9244	28.8778	28.5099	28.3609	28.4741	28.9295	28.4483	Q3TCN2	Putative phospholipase B-like 2;Putative phospholipase B-like 2 28 kDa form;Putative phospholipase B-like 2 40 kDa form;Putative phospholipase B-like 2 15 kDa form	Plbd2	39	37	37	27	24	28	-0.481158	0.000926232
25.7693	26.023	25.9123	25.293	25.5403	25.433	25.9015	25.4221	Q5F1Z8;Q60648	Ganglioside GM2 activator	Gm2a	5	4	4	3	2	3	-0.4794	0.0094819
29.9806	29.644	29.8022	29.34	29.3131	29.3625	29.8089	29.3385	Q3TVS6;P10605;Q3TC17	Cathepsin B;Cathepsin B light chain;Cathepsin B heavy chain	Ctsb	49	39	46	36	36	36	-0.470395	0.00872786
26.6369	26.8584	26.8765	26.2046	26.4965	26.2665	26.7906	26.3225	P54116;Q8BPA1	Erythrocyte band 7 integral membrane protein	Stom	13	12	13	6	9	9	-0.468072	0.0163887
24.8239	24.6111	24.658	24.5062	24.1979	23.9922	24.6977	24.2321	Q3TDI5;Q8VCI5	Peroxisomal biogenesis factor 19	Pex19	4	3	4	2	1	1	-0.465584	0.0458514
25.772	25.7447	25.8136	25.2533	25.4249	25.2572	25.7768	25.3118	Q3UP74;P97449;Q3TB69	Aminopeptidase N	Anpep	9	10	8	9	8	7	-0.464956	0.00149462
27.9302	27.8443	27.9337	27.6075	27.2471	27.5349	27.9027	27.4632	Q3URR4;Q9EQ08;Q9EQ07;A1L3T3;Q9JHK6;B1ATE0		Sgsh	30	23	26	15	13	18	-0.439548	0.0181452
24.9185	NaN	24.8972	24.55	24.4004	24.4601	24.9078	24.4702	H9H9R4;Q9JHJ3;H3BK59;H3BKY1	Glycosylated lysosomal membrane protein	Glmp	4	2	6	3	5	5	-0.437669	0.00451532
25.2449	25.1567	25.5076	24.9804	24.7225	24.9298	25.303	24.8776	Q3TXH3;Q3TX90;Q3TWI1;Q3TP83;Q3TLP7;P28301;Q3UXV2	Protein-lysine 6-oxidase	Lox	2	4	3	4	0	3	-0.425446	0.0319228
26.6572	26.9585	26.92	26.5021	26.3213	26.4646	26.8452	26.4293	P70665;A0A1N9M4K1;A0A1L1SU77	Sialate O-acetylesterase;Sialate O-acetylesterase small subunit;Sialate O-acetylesterase large subunit	Siae	24	17	18	12	16	17	-0.415893	0.0191605
28.0786	28.0241	28.0341	27.7075	27.5605	27.6306	28.0456	27.6328	Q99M71;A0A1Y7VKS9	Mammalian ependymin-related protein 1	Epdr1	22	18	20	17	13	14	-0.412781	0.000827583
28.4174	28.6188	28.4479	28.1634	27.9871	28.0997	28.4947	28.0834	Q3TXR9;P20060	Beta-hexosaminidase;Beta-hexosaminidase subunit beta	Hexb	31	31	35	18	26	17	-0.411335	0.00712846
28.3192	28.3468	28.4635	27.9269	27.9836	27.9923	28.3765	27.9676	A0A0A6YY47;P13595;E9Q589;A0A0A6YY91;A0A0A6YWU2	Neural cell adhesion molecule 1	Ncam1	40	35	43	21	28	25	-0.40889	0.001106
29.5112	29.4472	29.5868	29.1998	28.9667	29.1542	29.5151	29.1069	B7ZWC4;Q07113;B9EKB8	Cation-independent mannose-6-phosphate receptor	Igf2r	92	72	97	47	38	59	-0.408184	0.00758343
27.1039	27.3279	27.1101	26.6455	26.8089	26.8843	27.1806	26.7796	Q543S2;P18872;D3Z2M7	Guanine nucleotide-binding protein G(o) subunit alpha	Gnao1	7	3	8	0	5	4	-0.401054	0.0170393
26.4317	26.2011	26.5422	26.0888	26.0219	25.8917	26.3917	26.0008	O35459;F7B227	Delta(3,5)-Delta(2,4)-dienoyl-CoA isomerase, mitochondrial	Ech1	8	5	11	6	4	5	-0.390871	0.0280063
30.0161	30.1504	30.0407	29.7073	29.6122	29.7188	30.0691	29.6794	Q3TBM1;O09159	Alpha-mannosidase;Lysosomal alpha-mannosidase	Man2b1	101	96	101	68	62	71	-0.389636	0.00186551
24.073	24.0167	23.8494	23.543	23.7111	23.5217	23.9797	23.5919	Q3V199;Q91VK1;Q3TRM2	Basic leucine zipper and W2 domain-containing protein 2	Bzw2	6	4	1	2	9	6	-0.38777	0.012561
27.0115	27.3109	26.9533	26.7037	26.5703	26.8401	27.0919	26.7047	Q8CC47;Q571E4	N-acetylgalactosamine-6-sulfatase	Galns	22	15	21	13	12	17	-0.387166	0.0459873
28.0674	27.7694	27.8302	27.5441	27.4806	27.4868	27.889	27.5038	Q5NCU4;Q5NCU5;A0A1L1SSH9;P07214;Q3TXI6	SPARC	Sparc	24	13	22	14	13	18	-0.38519	0.0144132
29.6313	29.6235	29.5967	29.2739	29.2431	29.1847	29.6172	29.2339	Q9QWR8;Q3U6T2;Q3UZX5;A0A2R8VHH9	Alpha-N-acetylgalactosaminidase	Naga	68	56	67	45	51	49	-0.383317	0.000169047
30.1044	30.1867	30.0406	29.8238	29.6556	29.7038	30.1106	29.7277	Q3UCD9;Q3U7P0;Q3U651;Q3TWR6;Q3TWD0;Q8C243;P18242;Q3U7I9;F8WIR1;Q3U8W5;Q3TJN3;Q3TXL5;Q3UCW4;Q3UC89;Q3UAQ1;F6Y6L6;Q3TWL1;Q3TIR0;Q8VCK2;A0A1B0GT66	Cathepsin D	Ctsd	77	72	74	59	63	60	-0.382819	0.00427369
26.6716	26.6165	26.4663	26.9878	26.9809	26.9306	26.5848	26.9664	Q3UNI8;O35215;G3UZN1	D-dopachrome decarboxylase	Ddt	11	8	7	8	10	10	0.381625	0.00395769
30.6784	30.6632	30.5904	31.1055	31.0239	30.955	30.644	31.0281	Q9CXK3;Q497E4;P68033;Q3UIJ3;Q3TG92;Q61275;P68134;Q61272;Q61264	Actin, alpha cardiac muscle 1;Actin, alpha skeletal muscle	Actc1;Acta1	92	76	90	81	89	93	0.384118	0.00169767
25.8551	25.8836	25.6012	26.0318	26.326	26.1426	25.7799	26.1668	Q9D6N1	Carbonic anhydrase 13	Ca13	2	2	2	1	6	2	0.386862	0.0356818
24.7323	25.0291	24.7931	25.3054	25.1055	25.3054	24.8515	25.2388	Q3TIX9	U4/U6.U5 tri-snRNP-associated protein 2	Usp39	2	3	2	5	0	3	0.387278	0.0261559
31.656	31.7248	31.6237	32.0155	32.147	32.0053	31.6682	32.056	Q564E2;A0A1B0GSX0;P06151;Q99K20;Q3UDU4;Q3TI99;Q3THB4;Q3TCI7;A0A1B0GSR9;D3YZQ9;Q3UIC3	L-lactate dehydrogenase;L-lactate dehydrogenase A chain	Ldha	122	100	116	108	129	121	0.387786	0.00206061
24.4246	24.5447	24.4605	NaN	24.8681	24.8614	24.4766	24.8647	Q9CR60	Vesicle transport protein GOT1B	Golt1b	4	3	4	3	4	6	0.388098	0.00349411
25.5547	25.8327	25.6145	26.1046	26.0767	25.9906	25.6673	26.0573	Q91V64;Q9D096;A0A494B952	Isochorismatase domain-containing protein 1	Isoc1	6	6	5	9	7	7	0.38999	0.0128827
32.1904	32.3071	32.0405	32.6773	32.5292	32.5033	32.1794	32.5699	P17751;H7BXC3	Triosephosphate isomerase	Tpi1	121	119	119	118	125	121	0.390584	0.014359
25.5696	25.4496	25.5462	25.9102	25.9744	25.8591	25.5218	25.9146	Q4FJP2;Q3UJ82;O35309	N-myc-interactor	Nmi	5	2	2	7	6	5	0.392763	0.00137913
28.7038	28.9935	28.9131	29.1907	29.3487	29.2496	28.8701	29.263	Q3UMS6;B2RUJ7;Q00519	Xanthine dehydrogenase/oxidase;Xanthine dehydrogenase;Xanthine oxidase	Xdh	58	50	56	64	77	77	0.39289	0.015954
25.8262	25.985	25.954	26.3198	26.3212	26.3054	25.9217	26.3154	G3XA17;A0JNY7;Q62448;Q3U9U9;F7CBP1	Eukaryotic translation initiation factor 4 gamma 2	Eif4g2	10	8	8	12	13	12	0.393719	0.0012877
27.3525	27.7638	27.6256	27.989	28.0053	27.9366	27.5806	27.977	Q3TVN4;O35643;Q5SVG5;Q5SVG4;Q8CC13;Q3U1K9	AP complex subunit beta;AP-1 complex subunit beta-1	Ap1b1	21	23	25	24	25	30	0.396321	0.0318849
24.79	25.1955	24.8555	25.2373	25.4573	25.3504	24.947	25.3483	Q6PDI9;H6WCS3;Q00560;V9GX00;Q3UQA0	Interleukin-6 receptor subunit beta	Il6st;il6st	0	1	2	5	6	7	0.401325	0.0464095
29.4037	29.6371	29.5112	29.9306	29.9362	29.8897	29.5174	29.9188	Q80ZZ0;Q9WVK4;Q3TUW9;Q3TIT3;Q8K1X5;Q3TGS1;Q3TCK3;Q3T9A1	EH domain-containing protein 1	Ehd1	56	64	57	62	77	58	0.40147	0.0043458
30.5491	30.7164	30.5442	31.0711	30.9382	31.0166	30.6032	31.0087	Q9ERK4;E9Q1T9;F6ZEW4;E9QAX7	Exportin-2	Cse1l	30	30	48	31	62	66	0.405451	0.00407692
27.3212	27.4451	27.2683	27.7126	27.7169	27.8216	27.3449	27.7504	Q790Y8;Q3TNL1;Q00612;A3KG36	Glucose-6-phosphate 1-dehydrogenase;Glucose-6-phosphate 1-dehydrogenase X	G6pdx	21	20	14	20	27	26	0.405485	0.0030631
26.0395	26.4493	26.2582	26.6574	26.6176	26.6887	26.249	26.6546	Q80UU6;Q99PG2;Q3UF10;Q8CF06	Opioid growth factor receptor	Ogfr	10	12	15	20	24	19	0.405612	0.0279013
24.0309	24.151	24.4434	24.6474	24.647	24.5557	24.2084	24.6167	Q9CRA5;Q3UWP6;Q3TIL4;Q05BZ0	Golgi phosphoprotein 3	Golph3	3	1	2	3	5	4	0.408285	0.0318524
24.5759	24.857	24.7141	25.1259	25.0047	25.2543	24.7157	25.1283	G3UWE1;A0A5F8MQC8;Q52L67;Q9CY27;A0A5F8MPU6;Q9CWN2	Very-long-chain enoyl-CoA reductase	Tecr	2	3	2	2	3	4	0.412634	0.0190579
25.8808	25.7174	25.4116	26.1135	26.1035	26.0398	25.6699	26.0856	Q3UPB9;Q3U1H7;Q8C788;Q91ZR2	Sorting nexin;Sorting nexin-18	Snx18	5	4	7	5	9	5	0.415639	0.0406976
27.5535	27.6138	27.7603	28.0847	28.0019	28.111	27.6425	28.0659	Q53ZD4;E9QJW0;Q91VS7;D3YU60;A0A0N4SV17;D3YVR3	Microsomal glutathione S-transferase 1	Mgst1	8	10	12	15	11	8	0.423345	0.0036996
28.4139	28.3435	28.2712	28.7581	28.7905	28.7581	28.3428	28.7689	P12382;Q8CD98	ATP-dependent 6-phosphofructokinase, liver type	Pfkl	25	23	24	36	37	35	0.42607	0.000560882
26.818	26.8017	26.8062	27.2283	27.2228	27.2545	26.8086	27.2352	Q3V3R1	Monofunctional C1-tetrahydrofolate synthase, mitochondrial	Mthfd1l	14	8	13	13	13	15	0.42655	2.56523e-06
28.6502	28.6862	28.6073	29.0809	29.0644	29.0806	28.6479	29.0753	O08797		Serpinb9	20	22	23	28	27	26	0.427397	5.30256e-05
23.8882	24.005	24.1749	24.3361	24.579	24.4384	24.0227	24.4512	B2RRC5;A2AWA9;A2AWA7	Rab GTPase-activating protein 1	Rabgap1	2	2	3	2	3	3	0.428488	0.0171011
26.4653	26.5658	26.6078	27.0586	26.9694	26.9213	26.5463	26.9831	Q80WJ7;F6ZSG0;F6QFT1;F6QHD1	Protein LYRIC	Mtdh	9	6	16	14	15	15	0.436764	0.00170283
28.3165	28.2979	28.3447	28.7883	28.8001	28.6946	28.3197	28.761	Q4FJR9;Q64339	Ubiquitin-like protein ISG15	Isg15	15	13	21	24	26	15	0.441272	0.000254868
28.7772	29.1007	28.8207	29.2474	29.4144	29.3719	28.8995	29.3446	Q61599	Rho GDP-dissociation inhibitor 2	Arhgdib	23	28	29	31	33	37	0.445035	0.0170258
NaN	24.0713	23.8064	24.4798	24.3538	24.3198	23.9388	24.3844	Q91YS7;Q63932;A0A1W2P7V9	Dual specificity mitogen-activated protein kinase kinase 2	Map2k2	1	1	1	2	4	2	0.445615	0.0318321
25.1928	25.2752	25.1392	25.7566	25.6334	25.5669	25.2024	25.6523	Q3UGC5;P59017;Q3TNR7	Bcl-2-like protein 13	Bcl2l13	2	5	4	4	4	4	0.449903	0.00273464
32.4296	32.4219	32.3155	32.8517	32.8298	32.8418	32.389	32.8411	P09411;S4R2M7	Phosphoglycerate kinase 1;Phosphoglycerate kinase	Pgk1	200	176	181	216	214	214	0.452132	0.000267235
24.8446	24.9408	24.9805	25.4308	25.314	25.3806	24.922	25.3751	P62075;A0A1W2P756	Mitochondrial import inner membrane translocase subunit Tim13	Timm13	2	1	2	5	3	4	0.453162	0.00100119
25.2809	25.7478	25.547	25.9366	25.9134	26.1101	25.5252	25.9867	Q8C605;Q9WUA3	ATP-dependent 6-phosphofructokinase;ATP-dependent 6-phosphofructokinase, platelet type	Pfkp	9	6	12	11	12	14	0.4615	0.0361483
25.941	26.2911	25.9625	26.614	26.5427	26.4322	26.0648	26.5296	O55091;A0A3Q4EC12;A0A3Q4L314	Protein IMPACT	Impact	1	3	2	5	7	8	0.464768	0.0205245
26.8673	26.7027	26.9082	27.1488	27.384	27.3417	26.826	27.2915	A0A0N4SW28;Q9DAS9;A0A0N4SVT3	Guanine nucleotide-binding protein G(I)/G(S)/G(O) subunit gamma-12	Gng12	9	8	7	15	15	14	0.465484	0.00829757
26.4754	26.7748	26.6551	27.1157	27.0934	27.0953	26.6351	27.1014	Q6GU23;Q3ULI4;Q3U5Q4;P42227;Q3U6S9;B7ZC18	Signal transducer and activator of transcription;Signal transducer and activator of transcription 3	Stat3	14	14	17	21	23	20	0.466314	0.00591861
27.0171	27.1116	27.0966	27.5423	27.4904	27.6207	27.0751	27.5511	Q9CYL5;B1AWD6	Golgi-associated plant pathogenesis-related protein 1	Glipr2	12	11	15	16	18	17	0.476041	0.000575687
24.8785	NaN	25.0465	25.3909	25.5053	25.4219	24.9625	25.4394	Q8VE47	Ubiquitin-like modifier-activating enzyme 5	Uba5	5	2	7	6	6	10	0.476828	0.00834895
24.917	24.9038	24.8744	25.2994	25.3891	25.4507	24.8984	25.3797	Q6ZWQ7		Spcs3	4	4	3	5	4	5	0.481338	0.000459687
25.7679	26.2833	26.0725	26.6129	26.3477	26.6108	26.0412	26.5238	Q8R5J9	PRA1 family protein 3	Arl6ip5	6	5	6	6	7	9	0.482553	0.0498289
27.2773	27.2429	27.4996	27.8653	27.7905	27.8255	27.3399	27.8271	P27046	Alpha-mannosidase 2	Man2a1	13	11	17	23	27	31	0.487162	0.00426271
24.257	23.9409	24.4668	24.8025	24.6805	24.6895	24.2216	24.7242	Q9ER41;Q3TAL5	Torsin-1B	Tor1b	4	0	3	4	4	4	0.502597	0.0333693
23.3479	NaN	23.4158	NaN	23.9867	23.7843	23.3819	23.8855	E9Q0A7;Q4KMM3;A0A2R8VHF5;A0A2R8VHT3;B1H3M0;A0A2R8W6N3	Oxidation resistance protein 1	Oxr1	2	1	3	3	5	4	0.50362	0.0421178
25.0257	25.3704	25.4571	25.8313	25.6569	25.9157	25.2844	25.8013	Q8BXZ1;A0A494BB11	Protein disulfide-isomerase TMX3	Tmx3	3	3	2	1	1	5	0.516898	0.0273744
28.1386	28.2518	28.1653	28.7279	28.611	28.7826	28.1852	28.7072	A3KN70;Q9JLM8;A0A0G2JGQ6;Q8CHG1;Q9JLM7;Q8BRN4	Serine/threonine-protein kinase DCLK1	Dclk1	27	24	23	34	37	32	0.521911	0.0010273
25.0936	25.5899	25.3619	25.992	25.7974	25.8288	25.3485	25.8727	O08599	Syntaxin-binding protein 1	Stxbp1	1	3	2	6	8	6	0.524253	0.0280551
27.4338	27.5085	27.3948	27.9764	27.9848	27.9878	27.4457	27.983	Q99KQ4;Q3TLX1	Nicotinamide phosphoribosyltransferase	Nampt	22	21	15	28	29	27	0.537298	8.84613e-05
28.3656	28.5426	28.4906	28.9347	29.0465	29.0415	28.4663	29.0076	Q99KC8	von Willebrand factor A domain-containing protein 5A	Vwa5a	36	29	39	44	47	47	0.541282	0.00106694
24.0731	24.3065	24.4621	24.8159	24.6925	25.0038	24.2806	24.8374	Q6GQT9	Nodal modulator 1	Nomo1	1	1	2	3	6	2	0.556822	0.0183835
27.8409	28.1068	27.8774	28.4766	28.5001	28.5373	27.9417	28.5047	Q9D154;Q8BK60;Z4YK03	Leukocyte elastase inhibitor A	Serpinb1a	13	17	12	22	15	20	0.562981	0.00270654
27.5851	27.8038	27.8045	28.303	28.3005	28.3085	27.7311	28.304	Q3U6U7;Q4FJZ4;P32921;Q3UDG2	Tryptophan--tRNA ligase, cytoplasmic;T1-TrpRS;T2-TrpRS	Wars	28	21	22	33	37	38	0.572855	0.00143033
25.9428	26.1503	26.1221	26.6118	26.7627	26.5599	26.0717	26.6448	Q9D8C4	Interferon-induced 35 kDa protein homolog	Ifi35	12	11	13	19	20	21	0.573088	0.00299217
25.422	25.9094	25.8204	26.3654	26.3324	26.1774	25.7173	26.2917	Q545Q2;Q64310;Q3U7E6;E0CXD9	Surfeit locus protein 4	Surf4	9	10	9	10	9	11	0.574426	0.0232607
26.9693	27.0389	27.0671	27.6269	27.5452	27.6383	27.0251	27.6035	P0DOV2			21	16	21	24	29	32	0.578356	0.000150907
24.0944	23.8706	24.1165	24.6025	24.6528	24.6166	24.0272	24.624	Q8JZU2;F6VVY4	Tricarboxylate transport protein, mitochondrial	Slc25a1	3	3	3	4	5	5	0.596799	0.00172198
27.3283	27.3858	27.3885	27.9919	27.9376	27.9692	27.3675	27.9662	A1L0V6;A7YY79;Q6Q899;A2AP29;Q3KQQ7;Q05CC6;Q3U1I9	Probable ATP-dependent RNA helicase DDX58	Ddx58	25	20	20	40	33	35	0.598673	1.85719e-05
24.9703	24.8104	25.1608	25.7766	25.4982	25.4841	24.9805	25.5863	Q91YN2;Q03963	Interferon-induced, double-stranded RNA-activated protein kinase	Eif2ak2	1	0	4	6	11	7	0.605771	0.012086
25.9377	25.9787	26.0505	26.6796	26.5052	26.6037	25.989	26.5962	Q9CQW9	Interferon-induced transmembrane protein 3	Ifitm3	5	3	6	8	7	10	0.607213	0.000546822
23.686	23.817	23.9951	24.5637	24.4868	24.275	23.8327	24.4418	Q3U055;E9Q718;Q9R0B9	Procollagen-lysine,2-oxoglutarate 5-dioxygenase 2	Plod2	0	1	1	2	4	3	0.609108	0.00806162
28.6461	28.5285	28.3917	29.2097	29.0419	29.1554	28.5221	29.1357	Q07797	Galectin-3-binding protein	Lgals3bp	40	37	39	50	45	57	0.613587	0.00228027
26.2607	26.3116	26.0902	26.6559	26.985	26.8776	26.2208	26.8395	A2A7A7;Q8CFX1	GDH/6PGL endoplasmic bifunctional protein;Glucose 1-dehydrogenase;6-phosphogluconolactonase	H6pd	2	2	3	6	4	7	0.618698	0.00627863
29.3887	29.2425	29.1813	29.822	29.9528	29.9358	29.2708	29.9035	G3UXZ5;Q5HZK3;P97371;G3UXY0;G3X9K9;G3UWN9	Proteasome activator complex subunit 1	Psme1	48	43	47	52	59	60	0.6327	0.00102527
26.0358	26.0513	26.5548	26.9862	26.8167	26.7742	26.214	26.859	Q3UTK2;Q80V82;Q64429;A0A3Q4L2V1;Q9CUA1;Q8BRY0	Cytochrome P450 1B1	Cyp1b1	13	7	11	10	15	18	0.645004	0.024083
28.3301	28.1695	28.243	28.9265	28.9008	28.8675	28.2475	28.8983	G3X9V0;Q5SVP3;P97372;E0CZ90	Proteasome activator complex subunit 2	Psme2;PSME2b	36	33	40	42	42	49	0.650728	0.000192307
22.4349	22.2622	22.5908	22.9703	23.1953	23.1145	22.4293	23.0934	Q58EU1;Q8BWU5;E0CYK9;E0CYN9;Q3UQ67;A0A0R4J1Y3	Probable tRNA N6-adenosine threonylcarbamoyltransferase	Osgep	4	0	3	2	4	2	0.664064	0.00453431
28.3657	28.4736	28.4454	29.0184	29.1286	29.155	28.4282	29.1007	Q5SX74		P4ha2	38	30	35	41	56	51	0.672421	0.00021999
28.2808	28.2638	28.3165	28.9296	28.9055	29.0449	28.287	28.96	Q4FK57;Q8R180;Q4FJZ3	ERO1-like protein alpha	Ero1l	26	27	26	39	32	37	0.672982	0.000124185
26.15	26.1929	26.3564	26.9661	26.8374	26.9183	26.2331	26.9073	Q9R112;Q3UDS4	Sulfide:quinone oxidoreductase, mitochondrial	Sqrdl	3	2	3	8	12	13	0.674164	0.000774476
27.2593	27.4909	27.3349	27.9719	28.1039	28.069	27.3617	28.0483	Q543N5;Q9QYB1	Chloride intracellular channel protein;Chloride intracellular channel protein 4	Clic4	16	16	9	32	25	30	0.686564	0.000955846
25.4834	25.4685	25.8807	26.0128	26.4746	26.428	25.6109	26.3051	A0A068BIT8;P28063;G3UZW8	Proteasome subunit beta type;Proteasome subunit beta type-8	Psmb8	8	2	4	6	7	9	0.694248	0.0253211
23.6148	23.7814	23.4873	24.3228	24.2547	24.4129	23.6278	24.3301	Q3TCZ2;Q3UJY1;Q9JIM1;E9PXM6;A8VP81	Equilibrative nucleoside transporter 1	Slc29a1	1	2	3	4	6	7	0.702309	0.00190767
29.6945	30.1322	29.6961	30.7612	30.3707	30.5213	29.8409	30.5511	Q545F0;P34884	Macrophage migration inhibitory factor	Mif	41	35	39	47	40	49	0.71015	0.0184113
28.6096	28.6158	28.5225	29.2735	29.3301	29.2793	28.5826	29.2943	Q60710;F6TVP2;Q3TCJ7;Q8C5C0;E9PYG9;Q3UDX7;Q6ZQM3	Deoxynucleoside triphosphate triphosphohydrolase SAMHD1	Samhd1	33	26	26	46	53	52	0.711718	3.48182e-05
29.682	29.712	29.5432	30.3091	30.5069	30.2782	29.6458	30.3647	Q9WVA4	Transgelin-2	Tagln2	58	53	56	73	90	79	0.718976	0.00125006
22.9097	NaN	22.765	23.7286	23.5182	23.423	22.8373	23.5566	B4XVQ0;A6H5X4	PHD finger protein 11	Phf11d;Phf11	0	0	0	3	2	2	0.719263	0.0112423
26.1057	25.8909	25.8898	26.6146	26.6298	26.8394	25.9621	26.6946	E9PX59;Q69Z37;Q6PIQ3;Q8C059;Q8BZG4	Sterile alpha motif domain-containing protein 9-like	Samd9l	13	8	6	13	17	18	0.732464	0.00199628
23.9526	24.2691	24.0038	24.6505	24.8743	25.0048	24.0751	24.8432	G3X9T8;G3X8Q5;E9PZD8;Q61147	Ceruloplasmin	Cp	1	2	2	4	7	5	0.768055	0.00573729
26.614	26.722	26.3535	27.42	27.1968	27.4293	26.5632	27.3487	Q91Z40;Q78UK8;Q6KAN1		Gbp7	12	8	9	18	21	19	0.785514	0.00413296
25.8413	25.8078	25.9434	26.5806	26.5347	26.8633	25.8642	26.6595	Q9QXJ2;E9QJX9;Q3UDU1;Q9QZE4;Q8CD97;Q3U5W1;Q9WVL2;Q6P1X8	Signal transducer and activator of transcription;Signal transducer and activator of transcription 2	Stat2	9	8	8	12	15	16	0.795334	0.00197646
NaN	23.8832	23.8812	24.8153	24.3476	24.9347	23.8822	24.6992	P05533	Lymphocyte antigen 6A-2/6E-1	Ly6a	1	3	3	4	3	6	0.817026	0.0385658
23.2967	23.2299	23.103	24.0458	24.0745	24.0532	23.2098	24.0578	S4R1Y2;Q8C586;T1ECW4;Q9WVB0;S4R2P3;S4R1A1	RNA-binding protein with multiple splicing	Rbpms	1	0	0	3	2	3	0.847981	0.000122683
29.0553	29.1358	29.0835	29.9599	29.8975	30.0338	29.0915	29.9637	A0A171EBL2;E9Q555	E3 ubiquitin-protein ligase RNF213	Rnf213	73	64	69	117	139	154	0.872198	4.52849e-05
24.3057	24.4308	NaN	25.2422	25.2906	25.229	24.3682	25.2539	Q9ER38	Torsin-3A	Tor3a	5	1	1	5	4	6	0.885698	0.000453677
24.5995	24.7371	24.4382	25.8509	25.0232	25.6337	24.5916	25.5026	P0DOV1			3	4	0	6	4	6	0.911044	0.0255376
22.6083	22.8545	NaN	23.806	23.236	23.9173	22.7314	23.6531	Q8CIE4		Parp10	0	0	1	3	3	3	0.921669	0.0490907
26.2722	26.2076	26.458	27.2681	27.106	27.3743	26.3126	27.2495	Q99M59		Ifi47	8	3	6	13	14	12	0.936885	0.000980472
26.4202	26.5595	26.3762	27.4128	27.3629	27.3958	26.452	27.3905	A0A0G2JDV3;Q05DL4;L7N1X8;Q7TMV8;Q2M1J9;Q29RG2;Q000W5		Mpa2l;Gbp6;Gbp10	8	11	9	20	21	19	0.938541	8.05296e-05
25.701	26.0439	25.7671	26.8267	26.7759	26.8332	25.8373	26.8119	Q9EQH2;Q8C9W5	Endoplasmic reticulum aminopeptidase 1	Erap1	8	6	3	16	14	18	0.97463	0.000794109
28.3925	28.4233	28.3013	29.3361	29.3922	29.4023	28.3724	29.3769	Q9D323;Q8C3V4;Q3TW11;Q8C8M3;A0A087WSP5;P42225;Q8C497;Q99K94	Signal transducer and activator of transcription;Signal transducer and activator of transcription 1	Stat1	30	27	24	55	63	70	1.00453	1.81491e-05
26.3699	26.4522	26.5929	27.6118	27.3828	27.5236	26.4717	27.506	J7NUP1;A0A1G5SJJ3;Q60766	Immunity-related GTPase family M protein 1	Irgm1	7	6	7	21	21	20	1.03434	0.000374778
27.2277	26.757	27.0127	28.0818	27.9955	28.1161	26.9991	28.0645	Q3U5Q7	UMP-CMP kinase 2, mitochondrial	Cmpk2	9	3	8	17	19	22	1.0654	0.00163074
NaN	23.9859	23.9583	25.0771	25.2372	24.852	23.9721	25.0554	Q8CAS9;H7BWY5	Poly [ADP-ribose] polymerase 9	Parp9	1	1	1	3	7	6	1.08333	0.00492733
21.9228	NaN	22.264	23.041	23.2912	23.2031	22.0934	23.1785	Q3U4F9;Q3TLQ6;Q3TDK0;P07141;D3YTW1;D3Z090;F6RNW8	Macrophage colony-stimulating factor 1;Processed macrophage colony-stimulating factor 1	Csf1	3	1	4	4	6	4	1.08505	0.00637601
25.9292	26.0109	26.3367	27.1667	27.2178	27.1838	26.0922	27.1894	J7NNX8;Q9QZ85	Interferon-inducible GTPase 1	Iigp1	3	4	5	15	13	14	1.09718	0.000939924
26.6736	26.8618	26.8809	27.9463	27.8743	27.8908	26.8054	27.9038	Q78E61;Q62429;Q62428;Q3U543;A0A068BER1;Q3TBA3;Q3U6V4;P21958;Q5D0F3	Antigen peptide transporter 1	Tap1	13	13	8	21	25	27	1.09835	9.44875e-05
29.6929	29.6758	29.598	30.6933	30.8507	30.7756	29.6556	30.7732	Q3KQJ3;A0A286R3P2;Q569W0;Q31168;Q31167;O78207;W5XQG0;Q792Z7;G3UZP7;P01899;Q61641;A0A482D1Q0;Q8R3Y0;P01897;Q31145;K7X379	H-2 class I histocompatibility antigen, D-B alpha chain;H-2 class I histocompatibility antigen, L-D alpha chain	H2-D1;H2-L	58	60	54	83	91	87	1.11764	3.22976e-05
26.2761	26.4864	26.39	27.5535	27.5476	27.5029	26.3841	27.5347	Q4FJX8;Q3UNP9;O35955	Proteasome subunit beta type;Proteasome subunit beta type-10	Psmb10	8	9	7	19	18	19	1.15053	5.23872e-05
26.3384	26.1329	26.2631	27.388	27.401	27.4479	26.2448	27.4123	Q8C2M8;Q811M6;J7PDL1;Q9DCE9;Q3U5T3		Igtp;Ifggd1	7	1	4	17	18	24	1.16754	4.90341e-05
27.4799	27.4163	27.4149	28.6931	28.5395	28.625	27.437	28.6192	Q7TN03;P03991;A0A286R3P5;P14428;Q921P3	H-2 class I histocompatibility antigen, K-W28 alpha chain;H-2 class I histocompatibility antigen, K-Q alpha chain	H2-K1	27	27	32	41	40	42	1.18218	1.79712e-05
28.5632	28.463	28.5176	29.7133	29.7668	29.7594	28.5146	29.7465	Q3UNG3;Q8BN43;Q3U5N2;Q64282;Q3U7A2;Q3U5K8;Q3U726	Interferon-induced protein with tetratricopeptide repeats 1	Ifit1	27	27	28	45	57	55	1.23192	3.24682e-06
26.9529	26.3722	26.6277	27.9399	27.8968	27.8411	26.6509	27.8926	Q80WF7;Q3UA79;Q792S7;Q3TXM1;Q61229;Q61228;Q61227;A0A068BGU5;P36371;Q61230	Antigen peptide transporter 2	Tap2	16	5	8	20	25	30	1.24165	0.00188821
26.7104	26.9242	26.7558	28.1789	28.035	27.919	26.7968	28.0443	Q4FJX9;Q3U8W4;P09671;A0A3B2WBF0;Q3TJA2	Superoxide dismutase;Superoxide dismutase [Mn], mitochondrial	Sod2	10	9	8	15	17	13	1.24747	0.00023188
27.2343	27.2966	27.5478	28.6466	28.5701	28.699	27.3596	28.6386	Q5XW48;Q3TED6;Q91WI5;Q5XW51;Q3U9A3;Q9D679;Q3TCU5;Q9R233;Q5XW49;A0A068BIS1;Q5XW52	Tapasin	Tapbp	14	15	15	24	25	24	1.27903	0.000240811
25.7819	25.8694	25.8678	27.0593	27.2359	27.215	25.8397	27.1701	Q3UV15;Q3UG25;Q9WTK5;A0A494B9Y5;Q3ULT8;Q4U108;A0A494BAQ2;Q3U5V4;Q4U105	Nuclear factor NF-kappa-B p100 subunit;Nuclear factor NF-kappa-B p52 subunit	Nfkb2	8	8	9	21	24	23	1.33037	2.92738e-05
24.9621	25.2765	25.0017	26.4256	26.2667	26.6366	25.0801	26.443	Q61107	Guanylate-binding protein 4	Gbp4	4	3	2	13	14	12	1.36286	0.000729052
27.2924	26.9744	27.5373	28.7275	28.7222	28.4513	27.268	28.6337	Q9D239;P01887;Q3U679	Beta-2-microglobulin	B2m	8	7	8	17	21	19	1.36562	0.00185996
28.3662	28.4819	28.4635	29.8809	29.7395	29.8065	28.4372	29.809	Q91X98;Q8K0X1;Q3UPN1;Q3TR98;P29533	Vascular cell adhesion protein 1	Vcam1	32	25	30	64	65	70	1.37182	1.46431e-05
22.2457	22.5813	22.4072	23.6902	23.9987	23.7765	22.4114	23.8218	Q3U1B7;A2RTV1		Serpina3h	0	0	0	4	4	3	1.41037	0.000454548
23.8925	23.7216	24.353	25.5341	25.3966	25.3992	23.989	25.4433	P11928;Q05BJ7;Q8K469;Q8VEH7	2-5-oligoadenylate synthase 1A	Oas1a;Oas1g	0	0	3	9	9	8	1.45427	0.00169231
23.2782	23.5366	NaN	25.3269	24.9295	24.5675	23.4074	24.9413	Q91XB0	Three-prime repair exonuclease 1	Trex1	0	0	0	2	2	2	1.53391	0.0143504
27.638	27.8229	27.8927	29.2909	29.3944	29.2876	27.7845	29.3243	Q9Z0E6;Q3UDC7;Q3UDC0	Interferon-induced guanylate-binding protein 2	Gbp2	17	15	16	41	44	45	1.5398	5.13417e-05
NaN	24.3914	23.9295	25.6929	25.7002	25.7601	24.1604	25.7177	Q3U0Y1;Q5I2A0;Q4V9W0;F2Z405;Q3UDB3;Q80X76	Serine protease inhibitor A3G;Serine protease inhibitor A3F	Serpina3g;Serpina3f	0	1	0	8	7	5	1.5573	0.0029588
26.3358	26.3585	26.2684	27.8364	27.9122	27.9396	26.3209	27.8961	E9PV48;Q5FW82;Q4FJY6;Q64345;Q8BPC3;Q3UAB1	Interferon-induced protein with tetratricopeptide repeats 3	I830012O16Rik;Ifit3	11	10	8	33	34	37	1.57515	2.7512e-06
22.9966	23.473	22.9105	24.7813	25.0354	24.824	23.1267	24.8802	Q0GUM2;Q0GUM3		Gm12250	0	0	0	3	4	4	1.75354	0.000793477
25.1334	25.1588	24.9576	27.0225	27.0948	27.0137	25.0833	27.0437	Q3UJ34;P16460;Q3UEJ7	Argininosuccinate synthase	Ass1	0	0	1	10	14	9	1.96038	8.75513e-06
23.5086	23.4809	NaN	25.7798	25.4832	25.5347	23.4947	25.5992	Q8BU78;Q8BMN7;Q8CFB4	Guanylate-binding protein 5	Gbp5	0	0	0	6	7	7	2.10452	0.000390235
25.1644	24.9691	25.5223	27.5415	27.6153	27.6078	25.2186	27.5882	Q62293;Q3T9E4;Q5SVP4		Tgtp1	4	2	4	14	19	18	2.36962	0.000132287
19.861	19.861	19.861	NaN	22.7489	22.8446	19.861	22.7968	A0A1W2P6L9;Q80U60;B2RX13;Q3UQ28	Peroxidasin homolog	Pxdn	2	3	4	2	2	4	2.93578	3.94378e-06
19.861	19.861	19.861	NaN	22.9497	22.6664	19.861	22.808	A0A087WPH5;Q8VC60;A0A087WRY5	Beta-galactosidase-1-like protein	Glb1l	2	2	3	0	2	1	2.94707	0.000100839
19.861	19.861	19.861	NaN	22.9762	22.7577	19.861	22.867	B2RUJ2;B7ZNY4;B7ZNX6;B2RUK2;Q80TH2	Protein LAP2	Erbb2ip	1	2	2	1	3	1	3.00601	4.37241e-05
19.861	19.861	19.861	23.0498	22.782	22.8576	19.861	22.8964	Q61249	Immunoglobulin-binding protein 1	Igbp1	0	1	1	2	2	1	3.03546	2.83935e-06
19.861	19.861	19.861	22.9654	22.9084	23.0053	19.861	22.9597	Q8QZZ7;D3YXX8;A0A0J9YVB8;D3Z5E8;Q8R2M6;G3X9K8	EKC/KEOPS complex subunit Tprkb	Tprkb	4	2	1	4	4	4	3.09872	4.05688e-08
19.861	19.861	19.861	23.1101	22.9485	NaN	19.861	23.0293	Q8BKZ9	Pyruvate dehydrogenase protein X component, mitochondrial	Pdhx	0	1	1	4	3	2	3.16836	1.51245e-05
19.861	19.861	19.861	23.6243	NaN	22.7058	19.861	23.1651	Q4TVN0;Q9CXF4	TBC1 domain family member 15	Tbc1d15	0	1	1	3	1	3	3.30407	0.00236105
19.861	19.861	19.861	NaN	23.1034	23.3793	19.861	23.2413	A0A1W2P7S5;Q9D289;A0A1W2P836;A0A1W2P7N0;A0A1W2P6E6	Trafficking protein particle complex subunit 6B	Trappc6b	2	1	2	0	3	2	3.38037	6.18329e-05
19.861	19.861	19.861	23.6633	NaN	22.8623	19.861	23.2628	Q9DCE3;Q545N8;Q9Z2M7;Q9D1M5	Phosphomannomutase;Phosphomannomutase 2	Pmm2	3	3	4	4	4	4	3.40182	0.0014498
19.861	19.861	19.861	23.3475	23.7355	23.1011	19.861	23.3947	Q3UKR1;Q3TSV1;P28654;Q6LAK9	Decorin	Dcn	2	2	2	1	1	1	3.5337	4.39432e-05
19.861	19.861	19.861	NaN	23.3882	23.423	19.861	23.4056	K3W4L0;B2RRE2;E9QAX2;Q9JMH9;Q3UIM4;E9QA74;E9Q405;A0A1C7ZN10;A0A4Y5WWJ7	Unconventional myosin-XVIIIa	Myo18a	2	1	2	0	2	0	3.54466	1.07953e-07
19.861	19.861	19.861	NaN	23.3851	23.576	19.861	23.4805	Q9Z1Q2	Abhydrolase domain-containing protein 16A	Abhd16a	0	1	0	0	2	2	3.61956	1.67274e-05
19.861	19.861	19.861	23.5485	NaN	23.5874	19.861	23.5679	Q8CF03;Q56A13;Q8BQS7;Q8BG94;Q8BTK9	COMM domain-containing protein 7	Commd7	0	0	0	1	2	2	3.70696	1.31535e-07
19.861	19.861	19.861	23.5348	23.6604	23.545	19.861	23.5801	Q3TPN5;Q921M8;A0A0A6YW28;Q6NXV6;Q3TEX8;P35123;A0A0A6YVY7;Q5DTK8	Ubiquitin carboxyl-terminal hydrolase;Ubiquitin carboxyl-terminal hydrolase 4	Usp4	0	1	1	3	2	3	3.71907	8.23489e-08
19.861	19.861	19.861	23.7455	23.4697	23.5679	19.861	23.5944	Q3UJK6;A0A140LHL5;Q8VDQ8	NAD-dependent protein deacetylase sirtuin-2	Sirt2	0	1	0	1	2	2	3.7334	1.30588e-06
19.861	19.861	19.861	NaN	23.7787	23.4783	19.861	23.6285	Q497G2;A0A1Y7VLY3;Q3UDS1;Q3U057;Q3TC91;Q9QXK7;A0A1Y7VIZ9;A0A1Y7VJ97	Cleavage and polyadenylation specificity factor subunit 3	Cpsf3	1	2	2	1	3	4	3.76749	5.76737e-05
19.861	19.861	19.861	NaN	23.757	23.5412	19.861	23.6491	Q9JIA0;P42230;B2C3G8;Q71UV3;Q6PHA0	Signal transducer and activator of transcription;Signal transducer and activator of transcription 5A	Stat5a	0	1	0	0	2	2	3.78815	2.10821e-05
19.861	19.861	19.861	NaN	23.9399	23.5453	19.861	23.7426	Q548F2;Q3U0C4;Q69ZN0;Q9R111;D3YU09;Q6DFY1;A0A494B982;Q8BRJ7	Guanine deaminase	Gda	3	3	3	3	3	4	3.88165	0.000119298
19.861	19.861	19.861	23.8006	23.8221	23.6321	19.861	23.7516	Q3T9H8;Q6P5C5;A0A2R8VHQ1	Single-strand selective monofunctional uracil DNA glycosylase	Smug1	1	1	2	0	3	1	3.89065	3.40505e-07
24.3489	25.0046	25.022	28.6628	28.6568	28.8118	24.7918	28.7105	P01027	Complement C3;Complement C3 beta chain;C3-beta-c;Complement C3 alpha chain;C3a anaphylatoxin;Acylation stimulating protein;Complement C3b alpha chain;Complement C3c alpha chain fragment 1;Complement C3dg fragment;Complement C3g fragment;Complement C3d fragment;Complement C3f fragment;Complement C3c alpha chain fragment 2	C3	2	2	3	45	51	54	3.91863	6.63749e-05
19.861	19.861	19.861	23.8381	23.9272	23.6052	19.861	23.7902	A2RRK3;O54988	STE20-like serine/threonine-protein kinase	Slk	0	3	2	1	1	3	3.9292	2.12845e-06
19.861	19.861	19.861	NaN	23.658	23.9326	19.861	23.7953	K7Q751;A0A5F8MPY3;P34152	Focal adhesion kinase 1	Ptk2	1	3	3	1	3	4	3.93433	3.87532e-05
19.861	19.861	19.861	23.6513	NaN	23.9987	19.861	23.825	Q9D0J4	ADP-ribosylation factor-like protein 2	Arl2	1	0	2	0	0	2	3.96402	7.65345e-05
19.861	19.861	19.861	23.9075	23.8619	23.7465	19.861	23.8386	B2RSR7;Q3ULJ0	Glycerol-3-phosphate dehydrogenase [NAD(+)];Glycerol-3-phosphate dehydrogenase 1-like protein	Gpd1l	3	0	3	1	3	3	3.97766	1.26028e-07
19.861	19.861	19.861	23.9465	23.7643	24.106	19.861	23.9389	A0A2R3XZC4;Q3TBT3;A0A494BBL9;A0A2U8RP79	Stimulator of interferon genes protein	Tmem173	0	0	0	1	3	3	4.07795	2.05257e-06
19.861	19.861	19.861	NaN	23.9817	23.9682	19.861	23.9749	Q3TAN6;Q6ZQL9;Q9Z1M2;Q3U635;Q3TNE5;A0A140LIF8		Irgm2	0	0	0	0	3	2	4.11396	4.08873e-09
19.861	19.861	19.861	23.744	24.0954	24.1646	19.861	24.0013	Q80UU0;O88630	Golgi SNAP receptor complex member 1	Gosr1	3	1	1	2	4	2	4.14034	5.83287e-06
19.861	19.861	19.861	NaN	24.0926	23.9651	19.861	24.0288	A0A0R4J139;D3YUC9;Q8BU85	Methionine-R-sulfoxide reductase B3, mitochondrial	Msrb3	1	1	3	2	3	1	4.16784	3.26553e-06
19.861	19.861	19.861	23.8677	23.9595	24.3169	19.861	24.048	Q059T9;Q9DAW6;Q8BTJ0	U4/U6 small nuclear ribonucleoprotein Prp4	Prpf4	2	0	3	0	1	1	4.18704	6.82994e-06
19.861	19.861	19.861	24.1246	24.0696	24.0793	19.861	24.0912	Q8BLG5;Q8BYB9;Q8BV60	Protein O-glucosyltransferase 1	Poglut1	1	1	1	2	3	4	4.2302	1.54716e-09
19.861	19.861	19.861	NaN	24.1739	24.11	19.861	24.142	Q8C9D5;Q6GTM0;Q64112	Interferon-induced protein with tetratricopeptide repeats 2	Ifit2	0	0	0	1	3	2	4.28101	3.79531e-07
19.861	19.861	19.861	24.0076	NaN	24.2938	19.861	24.1507	Q9CPX6	Ubiquitin-like-conjugating enzyme ATG3	Atg3	1	2	2	1	0	3	4.28971	3.38049e-05
19.861	19.861	19.861	NaN	24.2817	24.0307	19.861	24.1562	Q8BKE6;Q80Y48	Cytochrome P450 20A1	Cyp20a1	2	0	0	1	4	2	4.29522	2.27448e-05
19.861	19.861	19.861	24.321	NaN	24.0032	19.861	24.1621	Q3UZV6;Q32MS9;G3UWC2;Q9CZR2;Q3TTB7	N-acetylated-alpha-linked acidic dipeptidase 2	Naalad2	4	3	2	4	2	3	4.30114	4.58984e-05
19.861	19.861	19.861	24.0401	24.3071	NaN	19.861	24.1736	Q8CGE8	Interferon-activable protein 205-A	Ifi205a	0	0	0	2	2	2	4.31261	2.70373e-05
19.861	19.861	19.861	24.1688	24.1418	24.2201	19.861	24.1769	Q8JZZ5;P53811	Phosphatidylinositol transfer protein beta isoform	Pitpnb	1	1	0	0	3	2	4.31594	4.81817e-09
19.861	19.861	19.861	NaN	24.1201	24.2565	19.861	24.1883	Q9QZE7;Q3TXK6	Translin-associated protein X	Tsnax	1	4	2	0	2	1	4.32731	3.56698e-06
19.861	19.861	19.861	NaN	24.4096	24.0313	19.861	24.2204	Q9EQQ9;Q05CX1	Protein O-GlcNAcase	Mgea5	3	0	1	0	2	1	4.35945	7.43021e-05
19.861	19.861	19.861	24.2753	NaN	24.2525	19.861	24.2639	Q9CX60	Protein LBH	Lbh	4	4	4	4	4	4	4.40293	1.59432e-08
19.861	19.861	19.861	24.4804	24.3327	24.307	19.861	24.3733	Q9D898	Actin-related protein 2/3 complex subunit 5-like protein	Arpc5l	3	2	3	3	4	3	4.51237	1.23446e-07
19.861	19.861	19.861	NaN	24.341	24.4245	19.861	24.3828	Q921W4;A0A338P6Y1;A0A338P785;D3YZD6;D3Z6I4	Quinone oxidoreductase-like protein 1	Cryzl1	0	1	0	0	2	3	4.52179	7.1822e-07
19.861	19.861	19.861	NaN	24.3752	24.4656	19.861	24.4204	A0A0G2JFP4;Q8K385	Ferric-chelate reductase 1	FRRS1	2	1	2	0	1	0	4.55942	8.91132e-07
19.861	19.861	19.861	24.1444	24.4331	24.7729	19.861	24.4501	Q8K3D9;Q811T5;G3X8Y8;Q9QUN7	Toll-like receptor;Toll-like receptor 2	Tlr2	0	0	0	2	5	7	4.58913	1.45723e-05
19.861	19.861	19.861	24.5743	24.3379	24.6261	19.861	24.5128	B2RSI3;Q2EMV9	Poly [ADP-ribose] polymerase 14	Parp14	0	0	0	0	3	4	4.65178	7.9113e-07
19.861	19.861	19.861	24.458	NaN	24.6079	19.861	24.533	Q3UIR3;I6L9G8	E3 ubiquitin-protein ligase DTX3L	Dtx3l	1	0	0	3	1	2	4.672	3.77092e-06
19.861	19.861	19.861	24.4534	24.6266	NaN	19.861	24.54	P49442;E0CYQ4;E0CX64;H3BK26	Inositol polyphosphate 1-phosphatase	Inpp1	0	1	3	2	1	2	4.67902	5.7781e-06
19.861	19.861	19.861	24.5541	24.7119	24.52	19.861	24.5953	Q9QZZ6	Dermatopontin	Dpt	2	1	2	1	1	1	4.73435	1.45608e-07
19.861	19.861	19.861	NaN	24.3917	24.8194	19.861	24.6055	Q544Q7;P97370;Q3UFH4;Q1WWL1;Q3U9D4	Sodium/potassium-transporting ATPase subunit beta-3	Atp1b3	3	5	4	3	5	4	4.74454	8.32988e-05
19.861	19.861	19.861	24.865	24.7527	24.3882	19.861	24.6686	A2APF7;Q9QY24	Z-DNA-binding protein 1	Zbp1	0	0	0	6	5	4	4.80766	4.78686e-06
19.861	19.861	19.861	24.498	24.9565	24.5639	19.861	24.6728	P70444	BH3-interacting domain death agonist;BH3-interacting domain death agonist p15;BH3-interacting domain death agonist p13;BH3-interacting domain death agonist p11	Bid	1	0	0	2	2	0	4.81183	4.66825e-06
19.861	19.861	19.861	24.7969	24.8084	24.7608	19.861	24.7887	Q9Z2F2;Q3UDH2;Q8K234	2-5-oligoadenylate synthase-like protein 2	Oasl2	0	0	0	4	7	3	4.92771	4.29258e-10
19.861	19.861	19.861	24.8666	24.8661	24.7613	19.861	24.8313	Q9ESU7;Q3UFR4;Q5U647	Amino acid transporter	Slc1a5	5	3	2	5	6	7	4.97032	1.4779e-08
19.861	19.861	19.861	24.9024	24.6859	24.9972	19.861	24.8618	Q3TDM8;E9Q855;Q3UK26;Q3UXS0;O35609;B2M0S2	Secretory carrier-associated membrane protein 3	Scamp3;Tu52	2	4	2	4	4	5	5.00085	6.89099e-07
19.861	19.861	19.861	24.9739	24.6882	24.9633	19.861	24.8751	Q8BJB5;Q543W3;P15306	Thrombomodulin	Thbd	2	1	3	4	2	4	5.01415	7.2478e-07
19.861	19.861	19.861	25.1341	NaN	24.8581	19.861	24.9961	A0A0R4J107;Q8R146	Acylamino-acid-releasing enzyme	Apeh	1	2	0	2	1	1	5.13512	1.76838e-05
19.861	19.861	19.861	25.1484	24.9837	25.2265	19.861	25.1195	G3X9K3;D3YYK9	Brefeldin A-inhibited guanine nucleotide-exchange protein 1	Arfgef1	0	2	0	3	0	3	5.25853	2.05523e-07
19.861	19.861	19.861	25.1379	25.1965	25.117	19.861	25.1504	A0A0R4J098;O88291;D3YXQ7	DBIRD complex subunit ZNF326	Znf326;Zfp326	0	1	2	1	2	1	5.28946	2.45553e-09
19.861	19.861	19.861	25.2938	25.2261	NaN	19.861	25.2599	Q91V01;A0A0N4SUM3	Lysophospholipid acyltransferase 5	Lpcat3	1	2	4	3	4	2	5.39894	2.24835e-07
19.861	19.861	19.861	25.3245	25.1557	25.315	19.861	25.2651	G3UYF9;Q792E4;Q03958	Prefoldin subunit 6	Pfdn6	4	0	1	2	3	4	5.40409	6.32306e-08
19.861	19.861	19.861	NaN	25.5899	25.6817	19.861	25.6358	P62748;A0A1Y7VMK3	Hippocalcin-like protein 1	Hpcal1	2	2	2	2	2	3	5.77483	4.58842e-07
