## Supplementary material for "Regulators of TNFα Mediated Insulin Resistance Elucidated by Quantitative Proteomics": SI Table 4: 8D Significantly Regulated Protein List from Global Proteomics

### Sheet: Sheet1
LFQ intensity 8D-Control1_1_A	LFQ intensity 8D-Control2_1_A	LFQ intensity 8D-Control3_1_A	LFQ intensity 8D-TNF-alpha1_1_A	LFQ intensity 8D-TNF-alpha2_1_A	LFQ intensity 8D-TNF-alpha3_1_B	Majority protein IDs	Protein names	Gene names	MS/MS count 8D-Control1_1_A	MS/MS count 8D-Control2_1_A	MS/MS count 8D-Control3_1_A	MS/MS count 8D-TNF-alpha1_1_A	MS/MS count 8D-TNF-alpha2_1_A	MS/MS count 8D-TNF-alpha3_1_B	Δ Log	T-Test
25.9844	26.1369	26.0413	19.861	19.861	19.861	Q8CG76	Aflatoxin B1 aldehyde reductase member 2	Akr7a2	4	3	0	0	0	2	-6.19323	1.60033e-08
NaN	25.9767	25.7954	19.861	19.861	19.861	Q3TEL0;Q3UB92;Q3U6W3;Q3U6J9;Q8VBX5;O88531;Q3TAR8;B1B0P8;Q3UFT5;B1B0P9	Palmitoyl-protein thioesterase 1	Ppt1	2	4	5	2	0	2	-6.02505	3.10636e-06
NaN	25.6395	25.7859	19.861	19.861	19.861	Q61920;Q61919;Q60589;Q1KYM0;Q04586;A0A068EVR8;P70356;P11370;Q9R0Y9	Retrovirus-related Env polyprotein from Fv-4 locus	env;Mela;Fv4	4	6	5	0	0	4	-5.85174	1.78609e-06
25.5166	NaN	25.4393	19.861	19.861	19.861	D3Z7F7;Q8BFS6	Serine/threonine-protein phosphatase CPPED1	Cpped1	3	3	1	2	2	2	-5.61697	2.97386e-07
25.3389	25.4953	NaN	19.861	19.861	19.861	A0A0R4J005;A8CVP4;A8CVP1;A0A5F8MPJ3;Q4ZJB3;E9QP62;Q99JW4;Q9D7B2	LIM and senescent cell antigen-like-containing domain protein 1	Lims1	2	1	2	1	3	1	-5.55615	2.54578e-06
NaN	25.082	25.1994	19.861	19.861	19.861	P61082;F7CDT0;F6WMC0	NEDD8-conjugating enzyme Ubc12	Ube2m	3	5	5	1	3	2	-5.27974	1.25581e-06
24.9194	24.9808	NaN	19.861	19.861	19.861	Q9QZZ6	Dermatopontin	Dpt	2	2	1	3	0	0	-5.08912	2.00619e-07
24.8669	25.4975	24.2631	19.861	19.861	19.861	A2AKV7;A2AKV6;Q8K1E6	Alpha-ketoglutarate-dependent dioxygenase alkB homolog 3	Alkbh3	4	4	1	3	0	4	-5.01488	0.000147988
NaN	24.9197	24.6844	19.861	19.861	19.861	Q9CWU9	Nucleoporin Nup37	Nup37	0	4	3	1	0	0	-4.94108	1.2311e-05
NaN	24.586	24.8257	19.861	19.861	19.861	P60824;D3YU80;K4DI65	Cold-inducible RNA-binding protein	Cirbp	2	2	1	2	2	2	-4.84487	1.38073e-05
NaN	24.6851	24.5963	19.861	19.861	19.861	P47968	Ribose-5-phosphate isomerase	Rpia	0	3	4	1	3	2	-4.77972	7.32863e-07
24.5651	NaN	24.5579	19.861	19.861	19.861	Q9DBZ5	Eukaryotic translation initiation factor 3 subunit K	Eif3k	4	2	4	3	4	4	-4.70049	4.04778e-10
NaN	24.7181	24.3032	19.861	19.861	19.861	P52760	Ribonuclease UK114	Hrsp12	3	3	4	3	3	2	-4.64967	8.07896e-05
24.4823	24.4744	24.5267	19.861	19.861	19.861	D3YVW2;F6RUD1;Q8BXA1	Golgi integral membrane protein 4	Golim4	2	0	2	1	0	0	-4.63348	9.09844e-10
24.4928	24.4339	24.4182	19.861	19.861	19.861	Q3TK27;Q8CI11;A0A2I3BPZ6	Guanine nucleotide-binding protein-like 3	Gnl3	2	1	3	2	1	0	-4.58729	3.60249e-09
24.4922	NaN	24.3681	19.861	19.861	19.861	Q3UNC0;Q922H4	Mannose-1-phosphate guanyltransferase alpha	Gmppa	6	3	7	5	2	3	-4.56913	2.28614e-06
24.701	24.405	24.1453	19.861	19.861	19.861	Q91ZW3;Q3U0F8	SWI/SNF-related matrix-associated actin-dependent regulator of chromatin subfamily A member 5	Smarca5	5	1	3	7	3	3	-4.5561	9.16903e-06
24.2728	24.5177	NaN	19.861	19.861	19.861	Q6DFU5;Q3U2T0;Q3TQH0;P53690;A0A286YED2	Matrix metalloproteinase-14	Mmp14	2	4	0	2	0	0	-4.53424	1.79598e-05
NaN	24.3051	24.4549	19.861	19.861	19.861	Q6NVC3		Rad23b	5	2	6	4	6	3	-4.51903	4.16094e-06
24.558	24.09	24.1651	19.861	19.861	19.861	Q8BUR4;A0A1B0GSI1	Dedicator of cytokinesis protein 1	Dock1	5	3	5	3	4	4	-4.41007	6.98308e-06
24.2902	24.2551	24.2288	19.861	19.861	19.861	O08915;D3YW40	AH receptor-interacting protein	Aip	6	5	6	4	3	5	-4.39707	1.60769e-09
24.194	NaN	24.314	19.861	19.861	19.861	G3XA35;E9PYH0;Q62059;E9QMK3;E9QMK2	Versican core protein	Vcan	3	2	3	1	1	0	-4.393	2.32328e-06
24.3244	24.1889	24.2049	19.861	19.861	19.861	Q9CRF7;Q9D104;G5E8T3;Q9D7A6	Signal recognition particle 19 kDa protein	Srp19	4	5	4	3	3	2	-4.37844	5.45509e-08
NaN	24.2409	24.2084	19.861	19.861	19.861	Q3UZV6;Q32MS9;G3UWC2;Q9CZR2;Q3TTB7	N-acetylated-alpha-linked acidic dipeptidase 2	Naalad2	2	2	2	1	2	0	-4.36368	4.69554e-08
24.579	23.6624	24.2883	19.861	19.861	19.861	Q3TXM9;Q9D0B0	Serine/arginine-rich splicing factor 9	Srsf9	3	3	2	3	3	2	-4.31561	9.0137e-05
24.1626	NaN	23.997	19.861	19.861	19.861	Q5SSP3;Q9ESU8;Q8BXT5;Q3UTP8;Q3US35;O35874	Amino acid transporter;Neutral amino acid transporter A	Slc1a4	3	2	3	1	0	0	-4.21881	6.90433e-06
23.8588	24.4399	23.9375	19.861	19.861	19.861	Q69Z43;Q8K1R7	Serine/threonine-protein kinase Nek9	Nek9	2	2	3	1	2	2	-4.21777	2.05539e-05
23.9182	24.0485	24.1151	19.861	19.861	19.861	Q8BLG5;Q8BYB9;Q8BV60	Protein O-glucosyltransferase 1	Poglut1	3	1	1	2	1	1	-4.16629	2.2267e-07
23.9723	23.9862	24.0433	19.861	19.861	19.861	D3Z1H8;D3Z1H9;Q7TMS6;Q3U011;Q9JL62	Glycolipid transfer protein	Gltp	5	4	5	3	4	3	-4.13962	4.53931e-09
24.0872	23.7778	24.04	19.861	19.861	19.861	G3UXH4;G3UZM9;Q8BWW9	Serine/threonine-protein kinase N2	Pkn2	2	2	2	0	0	1	-4.10735	1.80323e-06
24.2475	23.6667	NaN	19.861	19.861	19.861	G3XA48;P58044	Isopentenyl-diphosphate Delta-isomerase 1	Idi1	4	2	2	1	1	0	-4.0961	0.000322244
22.7721	NaN	24.8625	19.861	19.861	19.861	Q059T9;Q9DAW6;Q8BTJ0	U4/U6 small nuclear ribonucleoprotein Prp4	Prpf4	2	2	2	2	2	0	-3.95633	0.0147501
23.5822	24.036	NaN	19.861	19.861	19.861	A2RRK3;O54988	STE20-like serine/threonine-protein kinase	Slk	2	5	1	1	0	1	-3.94812	0.000172167
24.0291	23.9055	23.4495	19.861	19.861	19.861	I7HJQ8;A2AP74;Q8BIF0	CD99 antigen-like protein 2	Cd99l2	3	1	1	1	3	3	-3.93369	2.38613e-05
23.7717	23.9591	23.5897	19.861	19.861	19.861	G3UZ44;P63013;A0A0A6YWN6;Q3TMI4;A0A3B2WCG6;Q9D861;Q9CY80;B7ZW86;A0A140T8S9;Q3UM84;F6UTR6;A2APZ7;A0A1W2P7M4;O54817;A2AG22;A2AIK5;Q3UQX2;A0A1W2P8B9;O88933;Q9Z2U3;Q06348;Q8BYH0;Q62066;O35690;O09113;Q8C8B0;P70390;O35602;O70137;O35137;O08934;O35085	Paired mesoderm homeobox protein 1;Paired mesoderm homeobox protein 2;Dorsal root ganglia homeobox protein;Paired mesoderm homeobox protein 2A;Paired mesoderm homeobox protein 2B;Homeobox protein orthopedia;ALX homeobox protein 1;Short stature homeobox protein 2;Retinal homeobox protein Rx;Homeobox protein aristaless-like 3;Homeobox protein aristaless-like 4;Homeobox protein unc-4 homolog;Homeobo…	Prrx1;Shox2;Prrx2;Prrxl1;Esx1;Alx4;Alx3;Drgx;Phox2a;Phox2b;Otp;Alx1;Rax;Uncx;Arx	2	2	2	0	1	1	-3.91251	3.29542e-06
NaN	23.8707	23.6024	19.861	19.861	19.861	E0CXC5;Q8K2A1;Q0PNF0	PTB domain-containing engulfment adapter protein 1	Gulp1	2	2	1	1	2	1	-3.87557	3.77785e-05
23.6616	NaN	23.7969	19.861	19.861	19.861	Q3TCZ2;Q3UJY1;Q9JIM1;E9PXM6;A8VP81	Equilibrative nucleoside transporter 1	Slc29a1	3	3	3	3	3	3	-3.86824	4.88566e-06
NaN	23.5857	23.6737	19.861	19.861	19.861	Q3UMB9	WASH complex subunit 7	Kiaa1033	3	2	3	3	3	3	-3.76869	1.45399e-06
NaN	23.9976	23.1948	19.861	19.861	19.861	Q6ZQ84;Q9JLV5;E9Q4T8	Cullin-3	mKIAA0617;Cul3	0	2	2	1	1	1	-3.73522	0.00110743
23.3856	23.4806	NaN	19.861	19.861	19.861	Q8BU31	Ras-related protein Rap-2c	Rap2c	2	2	0	2	2	1	-3.57214	2.14697e-06
23.6287	22.4723	23.7149	19.861	19.861	19.861	Q149V4;B2RWH3;Q64523;Q6GSS7	Histone H2A;Histone H2A type 2-C;Histone H2A type 2-A	Hist2h2ac;Hist2h2aa1	11	2	4	4	4	4	-3.41097	0.00104386
23.1819	23.232	23.3496	19.861	19.861	19.861	A2AIH8;Q9D711;Q8BNL6	Pirin	Pir	3	3	2	0	1	0	-3.39351	2.7605e-07
22.7877	23.1574	23.0469	19.861	19.861	19.861	Q3TN26;Q3TP13;Q544D7;Q60714	Long-chain fatty acid transport protein 1	Slc27a1	4	3	4	3	4	2	-3.13636	8.85866e-06
22.9204	22.9064	22.8758	19.861	19.861	19.861	D3Z494;Q8BIV6;G5E895;Q8R318;S4R2G9		Akr1b10	3	3	4	5	6	4	-3.03988	2.11905e-09
22.7731	22.5666	22.9122	19.861	19.861	19.861	Q02257	Junction plakoglobin	Jup	3	2	3	2	1	2	-2.88964	8.68023e-06
22.8238	22.6418	22.6351	19.861	19.861	19.861	A0A1W2P6L9;Q80U60;B2RX13;Q3UQ28	Peroxidasin homolog	Pxdn	4	4	2	4	3	2	-2.83923	1.34308e-06
NaN	23.064	22.1621	19.861	19.861	19.861	P48722;E0CY23	Heat shock 70 kDa protein 4L	Hspa4l	0	2	2	0	0	0	-2.75205	0.00381186
25.472	25.408	25.253	23.586	23.9173	23.6161	D3Z041;P41216	Long-chain-fatty-acid--CoA ligase 1	Acsl1	7	5	3	0	0	0	-1.67124	0.000176139
27.6488	27.2152	27.4055	25.6821	26.1076	26.1372	Q62009;A0A097BW18;Q3U4U1;A0A097BW21;Q6GUA3	Periostin	Postn	25	17	26	1	2	3	-1.44754	0.00169953
24.4765	24.3679	NaN	NaN	22.9102	23.1397	Q3TTE3;E9Q3U1;Q3V2N4;P62257	Ubiquitin-conjugating enzyme E2 H	Ube2h	3	3	1	2	1	0	-1.3973	0.00815075
28.0682	28.2225	28.2404	27.102	26.997	27.077	Q3U254;Q99K41;Q3USG5;Q3UUU0	EMILIN-1	Emilin1	41	37	41	16	14	16	-1.11834	5.97932e-05
26.2477	26.5569	26.5141	25.4814	25.3392	25.2715	Q3UKA4;P00329	Alcohol dehydrogenase 1	Adh1	5	10	9	1	1	1	-1.07555	0.000722602
31.3063	31.3952	31.3803	30.4563	30.1169	30.3803	Q61554;O88840;Q60784	Fibrillin-1	Fbn1	246	245	253	125	84	121	-1.04274	0.00060843
26.0372	26.1422	26.2515	25.318	25.0103	25.3622	Q80T21	ADAMTS-like protein 4	Adamtsl4	11	10	13	2	1	2	-0.913445	0.00196731
29.7657	29.9067	29.7649	28.9919	28.975	28.9008	Q548K2;Q9D748;Q64437;Q3UMM7	Alcohol dehydrogenase class 4 mu/sigma chain	Adh7	90	88	89	60	66	62	-0.856556	9.78936e-05
25.0666	25.3087	25.2406	24.6701	23.9474	24.5584	A0A146E664;Q6GU68;A0A1L1STF4	Immunoglobulin superfamily containing leucine-rich repeat protein	Islr	5	6	7	2	1	3	-0.813312	0.0261141
29.0615	29.1247	29.0788	28.3041	28.2529	28.393	Q99K58;Q3TGL4;P37889	Fibulin-2	Fbln2	51	55	56	24	25	23	-0.771658	6.8307e-05
28.781	28.7867	28.8269	28.0132	27.9763	28.0944	Q78P93;Q3U8A7;Q3U646;Q9WV54;Q3TWT5	Acid ceramidase;Acid ceramidase subunit alpha;Acid ceramidase subunit beta	Asah1	50	50	47	29	34	27	-0.770203	3.40258e-05
28.7983	28.9129	28.9638	28.0112	28.3443	28.1485	Q61975			28	34	36	16	20	20	-0.723653	0.00261149
27.6423	27.6144	27.544	27.0026	26.8252	26.9322	A0A1L1SUX8;Q53YX2;P01831	Thy-1 membrane glycoprotein	Thy1	15	15	17	12	11	12	-0.680234	0.000329649
27.2722	27.4028	27.0354	26.5704	26.6019	26.5133	Q3TSL7;Q3TSS2;Q9CYE5;Q3UZI5;Q9CSX6;P63089;B0LAE3	Pleiotrophin	Ptn	15	14	14	12	11	12	-0.674922	0.00364901
29.0345	29.0135	29.1034	28.3699	28.4012	28.4297	Q61876;P10404;Q811N6;Q80SW4;Q61877;Q811N3;Q80SV3;Q811M8;A0A0A0UEG7;Q811N1;A0A0A0U847;Q64262;Q811N2;B8YPG3;B8YPG2	MLV-related proviral Env polyprotein;Surface protein;Transmembrane protein	env	45	44	52	26	32	31	-0.6502	3.53409e-05
26.5508	26.083	26.2553	25.5533	25.5996	25.8059	Q3UAX2;Q8C562;Q4FJQ8;Q3UCZ2;Q3UCH4;Q3UC81;Q3UC44;Q3UBE9;Q3UB98;Q3UB54;Q3U841;Q3U784;Q3U5U0;P11152;Q3UCD4;Q3U715;Q3U6S8	Lipoprotein lipase	Lpl	18	12	10	9	11	9	-0.643396	0.0149119
24.4593	24.4183	24.3754	23.7247	23.8816	23.7442	Q3UVN0;Q3T9L0;Q8VDW0;Q3U837;Q3TPL7;Q3TIE4	ATP-dependent RNA helicase DDX39A	Ddx39;Ddx39a	8	5	7	4	5	3	-0.634192	0.000322589
27.0639	27.2019	27.2359	26.5277	26.6126	26.4635	Q3U711;P43883;Q8C5B5;Q541S0;Q9CY19;B1AXR5	Perilipin;Perilipin-2	Plin2	19	14	18	5	8	8	-0.632673	0.000744356
24.3106	24.351	23.9001	23.5843	23.4974	23.6104	Q8BG60;Q91X82	Thioredoxin-interacting protein	Txnip	4	5	2	3	3	2	-0.623201	0.0135869
24.3393	24.0773	24.2458	23.7259	23.7416	23.4187	Q05BD4;Q8BK37;Q5SWZ0;Q8R574	Phosphoribosyl pyrophosphate synthase-associated protein 2	Prpsap2	1	2	2	0	2	1	-0.592089	0.0104101
33.1202	33.2296	33.2168	32.5819	32.6029	32.6129	Q3UGY5;A0A087WR50;Q3UHL6;A0A087WS56;Q3UH17;Q3UHR1		Fn1	531	556	562	414	439	420	-0.589666	7.87776e-05
26.9317	26.9696	26.932	26.3554	26.4988	26.2358	Q3UAZ7;Q9CT19;Q3U566;P30681;A0A1B0GQX9	High mobility group protein B2	Hmgb2	8	11	8	8	6	7	-0.581105	0.00165694
28.943	28.9539	28.9352	28.4211	28.3995	28.3127	Q3TW82;P12265	Beta-glucuronidase	Gusb	58	50	62	35	38	35	-0.566292	7.22904e-05
27.1548	27.1462	27.1918	26.5632	26.5819	26.6572	O55234	Proteasome subunit beta type-5	Psmb5	13	8	14	8	7	6	-0.563506	6.07073e-05
25.6804	25.9552	25.7196	25.261	25.0452	25.3669	Q7TMR0;A0A140LHY2	Lysosomal Pro-X carboxypeptidase	Prcp	7	7	7	6	5	6	-0.56069	0.0117965
26.2843	26.2717	26.4863	25.7004	26.0297	25.6311	P70677;Q8BNT4	Caspase-3;Caspase-3 subunit p17;Caspase-3 subunit p12	Casp3	11	9	10	7	4	6	-0.560365	0.0165776
30.8853	30.9218	30.9462	30.3505	30.3834	30.3684	E9PWQ3;J3QQ16;A0A087WS16;O88493;D3YWD1		Col6a3	210	214	221	143	123	133	-0.550343	1.05992e-05
26.0198	25.9573	25.9653	25.3448	25.4531	25.4954	Q3UP74;P97449;Q3TB69	Aminopeptidase N	Anpep	6	5	6	3	4	4	-0.549679	0.000358027
29.7742	29.7298	29.9001	29.2425	29.3478	29.173	P50428	Arylsulfatase A	Arsa	80	70	75	62	63	57	-0.546958	0.00161006
25.6638	25.6684	25.7848	25.2566	25.1317	25.1443	A0A0R4J138;P50429;B2RWQ7	Arylsulfatase B	Arsb	6	10	5	5	5	3	-0.52814	0.000707799
27.1365	27.1545	26.992	26.457	26.5697	26.6937	Q543S2;P18872;D3Z2M7	Guanine nucleotide-binding protein G(o) subunit alpha	Gnao1	12	11	17	4	5	7	-0.520899	0.00367432
25.3998	25.4618	25.7058	24.9969	25.1045	24.9473	Q2PZL6	Protocadherin Fat 4	Fat4	3	5	6	2	3	2	-0.506238	0.00831228
24.8873	24.9646	24.8023	24.3599	24.6013	24.2254	Q3UQM7;Q9Z127	Large neutral amino acids transporter small subunit 1	Slc7a5	5	4	2	3	2	2	-0.489217	0.0149429
26.1961	26.4796	26.0227	25.8044	25.6703	25.7623	O35459;F7B227	Delta(3,5)-Delta(2,4)-dienoyl-CoA isomerase, mitochondrial	Ech1	10	10	10	6	3	3	-0.487113	0.0247548
25.7861	25.7889	25.5909	25.1568	25.2904	25.3074	D3YYT0;Q8BSI9;Q3UIC2;P15116	Cadherin-2	Cdh2	2	2	2	0	0	1	-0.470436	0.00437305
26.0777	26.3137	26.1508	25.5587	25.8615	25.7172	A0A172Q386;Q91V98	Endosialin	Cd248	12	11	11	8	7	5	-0.468246	0.0138475
25.0334	24.5944	24.6103	24.3052	24.2088	24.3258	A0A3B2WB82;Q9JK23	Proteasome assembly chaperone 1	Psmg1	6	4	7	6	5	5	-0.466105	0.0346889
29.3905	29.378	29.3733	28.9281	28.9345	28.8908	Q9QWR8;Q3U6T2;Q3UZX5;A0A2R8VHH9	Alpha-N-acetylgalactosaminidase	Naga	78	80	87	56	55	56	-0.462776	5.81182e-06
29.288	29.4954	29.4335	28.9439	28.9542	28.9759	Q9DAW9;A0A0G2JDV8	Calponin-3	Cnn3	55	60	57	36	37	48	-0.447641	0.00197215
28.9208	28.8747	28.8657	28.4787	28.4481	28.3942	Q3V3U0;Q3TFQ8;Q8CI94;Q3UYH9;Q3UGT5	Alpha-1,4 glucan phosphorylase;Glycogen phosphorylase, brain form	Pygb	63	66	69	42	41	39	-0.446738	0.000119061
26.0397	26.2037	26.1343	25.4759	25.8074	25.7719	A2AJ72;Q3TIX6;Q3ULP9;A0A0A6YVV5		Fubp3	5	6	9	3	5	4	-0.440817	0.0187471
26.4615	26.3327	26.5704	25.855	26.1848	26.0223	Q4FJN9;Q3US29;Q920E5;Q3TMB3	Farnesyl pyrophosphate synthase	Fdps	20	18	18	11	13	15	-0.434169	0.0208768
32.1029	32.111	32.27	31.6955	31.7257	31.773	A0A0G2JGD2;Q545V2;P07091	Protein S100;Protein S100-A4	S100a4	65	66	63	60	58	60	-0.4299	0.00187331
29.3623	29.2077	29.3963	28.6569	29.0962	28.9518	G4V4Z1;Q1KYL9;P70355;A0A068ETZ5;Q1KYM2;A0A240FAT1;G4V4Z2		gag-pro-pol;gag-pol;gag	39	39	42	28	33	28	-0.420459	0.041269
26.1843	26.3439	25.9788	25.8455	25.6363	25.7686	A0A0G2JGP4;Q9D091;Q3UCX0;Q3TMF4;Q4FJP3;P08556;A0A0G2JE25;A0A0G2JGM2	GTPase NRas	Nras	4	5	3	3	4	3	-0.418851	0.0264945
32.2877	32.0108	32.332	31.8824	31.8363	31.659	Q3TWM9;E9PZ00;Q3TXJ0;Q8BFQ1;Q3U8C4;Q3U897;Q3U825;Q3U5W2;Q3TXP9;Q3TWL8;Q3TIT5;Q3UAS4;Q3UE29;Q3TID4;Q3TWF9;Q3TKB2;Q3TWE9;K3W4L3;B2RUD7;Q3UFE8;J3QPG5;Q61207;Q3TKK3	Prosaposin	Psap	153	120	155	142	127	128	-0.417639	0.0262967
29.1727	29.2112	29.3015	28.7833	28.8522	28.8171	Q02788;D3Z7D5	Collagen alpha-2(VI) chain	Col6a2	72	79	79	53	61	55	-0.410956	0.000671692
32.5159	32.5971	32.5519	32.1881	32.1527	32.093	P11087	Collagen alpha-1(I) chain	Col1a1	338	327	331	311	311	309	-0.410362	0.000350375
25.9917	25.9685	25.9345	25.523	25.6455	25.5356	Q3UZH2;Q3ULD6;Q3UI57;P25206	DNA helicase;DNA replication licensing factor MCM3	Mcm3	6	7	7	4	3	5	-0.396854	0.000719603
27.8517	27.853	27.803	27.5678	27.4369	27.3213	Q8C6E3;Q542K4;Q3UZE7;Q3TVZ1;P24270;Q3UF58;Q91XI2	Catalase	Cat	28	23	20	16	15	14	-0.393916	0.00572645
29.357	29.474	29.4277	29.0587	29.0307	29.0063	B1AWB9;O88207	Collagen alpha-1(V) chain	Col5a1	84	88	84	63	71	67	-0.387656	0.00048091
24.7193	24.7182	24.7861	24.1503	24.435	24.4901	Q7TNT6;A0A286YD87;Q01721	Growth arrest-specific protein 1	Gas1	5	6	5	3	3	4	-0.382732	0.0236997
27.6853	27.8227	27.7112	27.3756	27.3361	27.3657	Q3U962	Collagen alpha-2(V) chain	Col5a2	32	26	29	17	17	17	-0.380606	0.000966267
28.7545	28.6136	28.68	29.0736	29.1807	28.9524	Q3U8F7;Q3U3C2;Q9Z0J0;Q3TXQ4	Epididymal secretory protein E1	Npc2	24	23	22	26	26	24	0.386199	0.00757023
29.5657	29.6739	29.6613	30.0339	30.055	29.9991	Q9D1A2;Q6KAT3;Q3TG71	Cytosolic non-specific dipeptidase	Cndp2	70	76	72	95	93	92	0.395737	0.000473203
27.0358	27.0422	27.0376	27.398	27.4119	27.5062	A0A0N4SW28;Q9DAS9;A0A0N4SVT3	Guanine nucleotide-binding protein G(I)/G(S)/G(O) subunit gamma-12	Gng12	10	10	10	15	16	17	0.400167	0.000299864
23.8403	23.8796	NaN	NaN	24.179	24.3449	A2AQZ2;A0A0R4J137;Q9DB26;A2AQZ5;A2AQZ7;B7ZNN8;D6RIQ3;D6RI61;A0A0A0MQG9	Phytanoyl-CoA dioxygenase domain-containing protein 1	Phyhd1	1	1	0	1	2	2	0.402019	0.0421213
25.953	25.8286	25.9276	26.2534	26.367	26.3453	Q3TJD0;P61620	Protein transport protein Sec61 subunit alpha isoform 1	Sec61a1	11	10	14	20	25	21	0.418823	0.0012455
24.9186	25.1568	25.0278	25.5822	25.3914	25.3881	D3Z5U5;Q9Z257;Q9JJX6;D3YYR5;Q9Z256;Q3UCX4	P2X purinoceptor;P2X purinoceptor 4	P2rx4	5	2	3	10	8	4	0.419467	0.0111866
29.906	29.9107	30.1109	30.4004	30.374	30.416	Q545F0;P34884	Macrophage migration inhibitory factor	Mif	41	39	44	48	48	51	0.420944	0.00357927
26.3367	26.3386	26.2701	26.6186	26.8123	26.7948	Q544F6;Q9CQI6;A0A1D5RLP1	Coactosin-like protein	Cotl1	13	11	9	15	13	14	0.426717	0.00291636
25.1413	25.1796	24.9094	25.3938	25.4708	25.6489	O08599	Syntaxin-binding protein 1	Stxbp1	2	4	2	7	6	8	0.427721	0.0195085
25.0366	NaN	24.8024	25.2432	25.4932	25.3105	Q3UGC5;P59017;Q3TNR7	Bcl-2-like protein 13	Bcl2l13	5	0	0	2	3	4	0.429458	0.0456513
25.9711	26.1884	26.1124	26.4645	26.6068	26.4966	Q9D8C4	Interferon-induced 35 kDa protein homolog	Ifi35	9	14	10	12	13	18	0.431964	0.00493258
25.1542	24.8024	24.7904	25.4119	25.3056	25.3289	Q9D1M7	Peptidyl-prolyl cis-trans isomerase FKBP11	Fkbp11	3	2	2	4	4	4	0.433133	0.0248032
27.4775	27.548	27.3217	27.8389	27.9444	27.8646	Q53ZD4;E9QJW0;Q91VS7;D3YU60;A0A0N4SV17;D3YVR3	Microsomal glutathione S-transferase 1	Mgst1	12	8	9	13	11	15	0.433556	0.00423873
27.3471	27.14	27.1592	27.6542	27.6195	27.7121	Q9CYL5;B1AWD6	Golgi-associated plant pathogenesis-related protein 1	Glipr2	12	15	18	20	23	23	0.446505	0.00332568
24.3996	24.488	24.691	24.835	24.9588	25.1324	P70122;F6TN03	Ribosome maturation protein SBDS	Sbds	2	3	4	3	4	4	0.449221	0.0211626
25.1441	25.038	25.2326	25.5945	25.6685	25.5095	Q91YN2;Q03963	Interferon-induced, double-stranded RNA-activated protein kinase	Eif2ak2	5	4	5	5	10	8	0.452566	0.00337842
27.1621	27.2259	27.2298	27.6158	27.7446	27.6196	Q99KQ4;Q3TLX1	Nicotinamide phosphoribosyltransferase	Nampt	8	5	10	16	16	15	0.454093	0.000678111
27.6978	27.6691	27.6354	28.1979	28.1442	28.0297	Q921T2;E9PWW2	Torsin-1A-interacting protein 1	Tor1aip1	28	19	24	35	31	43	0.456472	0.000984659
27.0812	27.0431	27.0038	27.5444	27.4792	27.4797	Q3ULW8;A0A5H1ZRP0		Parp3	17	12	15	33	29	30	0.458391	0.000123852
25.2391	25.3854	25.0653	25.8185	25.5864	25.7069	Q63918	Serum deprivation-response protein	Sdpr	4	5	4	7	5	4	0.474021	0.0142721
24.5069	24.4736	24.3572	25.0363	24.7048	25.0216	Q3UUH0;Q91YI0;E0CY49	Argininosuccinate lyase	Asl	3	3	5	2	5	5	0.474959	0.0154682
25.7804	25.8536	25.9389	26.3696	26.2537	26.3814	E9PX59;Q69Z37;Q6PIQ3;Q8C059;Q8BZG4	Sterile alpha motif domain-containing protein 9-like	Samd9l	5	6	5	9	8	14	0.477241	0.00146882
30.9715	30.7351	31.2907	31.459	31.5167	31.4684	Q545I9;P14069	Protein S100;Protein S100-A6	S100a6	46	49	43	57	62	62	0.482309	0.0408403
26.2453	26.104	26.3057	26.6946	26.5695	26.8651	Q3UTK2;Q80V82;Q64429;A0A3Q4L2V1;Q9CUA1;Q8BRY0	Cytochrome P450 1B1	Cyp1b1	12	12	12	12	13	11	0.491432	0.00927583
29.7754	29.8953	29.8818	30.3228	30.3823	30.3583	Q9WVA4	Transgelin-2	Tagln2	66	56	71	87	92	87	0.503596	0.000269112
24.4568	24.2389	24.625	24.8447	25.0039	24.9879	E9QAS9;Q547R0;E9QAT0;D3Z6U8;E9QNF5;Q6AXB7;E9QAS8;P35922;Q8BPK8;Q8BPN5	Fragile X mental retardation protein 1 homolog	Fmr1	3	3	5	5	4	4	0.505304	0.0146355
26.9336	26.831	27.1357	27.5767	27.5638	27.2893	Q3TE85;Q566K0;A0A338P6F6;P17095	High mobility group protein HMG-I/HMG-Y	Hmga1	9	5	11	12	12	12	0.509843	0.0170549
27.3364	27.3289	27.3539	27.8113	27.9071	27.8389	Q543N5;Q9QYB1	Chloride intracellular channel protein;Chloride intracellular channel protein 4	Clic4	12	9	11	14	17	15	0.512743	6.37378e-05
28.6455	28.6206	28.5802	29.1247	29.0988	29.1672	P12382;Q8CD98	ATP-dependent 6-phosphofructokinase, liver type	Pfkl	35	33	41	64	61	60	0.514801	4.85012e-05
27.5853	27.6993	27.5856	28.0675	28.1942	28.169	Q3U6U7;Q4FJZ4;P32921;Q3UDG2	Tryptophan--tRNA ligase, cytoplasmic;T1-TrpRS;T2-TrpRS	Wars	23	24	21	35	39	37	0.520145	0.00065961
26.6306	26.6603	26.5626	27.1403	27.1829	27.0914	Q9R112;Q3UDS4	Sulfide:quinone oxidoreductase, mitochondrial	Sqrdl	6	8	4	20	18	16	0.520377	0.000185512
28.4395	28.3454	28.455	28.9348	28.9274	28.9475	Q07797	Galectin-3-binding protein	Lgals3bp	33	29	31	46	46	48	0.52326	0.000113304
25.118	25.4157	25.4224	25.9652	25.8203	25.7527	Q4FJP2;Q3UJ82;O35309	N-myc-interactor	Nmi	2	2	1	4	4	5	0.527399	0.011188
27.2816	27.2609	27.1885	27.7643	27.8411	27.7328	A1L0V6;A7YY79;Q6Q899;A2AP29;Q3KQQ7;Q05CC6;Q3U1I9	Probable ATP-dependent RNA helicase DDX58	Ddx58	22	15	14	26	32	30	0.535728	0.000234336
28.6283	28.5059	28.4447	29.064	29.0164	29.1063	O08797		Serpinb9	20	17	15	24	23	25	0.535937	0.000863998
28.5441	28.4631	28.4514	29.0075	29.08	29.0065	Q3UMS6;B2RUJ7;Q00519	Xanthine dehydrogenase/oxidase;Xanthine dehydrogenase;Xanthine oxidase	Xdh	44	42	41	80	86	79	0.545124	0.000136812
28.4189	28.4543	28.4426	29.0282	29.0278	28.9724	Q5SX74		P4ha2	35	39	46	60	49	61	0.570823	1.14715e-05
25.3785	25.264	25.3187	25.8313	26.0135	25.8487	Q3UPB9;Q3U1H7;Q8C788;Q91ZR2	Sorting nexin;Sorting nexin-18	Snx18	8	7	6	10	9	11	0.577408	0.000984644
25.2462	25.2297	25.2528	25.8747	25.8084	25.7886	P25799	Nuclear factor NF-kappa-B p105 subunit;Nuclear factor NF-kappa-B p50 subunit	Nfkb1	3	4	3	11	9	8	0.580983	2.72601e-05
27.0511	26.9627	26.849	27.556	27.5517	27.6024	P0DOV2			24	25	25	30	31	31	0.615744	0.000532019
25.745	25.632	25.7129	26.2693	26.348	26.4352	Q9QXJ2;E9QJX9;Q3UDU1;Q9QZE4;Q8CD97;Q3U5W1;Q9WVL2;Q6P1X8	Signal transducer and activator of transcription;Signal transducer and activator of transcription 2	Stat2	9	7	5	14	10	14	0.654189	0.000364445
28.164	28.1697	28.0391	28.7623	28.7571	28.8324	Q4FK57;Q8R180;Q4FJZ3	ERO1-like protein alpha	Ero1l	27	21	20	44	36	35	0.659657	0.000176811
29.2688	29.2306	29.168	29.8486	29.916	29.8994	G3UXZ5;Q5HZK3;P97371;G3UXY0;G3X9K9;G3UWN9	Proteasome activator complex subunit 1	Psme1	48	48	48	65	67	60	0.665494	4.87593e-05
28.9618	28.8071	28.934	29.5856	29.5211	29.6116	A0A171EBL2;E9Q555	E3 ubiquitin-protein ligase RNF213	Rnf213	42	38	44	110	104	114	0.671801	0.000252433
28.3706	28.3545	28.2307	29.0369	29.052	28.9469	Q60710;F6TVP2;Q3TCJ7;Q8C5C0;E9PYG9;Q3UDX7;Q6ZQM3	Deoxynucleoside triphosphate triphosphohydrolase SAMHD1	Samhd1	37	36	37	61	65	63	0.693335	0.000228603
26.4391	26.4488	26.5396	27.1701	27.1352	27.2045	J7NUP1;A0A1G5SJJ3;Q60766	Immunity-related GTPase family M protein 1	Irgm1	7	7	8	20	14	20	0.69407	5.15548e-05
27.7963	27.9381	27.6927	28.5403	28.4536	28.5182	Q9D154;Q8BK60;Z4YK03	Leukocyte elastase inhibitor A	Serpinb1a	9	8	9	21	17	19	0.695048	0.000783092
26.1425	25.8617	26.0446	26.8947	26.5676	26.674	A2A7A7;Q8CFX1	GDH/6PGL endoplasmic bifunctional protein;Glucose 1-dehydrogenase;6-phosphogluconolactonase	H6pd	1	1	1	8	4	4	0.695825	0.00535394
28.2324	28.2627	28.1575	28.8713	28.9273	28.9841	G3X9V0;Q5SVP3;P97372;E0CZ90	Proteasome activator complex subunit 2	Psme2;PSME2b	35	43	41	57	55	58	0.709995	9.54525e-05
26.1165	25.9276	26.0461	26.6947	26.7604	26.792	Q9CQW9	Interferon-induced transmembrane protein 3	Ifitm3	7	7	9	17	19	16	0.718984	0.000318606
26.5743	26.7598	26.5495	27.4322	27.2895	27.3353	Q91Z40;Q78UK8;Q6KAN1		Gbp7	10	11	11	28	27	24	0.724455	0.000768513
25.2518	25.2197	25.3374	26.1289	25.9528	25.9157	Q3U7P4;Q3TM10;Q6PGH2;Q3TJZ7	Hematological and neurological expressed 1-like protein	Hn1l	2	3	4	8	9	7	0.729505	0.000611323
25.8181	26.1204	26.0677	26.7793	26.7612	26.6954	A0A068BIT8;P28063;G3UZW8	Proteasome subunit beta type;Proteasome subunit beta type-8	Psmb8	7	6	7	16	15	17	0.743211	0.00153826
28.9021	28.6732	28.7975	29.4701	29.5475	29.6577	Q4FJR9;Q64339	Ubiquitin-like protein ISG15	Isg15	36	37	36	58	61	64	0.767499	0.000859088
28.3484	28.1984	28.1395	28.9895	28.9642	29.0448	Q9D323;Q8C3V4;Q3TW11;Q8C8M3;A0A087WSP5;P42225;Q8C497;Q99K94	Signal transducer and activator of transcription;Signal transducer and activator of transcription 1	Stat1	23	18	18	52	52	53	0.770709	0.000318646
26.8516	27.2229	27.0517	27.6469	27.8748	27.9285	E9QA63;B1ARU4;E9PVY8;Q9QXZ0;A0A571BGC6;A0A571BF93;A0A0A0MQA6;E9QNP1	Microtubule-actin cross-linking factor 1	Macf1	0	1	1	6	8	5	0.774671	0.00490804
23.5875	23.793	23.6016	24.264	24.4247	24.6189	Q9QXY6	EH domain-containing protein 3	Ehd3	1	0	0	3	4	7	0.775156	0.00315908
25.131	24.5495	24.8931	25.5435	25.8079	25.6164	L0HCN1;Q9R002	Interferon-activable protein 202	Ifi202	5	1	3	7	8	9	0.798065	0.0128052
22.8483	22.7163	22.8521	23.3938	23.3469	24.104	Q3U1B7;A2RTV1		Serpina3h	0	0	1	3	1	7	0.8093	0.0313516
24.1812	23.9609	24.2224	25.0636	25.1079	24.6227	Q8CAS9;H7BWY5	Poly [ADP-ribose] polymerase 9	Parp9	1	0	0	4	3	2	0.80986	0.00979712
26.3194	26.2983	26.3994	27.0833	27.2117	27.1665	Q99M59		Ifi47	5	5	6	12	10	15	0.814813	7.40787e-05
26.1811	26.4986	26.1412	27.1227	26.9076	27.275	Q8BTS3		Gbp9	2	0	0	1	1	4	0.828111	0.00596489
26.7609	26.7173	26.646	27.6232	27.682	27.64	Q78E61;Q62429;Q62428;Q3U543;A0A068BER1;Q3TBA3;Q3U6V4;P21958;Q5D0F3	Antigen peptide transporter 1	Tap1	10	8	9	28	20	24	0.940355	1.54826e-05
25.9028	25.9993	25.9012	26.8098	26.8894	26.9817	J7NNX8;Q9QZ85	Interferon-inducible GTPase 1	Iigp1	2	2	3	4	6	8	0.959201	8.55896e-05
26.3643	26.3607	26.0891	27.212	27.231	27.2781	A0A0G2JDV3;Q05DL4;L7N1X8;Q7TMV8;Q2M1J9;Q29RG2;Q000W5		Mpa2l;Gbp6;Gbp10	8	8	6	23	21	24	0.96896	0.000483964
26.2339	25.8017	25.9977	26.9928	26.9731	27.1061	Q8C2M8;Q811M6;J7PDL1;Q9DCE9;Q3U5T3		Igtp;Ifggd1	3	2	4	11	9	10	1.01292	0.00153482
27.0459	26.5348	26.9867	27.8351	27.9304	27.9261	Q3U5Q7	UMP-CMP kinase 2, mitochondrial	Cmpk2	6	3	5	14	15	16	1.04141	0.00317867
25.511	25.5266	25.4085	26.6095	26.3583	26.6085	Q9EQH2;Q8C9W5	Endoplasmic reticulum aminopeptidase 1	Erap1	2	2	4	11	13	14	1.0434	0.000336017
27.7279	27.8964	27.6839	28.7581	28.8457	28.9463	Q7TN03;P03991;A0A286R3P5;P14428;Q921P3	H-2 class I histocompatibility antigen, K-W28 alpha chain;H-2 class I histocompatibility antigen, K-Q alpha chain	H2-K1	27	28	26	51	56	56	1.08067	0.000216031
24.6869	24.2043	24.2772	25.4893	25.4233	25.5534	P11928;Q05BJ7;Q8K469;Q8VEH7	2-5-oligoadenylate synthase 1A	Oas1a;Oas1g	2	1	2	13	12	12	1.09922	0.0020787
26.3988	26.3711	26.409	27.5506	27.5237	27.5703	Q4FJX8;Q3UNP9;O35955	Proteasome subunit beta type;Proteasome subunit beta type-10	Psmb10	6	6	10	24	20	23	1.15523	3.25159e-07
29.5895	29.5659	29.543	30.6476	30.7649	30.7734	Q3KQJ3;A0A286R3P2;Q569W0;Q31168;Q31167;O78207;W5XQG0;Q792Z7;G3UZP7;P01899;Q61641;A0A482D1Q0;Q8R3Y0;P01897;Q31145;K7X379	H-2 class I histocompatibility antigen, D-B alpha chain;H-2 class I histocompatibility antigen, L-D alpha chain	H2-D1;H2-L	62	56	62	100	97	97	1.16252	1.08673e-05
28.439	28.33	28.3532	29.6174	29.5362	29.5794	Q3UNG3;Q8BN43;Q3U5N2;Q64282;Q3U7A2;Q3U5K8;Q3U726	Interferon-induced protein with tetratricopeptide repeats 1	Ifit1	31	23	27	67	67	61	1.20362	7.71061e-06
26.2703	26.1864	26.3712	27.3777	27.5731	27.5165	E9PV48;Q5FW82;Q4FJY6;Q64345;Q8BPC3;Q3UAB1	Interferon-induced protein with tetratricopeptide repeats 3	I830012O16Rik;Ifit3	4	5	4	23	24	25	1.21309	0.000104308
27.2233	27.2736	27.2216	28.4901	28.4447	28.439	Q5XW48;Q3TED6;Q91WI5;Q5XW51;Q3U9A3;Q9D679;Q3TCU5;Q9R233;Q5XW49;A0A068BIS1;Q5XW52	Tapasin	Tapbp	16	16	17	38	34	41	1.21845	8.2618e-07
27.7158	27.1414	27.6195	28.5838	28.9977	28.6068	Q9D239;P01887;Q3U679	Beta-2-microglobulin	B2m	5	3	7	31	32	32	1.23716	0.00513577
26.6211	26.7174	26.9098	28.0531	28.124	28.0446	Q80WF7;Q3UA79;Q792S7;Q3TXM1;Q61229;Q61228;Q61227;A0A068BGU5;P36371;Q61230	Antigen peptide transporter 2	Tap2	4	8	8	27	25	24	1.32445	0.000116106
26.8972	26.6547	27.0863	28.1838	28.2766	28.2624	Q4FJX9;Q3U8W4;P09671;A0A3B2WBF0;Q3TJA2	Superoxide dismutase;Superoxide dismutase [Mn], mitochondrial	Sod2	12	8	16	29	25	25	1.3615	0.000444951
25.7908	25.6122	25.7921	27.2747	27.1028	26.97	Q3UV15;Q3UG25;Q9WTK5;A0A494B9Y5;Q3ULT8;Q4U108;A0A494BAQ2;Q3U5V4;Q4U105	Nuclear factor NF-kappa-B p100 subunit;Nuclear factor NF-kappa-B p52 subunit	Nfkb2	4	4	4	21	22	26	1.38414	0.000202394
24.9398	24.8588	24.6526	26.0683	26.2087	26.5128	Q61107	Guanylate-binding protein 4	Gbp4	0	0	0	11	20	22	1.44622	0.000764149
22.8209	23.1178	23.1316	24.1945	24.8093	24.4977	B4XVQ0;A6H5X4	PHD finger protein 11	Phf11d;Phf11	0	0	1	2	5	3	1.47707	0.00194435
28.1813	28.293	28.2645	29.7032	29.7781	29.7648	Q91X98;Q8K0X1;Q3UPN1;Q3TR98;P29533	Vascular cell adhesion protein 1	Vcam1	32	37	33	89	99	98	1.50247	3.20873e-06
27.7234	27.7982	27.8598	29.3513	29.313	29.328	Q9Z0E6;Q3UDC7;Q3UDC0	Interferon-induced guanylate-binding protein 2	Gbp2	21	21	19	47	52	50	1.53698	3.00999e-06
23.3521	23.5236	23.0815	24.7316	25.0625	24.9188	Q0GUM2;Q0GUM3		Gm12250	0	0	0	5	6	5	1.58523	0.000588542
25.4694	25.7381	25.7355	27.4317	27.4217	27.505	Q62293;Q3T9E4;Q5SVP4		Tgtp1	3	5	3	16	19	27	1.8051	4.13842e-05
25.1665	24.85	25.0237	27.1618	27.1099	27.1059	Q3UJ34;P16460;Q3UEJ7	Argininosuccinate synthase	Ass1	0	0	0	15	16	18	2.11248	2.25159e-05
19.861	19.861	19.861	22.7813	21.7746	22.4599	Q543F6;P49615;A0A0G2JDL3	Cyclin-dependent-like kinase 5	Cdk5	3	3	4	2	2	5	2.47765	0.00112673
19.861	19.861	19.861	NaN	22.9306	22.5417	Q8BTV2;A0A494B9T0	Cleavage and polyadenylation specificity factor subunit 7	Cpsf7	2	2	3	3	3	3	2.87516	0.000279783
19.861	19.861	19.861	22.9532	NaN	22.9484	Q9WV70;Q8BHX6;Q3UZI6;J3QK52	Nucleolar complex protein 2 homolog	Noc2l	2	2	2	3	2	1	3.08983	4.24585e-10
19.861	19.861	19.861	23.1507	23.0918	22.9417	Q3TT06;E9Q4V9;Q569X8;Q8BH74	Nuclear pore complex protein Nup107	Nup107	1	1	1	2	5	2	3.20044	8.55406e-07
19.861	19.861	19.861	23.1006	NaN	23.1474	Q5RKY4;Q5BL11;Q6ZQ47;Q3UYC8;Q9Z103	Activity-dependent neuroprotector homeobox protein	Adnp	1	0	0	3	1	2	3.26299	3.37266e-07
19.861	19.861	19.861	23.2416	NaN	23.2932	Q544C9;Q8VC85;A0A1B0GR26	U6 snRNA-associated Sm-like protein LSm1	Lsm1	1	1	1	2	2	2	3.40641	3.9688e-07
19.861	19.861	19.861	22.9049	23.6414	NaN	Q8BHC4;B0QZX9	Dephospho-CoA kinase domain-containing protein	Dcakd	3	3	3	3	2	2	3.41217	0.0011218
19.861	19.861	19.861	23.0953	23.481	23.3281	Q8CDP6;Q6NZR5;Q3TW36;Q8R3X0;Q3TE28;O70349		Skiv2l;SKI	1	2	3	2	1	0	3.44049	6.72476e-06
19.861	19.861	19.861	23.2894	NaN	23.3716	D3YVV1;Q8VEK0	Cell cycle control protein 50A	Tmem30a	1	2	1	1	1	2	3.46951	1.51693e-06
19.861	19.861	19.861	23.4205	23.3896	NaN	Q9DBC3;A0A3Q4EHZ1	Cap-specific mRNA (nucleoside-2-O-)-methyltransferase 1	Cmtr1	0	2	1	3	2	2	3.54403	7.57462e-08
19.861	19.861	19.861	23.2637	23.6118	NaN	K7Q751;A0A5F8MPY3;P34152	Focal adhesion kinase 1	Ptk2	3	3	4	3	5	3	3.57676	0.000104706
19.861	19.861	19.861	23.5951	NaN	23.2846	E9PVP3;Q5F2B1;F6XX36;Q8C9V6;Q8R0J2;Q9R0Q9;F6ZGG4	Mannose-P-dolichol utilization defect 1 protein	Mpdu1	3	3	3	3	2	2	3.57889	7.42867e-05
19.861	19.861	19.861	23.4686	23.466	NaN	Q0P5W2;Q8C0L0;A2ARI0	Thioredoxin-related transmembrane protein 4	Tmx4	2	2	1	1	3	3	3.60633	4.34254e-11
19.861	19.861	19.861	NaN	23.4944	23.5651	Q8QZU9;A0A0R4J1D0;Q3TVB2;P59108	Copine-2	Cpne2	4	3	4	3	3	4	3.66876	8.1873e-07
19.861	19.861	19.861	NaN	23.8322	23.2921	Q3UVH2;P41241;A0A1L1SR46;A0A1L1STA1	Non-specific protein-tyrosine kinase;Tyrosine-protein kinase CSK	Csk	2	1	1	2	3	4	3.70115	0.000351014
19.861	19.861	19.861	23.6618	23.4981	NaN	E9QMK9;Q8BH86;Q3U7K4	UPF0317 protein C14orf159 homolog, mitochondrial	9030617O03Rik	1	3	0	2	1	0	3.71898	9.71399e-06
19.861	19.861	19.861	23.7064	NaN	23.5972	Q9D8N2;Q3TH34	Protein FAM45A	Fam45a	2	2	0	2	0	3	3.79082	2.72887e-06
19.861	19.861	19.861	23.7074	23.7859	23.4844	A0A1L1SUU4;Q3TAL2;Q9ERN0	Secretory carrier-associated membrane protein 2	Scamp2	2	2	1	1	2	1	3.79824	1.90804e-06
19.861	19.861	19.861	NaN	24.1255	23.3863	Q8C9D5;Q6GTM0;Q64112	Interferon-induced protein with tetratricopeptide repeats 2	Ifit2	0	0	0	0	3	3	3.8949	0.000766565
19.861	19.861	19.861	23.8599	23.7522	23.763	A2AG83;Q9Z2X2	26S proteasome non-ATPase regulatory subunit 10	Psmd10	0	0	2	2	4	2	3.93073	3.46021e-08
19.861	19.861	19.861	NaN	24.0342	23.7507	P83870	PHD finger-like domain-containing protein 5A	Phf5a	2	0	1	0	2	1	4.0315	3.95971e-05
19.861	19.861	19.861	24.0562	23.8557	NaN	O54890	Integrin beta-3	Itgb3	2	2	2	2	2	2	4.09497	1.33942e-05
19.861	19.861	19.861	23.9251	23.9642	24.0676	A0A0U1RPY6;B0LAE4;Q3UBA1;Q3TQE3;Q8C1Y9;Q80ZW9;Q3TIC7;Q3THR3;Q9JKW0	ADP-ribosylation factor-like protein 6-interacting protein 1	Arl6ip1	1	3	0	2	2	3	4.12464	6.76948e-08
19.861	19.861	19.861	23.2142	24.285	24.5095	Q78JW9	Ubiquitin domain-containing protein UBFD1	Ubfd1	2	4	2	2	3	2	4.14195	0.000489248
19.861	19.861	19.861	24.4751	NaN	23.6532	D3YZ09;Q3TKG5;Q9CY66	H/ACA ribonucleoprotein complex subunit 1	Gar1	2	1	2	2	3	2	4.20313	0.000837484
19.861	19.861	19.861	24.1881	24.118	23.9595	Q922U1;Q3UT19	U4/U6 small nuclear ribonucleoprotein Prp3	Prpf3	1	3	1	2	1	0	4.22756	3.91956e-07
19.861	19.861	19.861	23.9842	24.1767	24.1931	Q921M7;A0A2I3BRN5	Protein FAM49B	Fam49b	2	2	2	2	3	3	4.25703	3.68636e-07
19.861	19.861	19.861	NaN	24.1434	24.1666	Q61687	Transcriptional regulator ATRX	Atrx	3	0	2	2	1	1	4.294	1.81121e-08
19.861	19.861	19.861	24.1618	NaN	24.1963	Q9D0J4	ADP-ribosylation factor-like protein 2	Arl2	2	0	3	2	4	3	4.31803	5.81315e-08
19.861	19.861	19.861	NaN	24.1344	24.2364	Q9D3P8	Plasminogen receptor (KT)	Plgrkt	1	2	2	2	2	4	4.32443	1.50041e-06
19.861	19.861	19.861	NaN	24.3669	24.016	A0A2R8W6R3;P62878	E3 ubiquitin-protein ligase RBX1;E3 ubiquitin-protein ligase RBX1, N-terminally processed	Rbx1	1	0	3	0	3	2	4.33044	6.053e-05
19.861	19.861	19.861	24.1702	24.1186	24.3065	A0A2R8VHQ0;Q8CGB6	Tensin-2	Tns2	3	2	4	3	3	3	4.33745	1.66921e-07
19.861	19.861	19.861	24.4283	24.1903	24.064	Q548F2;Q3U0C4;Q69ZN0;Q9R111;D3YU09;Q6DFY1;A0A494B982;Q8BRJ7	Guanine deaminase	Gda	1	1	0	2	3	1	4.36655	2.13871e-06
19.861	19.861	19.861	24.298	NaN	24.2708	A0A1W2P6R9;A0A0R4J211;G5E825;A0A1Y7VNM7;Q9CWR0	Rho guanine nucleotide exchange factor 25	Arhgef25	2	0	1	1	2	1	4.42342	2.62803e-08
19.861	19.861	19.861	NaN	23.6172	25.1504	F6QKK2;Q8VEH3	ADP-ribosylation factor-like protein 8A	Arl8a	1	1	1	1	2	3	4.5228	0.0042039
19.861	19.861	19.861	NaN	24.4045	24.3868	A0A494B923;A0A494BB18;O88428;Q9QYS0	Bifunctional 3-phosphoadenosine 5-phosphosulfate synthase 2;Sulfate adenylyltransferase;Adenylyl-sulfate kinase	Papss2	1	2	1	2	1	1	4.53467	6.80368e-09
19.861	19.861	19.861	24.6047	24.5527	24.0897	A0A068EW80;Q60953;D3Z3A6;D3YXR5;F7BTZ2;Q8BSJ6	Protein PML	Pml	1	0	0	5	5	5	4.55471	9.92664e-06
19.861	19.861	19.861	24.7236	24.2807	24.5276	Q91XB0	Three-prime repair exonuclease 1	Trex1	0	0	0	1	3	2	4.64964	3.44447e-06
19.861	19.861	19.861	24.3457	NaN	24.6791	Q3TMZ1;Q922Q4;Q3TJ21	Pyrroline-5-carboxylate reductase;Pyrroline-5-carboxylate reductase 2	Pycr2	2	2	0	0	2	2	4.65143	4.19317e-05
19.861	19.861	19.861	24.4648	NaN	24.6521	E9QAH1;E9PVZ8;B2RWW2;Q80UY9;Q6PAK0;B7ZNF9;Q8CGE5;Q571K1		Golgb1	1	1	1	2	4	3	4.69749	7.23004e-06
19.861	19.861	19.861	24.4797	24.7526	24.4455	G3X9T8;G3X8Q5;E9PZD8;Q61147	Ceruloplasmin	Cp	0	1	0	5	3	3	4.69829	1.09488e-06
19.861	19.861	19.861	24.5445	24.594	NaN	Q3UIR3;I6L9G8	E3 ubiquitin-protein ligase DTX3L	Dtx3l	0	1	0	3	3	3	4.70825	1.33039e-07
19.861	19.861	19.861	24.5685	24.6508	NaN	A0A2I3BRS9;Q8BH93	MAPK-interacting and spindle-stabilizing protein-like	Mapk1ip1l	3	0	3	2	3	3	4.74866	5.92208e-07
19.861	19.861	19.861	24.7517	24.5629	24.8511	A0A1W2P727;A0A1W2P8E1;Q8BU33;A0A1W2P8D6	Acetolactate synthase-like protein	Ilvbl	0	0	3	2	1	1	4.8609	5.46945e-07
19.861	19.861	19.861	24.7449	24.7445	24.781	Q8K3D9;Q811T5;G3X8Y8;Q9QUN7	Toll-like receptor;Toll-like receptor 2	Tlr2	0	0	0	6	7	11	4.89581	2.22897e-10
19.861	19.861	19.861	25.0561	NaN	24.5989	Q9CQU3	Protein RER1	Rer1	2	1	1	2	2	4	4.96653	8.86236e-05
19.861	19.861	19.861	25.0334	24.666	NaN	Q4FK79;Q9DCF9	Translocon-associated protein subunit gamma	Ssr3	2	3	1	2	1	0	4.98869	4.54854e-05
19.861	19.861	19.861	24.681	24.9357	24.9546	Q8BJB5;Q543W3;P15306	Thrombomodulin	Thbd	3	3	2	6	4	4	4.99612	5.82139e-07
19.861	19.861	19.861	24.829	24.8914	24.8706	P0DOV1			0	0	0	2	2	2	5.00268	1.08571e-09
19.861	19.861	19.861	24.9885	24.9612	24.9459	Q102J0;Q8R242	Di-N-acetylchitobiase	Ctbs	0	2	2	2	2	2	5.10426	2.13302e-10
19.861	19.861	19.861	25.298	25.1529	24.5711	Q9ER38	Torsin-3A	Tor3a	0	0	0	3	2	2	5.14638	2.05549e-05
19.861	19.861	19.861	25.1507	25.1536	25.0432	Q8K3G7	Reticulon	Rtn4	3	3	3	5	5	6	5.25484	1.36655e-08
19.861	19.861	19.861	25.1077	25.2446	NaN	Q8BH24	Transmembrane 9 superfamily member 4	Tm9sf4	0	3	2	2	2	2	5.3152	1.94983e-06
19.861	19.861	19.861	25.796	24.8943	NaN	P21619;A0A0R4J0Q5;Q3V159	Lamin-B2	Lmnb2	1	3	7	6	4	2	5.48418	0.000500476
19.861	19.861	19.861	25.4852	25.3758	NaN	A0A0R4J107;Q8R146	Acylamino-acid-releasing enzyme	Apeh	0	0	2	5	4	1	5.56952	8.66473e-07
19.861	19.861	19.861	25.5093	25.4339	25.4242	Q3TAP5;A0A0N4SVC2;E9QP00;Q6PFR5	Transformer-2 protein homolog alpha	Tra2a	3	4	6	7	6	6	5.59478	3.20543e-09
19.861	19.861	19.861	NaN	24.8062	26.1339	Q9D881;P19536	Cytochrome c oxidase subunit 5B, mitochondrial	Cox5b	2	2	3	3	3	4	5.60908	0.00147249
22.5909	24.2526	23.6467	29.2124	29.1115	29.1775	P01027	Complement C3;Complement C3 beta chain;C3-beta-c;Complement C3 alpha chain;C3a anaphylatoxin;Acylation stimulating protein;Complement C3b alpha chain;Complement C3c alpha chain fragment 1;Complement C3dg fragment;Complement C3g fragment;Complement C3d fragment;Complement C3f fragment;Complement C3c alpha chain fragment 2	C3	0	0	1	85	79	82	5.67041	0.000309476
19.861	19.861	19.861	25.5081	26.07	25.6875	Q4FK25;Q3TAR7;P28076;Q3U7A7;A0A0R4J256	Proteasome subunit beta type;Proteasome subunit beta type-9	Psmb9	3	3	3	5	5	5	5.89419	3.72882e-06
19.861	19.861	19.861	26.2186	26.0512	NaN	Q9CR26;F6W5Q8;Q3V4B3	Vacuolar protein sorting-associated protein VTA1 homolog	Vta1	4	2	2	4	6	0	6.27388	2.16789e-06
19.861	19.861	19.861	26.0857	26.7961	26.7484	Q8BU78;Q8BMN7;Q8CFB4	Guanylate-binding protein 5	Gbp5	0	0	0	10	12	12	6.68242	8.25142e-06
19.861	19.861	19.861	26.7529	26.5869	26.9465	Q3U0Y1;Q5I2A0;Q4V9W0;F2Z405;Q3UDB3;Q80X76	Serine protease inhibitor A3G;Serine protease inhibitor A3F	Serpina3g;Serpina3f	0	0	0	15	10	16	6.90112	3.07791e-07
19.861	19.861	19.861	26.8519	NaN	26.7282	A2A547;Q5I0T8;P84099	Ribosomal protein L19;60S ribosomal protein L19	Rpl19	7	10	8	9	9	9	6.92905	6.48906e-07
