## Supplementary material for "Regulators of TNFα Mediated Insulin Resistance Elucidated by Quantitative Proteomics": SI Table 5: 4D Total Protein List from Secretomics

### Sheet: Sheet1
LFQ intensity Control1-sec	LFQ intensity Control2-sec	LFQ intensity Control3-sec	LFQ intensity TNF-alpha_sec	LFQ intensity TNF-alpha2-sec-	LFQ intensity TNF-alpha3-sec	Control 4D sec	TNF-alpha 4D sec	Protein IDs	Protein names	Gene names	MS/MS count Control1-sec	MS/MS count Control2-sec	MS/MS count Control3-sec	MS/MS count TNF-alpha_sec	MS/MS count TNF-alpha2-sec-	MS/MS count TNF-alpha3-sec	ΔLog	T Test
20.5443	20.5443	20.5443	22.0019	22.4662	21.9228	20.5443	22.0019	A2A5K2;Q4FJT5;Q3UFS5;P55065;A2A5K3;A2A5K4;Q3UE59	Phospholipid transfer protein	Pltp	0	0	0	1	3	1	1.45764	0.000726211
22.8653	22.7157	23.0322	22.1122	22.3483	22.1297	22.8653	22.1297	Q3UWS9;Q3U7H9;Q9D6X2;H3BJQ7;P99029;Q91YU9;A0A494BAZ4;G3UZJ4	Peroxiredoxin-5, mitochondrial	Prdx5	4	3	4	1	3	2	-0.735638	0.00475891
22.3883	22.3962	22.4989	22.5715	22.5503	22.3954	22.3962	22.5503	Q9WVA4	Transgelin-2	Tagln2	1	3	1	3	3	3	0.154093	0.303051
23.279	23.2823	24.2341	22.3439	22.568	22.6143	23.2823	22.568	Q8VDD5;Q3UFT0;Q811J9;Q8BWI3;Q8BLI3;Q8BLI1;Q80T68;A0A2R8VHF9;E9QPE7;A0A338P6K2;Q69ZX3;Q5SV64;Q3UH59;O08638;Q61879	Myosin-9	Myh9	1	4	8	0	0	0	-0.714354	0.0294804
NaN	22.4451	22.4397	22.5697	22.8338	22.3137	22.4424	22.5697	Q14AX9;Q64449;A2AAA9	C-type mannose receptor 2	Mrc2	1	1	1	1	2	0	0.12732	0.550457
23.4308	23.2588	24.1172	22.9726	22.2871	NaN	23.4308	22.6299	A2AE89;P10649;F6WHQ7;Q7M0F3;D3YZ29;D3YVP6;D3YX76;A2AE91;E9QAC8;D3YVP5;Q8R5I6;Q6PJ91;Q80W21;P15626	Glutathione S-transferase Mu 1	Gstm1	2	4	7	1	2	2	-0.800979	0.105662
23.638	22.6726	23.5932	22.7789	NaN	22.7246	23.5932	22.7518	A0A494BBD8;Q4FK88;Q4FJV4;Q3U5N9;B7STB7;Q3US43;P10107	Annexin;Annexin A1	Anxa1	6	6	4	0	0	0	-0.841447	0.269465
20.5443	20.5443	20.5443	22.8939	22.7449	NaN	20.5443	22.8194	Q3UNG0;F8VQJ3;P02468	Laminin subunit gamma-1	Lamc1	1	1	0	1	2	0	2.27518	3.19696e-05
22.6657	NaN	23.0633	22.7712	22.932	23.0707	22.8645	22.932	Q543R4;Q00493	Carboxypeptidase E	Cpe	3	0	1	3	3	4	0.0675783	0.766938
23.7236	23.7758	24.4336	23.2552	22.8633	23.0237	23.7758	23.0237	P27773;F6Q404	Protein disulfide-isomerase A3	Pdia3	3	2	6	0	0	0	-0.752045	0.0218713
23.6157	23.0791	24.0217	23.1392	22.8112	23.0473	23.6157	23.0473	Q66JR8;A0A0A0MQM0;Q9D0J8;Q8BGY2;P63242	Eukaryotic translation initiation factor 5A;Parathymosin;Eukaryotic translation initiation factor 5A-2;Eukaryotic translation initiation factor 5A-1	Ptms;Eif5a;Eif5a2	5	4	6	3	2	1	-0.568462	0.119316
23.4777	23.7297	24.0669	23.0347	23.1115	23.231	23.7297	23.1115	Q4FZK2;Q9D8N0;Q8R1N8	Elongation factor 1-gamma	Eef1g	2	2	5	1	1	1	-0.618214	0.0246047
23.3741	23.074	24.2999	23.1172	22.6232	23.1262	23.3741	23.1172	Q8CE30;Q8CD23;Q3TT41;Q3TL52;Q3TGR3;P09405;Q9CT46	Nucleolin	Ncl	3	3	8	2	2	3	-0.256901	0.196091
23.6973	23.5735	24.3659	NaN	23.1558	23.1166	23.6973	23.1362	Q3TE06;Q9DBM8;Q3TNK2;Q3TJY2;Q80ZI9;O88342;Q9DC08;Q3U136;A0A0J9YU05	WD repeat-containing protein 1	Wdr1	3	2	5	0	0	0	-0.56109	0.101683
23.7714	23.6297	24.9198	23.2996	23.2354	23.1433	23.7714	23.2354	Q543K9;P23492;A0A2I3BS22;A0A2I3BQH2;Q9D8C9	Purine nucleoside phosphorylase	Pnp;Pnp2	2	1	7	1	0	0	-0.536005	0.0987273
23.7855	23.5743	24.1839	23.2697	23.3744	23.0333	23.7855	23.2697	A1BN54;Q7TPR4;Q99LJ3;Q1A602;Q3ULT2;Q3UDJ7;A0A1L1SV25;P57780;Q8BP35;A0A1L1SVJ6;E9Q2W9	Alpha-actinin-1;Alpha-actinin-4	Actn1;Actn4	4	4	7	4	5	2	-0.515757	0.0387393
23.5731	23.2704	24.6846	23.3437	23.3298	23.3134	23.5731	23.3298	Q3UUX9;Q3UC72;Q3UPA3;Q61598;Q3TIY6;Q9CZ18;A0A1Y7VL99;D6RI86;P50396	Rab GDP dissociation inhibitor beta	Gdi2	1	0	8	0	0	1	-0.243332	0.298178
23.5527	NaN	24.4978	23.0802	23.3305	23.5727	24.0253	23.3305	Q3TKB9;Q3TKG0;A0PJ91;Q80Y52;Q3UIF3;P07901;Q8C5U3;Q3TKA2;Q3TJU7;B7ZC50;Q8C2A9;A2A6A2;B7ZC49	Heat shock protein HSP 90-alpha	Hsp90aa1	3	3	7	1	4	3	-0.694823	0.177307
NaN	23.4279	24.6575	23.1983	23.355	23.4151	24.0427	23.355	K7E6F1;Q4FJQ6;Q3U3L3;Q60854;E9PYY0;E9Q3Y1;Q8BZR2;E9Q6X2;E9Q108;E9Q0P9;F8WIV2;E9PZQ9;E9Q4R2;E9Q5Q5	Serpin B6	Serpinb6a;Serpinb6	2	2	6	1	2	2	-0.687702	0.219915
24.4533	24.2867	24.7087	23.4005	23.079	23.4064	24.4533	23.4005	Q3UF30;Q3TC45;P08207	Protein S100-A10	S100a10	5	6	6	0	1	0	-1.05277	0.00191158
23.8336	23.3483	24.0044	23.4978	23.3366	23.4331	23.8336	23.4331	E9Q616;A0PJF4;Q6UL10;A0JLR7;Q61484;Q8BKS2		Ahnak	3	6	5	2	0	0	-0.400507	0.204125
23.427	23.8395	24.2389	23.456	23.5377	23.3756	23.8395	23.456	E9Q3W4;Q6S390;Q6S388;Q6S392;Q6S393;Q6S387;Q6S385;Q9QXS1;A0A3B2W7J8;A0A2I3BRT4;Q8R0W0	Plectin	Plec	2	4	4	0	1	0	-0.383509	0.188239
23.8815	23.7777	25.3944	23.4654	23.3968	23.5472	23.8815	23.4654	Q3UWP8;B2MWM9;P14211	Calreticulin	Calr	2	1	6	0	0	0	-0.416096	0.16803
24.1584	23.6318	24.8338	23.492	NaN	23.5634	24.1584	23.5277	A8IP69;P61982	14-3-3 protein gamma;14-3-3 protein gamma, N-terminally processed	Ywhag	4	2	8	2	1	0	-0.630681	0.227696
20.5443	20.5443	20.5443	23.6389	23.7355	23.6521	20.5443	23.6521	D3Z090;Q3U4F9;Q3TLQ6;Q3TDK0;P07141;D3YTW1;F6RNW8	Macrophage colony-stimulating factor 1;Processed macrophage colony-stimulating factor 1	Csf1	0	0	0	5	6	3	3.10781	5.22821e-08
20.5443	20.5443	20.5443	23.3439	23.6532	23.833	20.5443	23.6532	Q3UIP2;Q3TX39;D3YUE2;Q61398;D3YZE3;A0A0G2JE29;Q3UN82;D3YWH0	Procollagen C-endopeptidase enhancer 1	Pcolce	1	1	0	3	3	3	3.10891	2.78437e-05
23.9147	24.0737	25.1966	23.7324	23.7086	23.6607	24.0737	23.7086	A0A5F8MPN8;P14152;B1ATQ3	Malate dehydrogenase, cytoplasmic	Mdh1	4	3	9	1	2	2	-0.365116	0.160728
23.2974	NaN	23.6254	23.6885	23.7371	23.8013	23.4614	23.7371	A0A1L1STF4;A0A146E664;Q6GU68	Immunoglobulin superfamily containing leucine-rich repeat protein	Islr	2	2	3	5	7	5	0.275644	0.118263
24.8954	24.3955	25.3401	23.6608	23.8003	23.9498	24.8954	23.8003	D3Z4A4;Q61171;Q5M9N9	Peroxiredoxin-2	Prdx2	3	2	7	2	1	1	-1.09516	0.0197425
24.597	24.4405	25.1854	23.9259	24.146	23.8423	24.597	23.9259	B1AXW5;B1AXW6;Q3U9J9;P35700;B1AXW4	Peroxiredoxin-1	Prdx1	5	6	11	2	4	4	-0.671085	0.0344668
24.361	25.156	25.2368	23.9901	23.9714	24.3226	25.156	23.9901	E0CZ27;A1L0U3;F8WI35;A1L0V4;B9EI85;A0A1W2P768;P84244;P84228;P68433;P02301	Histone H3;Histone H3.3;Histone H3.2;Histone H3.1;Histone H3.3C	H3f3a;Hist1h3e;Hist1h3i;Hist2h3b;Hist1h3b;Hist1h3a;H3f3c	8	7	8	3	3	4	-1.1659	0.0525875
24.8272	24.6933	25.0929	24.189	23.9794	24.0048	24.8272	24.0048	Q3U7T8;Q9DC41;Q3U9G2;Q3U6V3;Q3TKF8;Q3TI47;P20029;Q3UEM8;Q3TWF2;Q3TUS2	78 kDa glucose-regulated protein	Hspa5	4	7	11	0	0	0	-0.822372	0.00379333
24.1661	23.9714	24.5159	24.0185	24.0358	23.8552	24.1661	24.0185	Q3TSK4;Q6P9L9;Q8C153;Q8BMA8;Q3UZ14;Q3UMI7;Q3UDC8;Q3UBL9;Q3TX47;Q3TW58;Q3TLB1;Q3TK17;Q3TJZ1;P58252;Q3TPG2;Q3TWX1;Q99LT6;Q61509;O89070	Elongation factor 2	Eef2	1	3	4	2	3	4	-0.147625	0.217003
24.9313	NaN	25.3003	24.2413	24.0703	24.3018	25.1158	24.2413	Q3TCL2;Q5U415;Q3UDY1;P45376;D3YVJ7;Q3ULP0	Aldose reductase	Akr1b3;Akr1b1	5	3	6	1	1	0	-0.874585	0.0115067
24.8577	24.8976	25.2485	24.2711	24.0695	24.3561	24.8976	24.2711	D3Z6I8;Q8C7C3;Q58E70;Q3TJ53;E9Q7Q3;D3Z2H9;Q8K0Z5;A0A0R4J1P2;E9Q5J9;P21107;D3YVR0	Tropomyosin alpha-3 chain	Tpm3;Tpm3-rs7	1	3	8	1	1	1	-0.62645	0.00692703
25.2624	25.1646	25.9169	24.3598	24.3407	24.5978	25.2624	24.3598	Q3UDR2;Q3URP6;Q3U738;Q3TWE3;Q3TIM0;Q3THC3;Q3TGS0;Q3TF72;P09103;Q3TT76;Q3UJA8;Q3UA23;Q3UBY9;Q3TIQ5;E9Q8G8	Protein disulfide-isomerase	P4hb	9	5	17	2	2	3	-0.902569	0.0153843
20.5443	20.5443	20.5443	24.571	24.365	24.3261	20.5443	24.365	A0A0G2JFP9;Q544V4;Q8K0X1;Q3UPN1;Q3TR98;P29533;Q91X98	Vascular cell adhesion protein 1	Vcam1	0	0	0	3	2	0	3.82075	8.83303e-07
23.9538	24.1197	24.4203	24.7842	24.2318	24.3706	24.1197	24.3706	Q61975			1	2	1	3	3	2	0.250862	0.238285
24.761	24.4228	25.2084	24.4639	24.3613	24.5124	24.761	24.4639	Q6NY00;Q5FWB7;P05064;D3Z510;A0A0U1RPN8;D3YWI1;A6ZI44;D3YV98;A0A0U1RPT5;Q9CPQ9;A6ZI46;A6ZI47	Fructose-bisphosphate aldolase;Fructose-bisphosphate aldolase A	Aldoa	8	6	10	4	7	9	-0.297127	0.204055
25.3615	24.9917	25.7124	24.4978	24.3226	25.2072	25.3615	24.4978	Q58E64;Q3UA81;Q3TII3;P10126;Q3UZQ3;P62631;D3Z3I8;D3YZ68;Q4FZE5	Elongation factor 1-alpha;Elongation factor 1-alpha 1;Elongation factor 1-alpha 2	Eef1a1;Eef1a2	9	6	11	1	2	3	-0.863678	0.117338
24.8778	24.7535	25.6489	24.6395	24.5083	24.3981	24.8778	24.5083	Q8BPH1;Q5SS40;P62259;F6WA09;D6REF3	14-3-3 protein epsilon	Ywhae	8	8	11	3	6	8	-0.36956	0.11569
20.5443	20.5443	20.5443	24.6685	24.6041	24.3042	20.5443	24.6041	Q8HWB2;Q0WXH7;Q31152;Q95H92;Q31141;A0A2Z4T468;A0A2Z4SZP0;A0A2Z4SZE4;A0A2Z4T1D0;A0A2Z4T1B9;Q95457;Q61891;Q61892;P14426		H2-Q4;H2-K1	0	0	0	7	6	6	4.05986	3.76941e-06
25.9303	25.8542	26.7429	24.6804	24.5705	24.6053	25.9303	24.6053	Q9CZI7;Q542G9;P07356;Q3UCD3;B0V2N7;B0V2N8;Q99KH3;B0V2N5	Annexin;Annexin A2	Anxa2	6	9	12	1	0	1	-1.32501	0.00554398
24.5859	24.4059	24.7809	24.6076	24.6661	24.6076	24.5859	24.6076	A0A1C7CYU3;Q8BRD3;Q02819;Q3TCI1;A0A1B0GR92;A0A1B0GR41;A0A1B0GS16;A0A1B0GT83	Nucleobindin-1	Nucb1	5	3	6	8	8	10	0.0216637	0.758768
25.6567	25.3718	25.8944	24.6333	24.5391	24.6203	25.6567	24.6203	Q3TWM9;Q3UE29;E9PZ00;Q3TXJ0;Q8BFQ1;Q3U8C4;Q3U897;Q3U825;Q3U5W2;Q3TXP9;Q3TWL8;Q3TKK3;Q3TKB2;Q3TIT5;Q3UAS4;Q3TID4;Q3TWF9;Q3TWE9;K3W4L3;B2RUD7;Q3UFE8;J3QPG5;Q61207	Prosaposin	Psap	7	5	9	4	4	4	-1.03643	0.00247216
23.8309	24.0749	24.2904	24.7234	24.6429	24.5945	24.0749	24.6429	Q3TNY9;P28653;Q7TMW3;Q3UXK8;Q3TAF9;Q6PG76	Biglycan	Bgn	1	2	3	6	6	3	0.568018	0.0130117
25.3338	25.1535	26.0721	24.7935	24.6746	24.693	25.3338	24.693	Q99PT1	Rho GDP-dissociation inhibitor 1	Arhgdia	7	6	12	4	5	5	-0.640852	0.0477922
20.5443	20.5443	20.5443	NaN	24.855	24.8029	20.5443	24.8289	E9QMK3;E9QMK2;G3XA35;E9PYH0;Q62059;F7B603;Q3TTS3;Q8BS97;Q4VA91;Q3TNR6;Q3UXS4;Q3TQ47;Q05CR7	Versican core protein	Vcan	2	2	2	4	3	4	4.28469	2.04457e-07
25.2943	25.1568	26.9214	24.841	24.8694	24.756	25.2943	24.841	Q5EBQ2;Q3TGC5;P70296;D6RHS6;D3Z1V4	Phosphatidylethanolamine-binding protein 1;Hippocampal cholinergic neurostimulating peptide	Pebp1	3	2	8	2	3	3	-0.453327	0.163145
24.9049	24.786	25.1545	24.9921	24.8591	24.9041	24.9049	24.9041	Q6YIY0;G4V4Z2;Q1KYL8;A0A068EWW2;A0A068F126;Q1KYL9;P70355;A0A068ETZ5;G4V4Z1;Q8C1W7;Q8BFR9;Q60588;Q1KYM1;Q1KYM2;A0A240FAT1		gag;gag-pol;gag-pro-pol;Mela	4	5	8	4	4	5	-0.000780106	0.80752
23.4837	23.7033	NaN	24.9969	24.9173	24.7975	23.5935	24.9173	Q9D239;Q3U679;P01887	Beta-2-microglobulin	B2m	2	3	0	6	5	3	1.32377	0.00130279
23.4438	23.3097	22.8965	24.953	24.9261	24.953	23.3097	24.953	Q566I6;Q8CFG9;Q8CG16;Q3UU42	Complement C1r-B subcomponent;Complement C1r-B subcomponent heavy chain;Complement C1r-B subcomponent light chain;Complement C1r-A subcomponent;Complement C1r-A subcomponent heavy chain;Complement C1r-A subcomponent light chain	C1ra;C1rb	2	3	0	9	8	8	1.64334	0.000469727
25.6156	25.5789	26.3517	25.0432	24.9163	24.9566	25.6156	24.9566	Q3TZQ2;P26041;Q05DU4;Q8C2N4;Q7TSG6;Q05CE6;Q4KML7;Q3UXR4;Q3UL48;Q3TCP5;A0A5F8MPB9;Q3TH46;Q3U111;P26043;P26040;Q3UJJ8;Q3UF33;Q8CBU4	Moesin	Msn	5	7	19	1	3	1	-0.659004	0.0261736
25.7252	25.9056	26.1568	24.9769	25.1279	25.017	25.9056	25.017	Q52L87;Q3TIZ0;P68373;P68369;P05213;Q99KA2;Q5FW91;P05214;Q9D9Y2;A0A2R8VHF3;A0A0A0MQA5;P68368;O89052;Q9JJZ2;Q3UX10	Tubulin alpha-1C chain;Tubulin alpha-1A chain;Tubulin alpha-1B chain;Tubulin alpha-3 chain	Tuba1c;Tuba1a;Tuba1b;Tuba3a	16	10	13	5	4	5	-0.888557	0.00261453
24.7065	24.5945	24.7777	25.0125	25.1982	25.028	24.7065	25.028	Q8CFZ6;P43025	Tetranectin	Clec3b	4	2	5	9	9	11	0.321581	0.00839508
26.1922	26.1478	26.3331	24.0806	25.0914	25.1104	26.1922	25.0914	Q545I9;P14069	Protein S100;Protein S100-A6	S100a6	12	10	10	2	7	6	-1.10079	0.0132032
25.598	25.497	26.0377	25.3032	25.0017	25.1895	25.598	25.1895	Q64727	Vinculin	Vcl	7	10	14	4	6	7	-0.408501	0.0438065
25.7414	25.8787	26.1694	25.3225	25.2147	25.0203	25.8787	25.2147	P99024;B2RSN3;Q9CWF2;Q7TMM9;P68372;Q9CVR0;Q9ERD7;G3UZR1;Q99J49;Q9DCR1;Q3U9U3;Q3UMM1;Q9D6F9;Q922F4;Q80ZV2;A0A1D5RM76;Q9CUN8;Q9CRT0;CON__ENSEMBL:ENSBTAP00000025008;A2AQ07	Tubulin beta-5 chain;Tubulin beta-2B chain;Tubulin beta-2A chain;Tubulin beta-4B chain;Tubulin beta-3 chain	Tubb5;Tubb2b;Tubb2a;Tubb4b;Tubb3	9	10	11	3	2	3	-0.664045	0.00846664
24.7013	24.7391	24.8351	25.2762	25.2683	25.13	24.7391	25.2683	A0A1B0GSI7;P02463;A0A1B0GRC0	Collagen alpha-1(IV) chain;Arresten	Col4a1	3	5	4	8	7	9	0.529238	0.00166907
25.4226	25.2218	25.4332	25.216	25.3083	25.3428	25.4226	25.3083	Q8BV87;Q3TWG9;Q3TMD2;Q3TJK3;P19324;Q8BVU9;A0A140LHR4;A0A140LHK0	Serpin H1	Serpinh1	15	16	13	9	15	11	-0.114279	0.421636
24.6121	24.9927	24.822	25.2225	25.3291	25.4437	24.822	25.3291	Q3U962;Q8BNA3	Collagen alpha-2(V) chain	Col5a2	0	0	0	2	5	3	0.507097	0.0147501
26.2964	26.4559	26.5467	25.3648	25.3911	25.7152	26.4559	25.3911	A0A0N4SV66;A0AUV1;A3KPD0;Q8CGP4;C0HKE9;C0HKE8;C0HKE7;C0HKE6;C0HKE5;C0HKE4;C0HKE3;C0HKE2;C0HKE1;B2RVF0;A2AB79;Q8CGP6;Q8R1M2;Q8CGP7;Q8CGP5;Q8BFU2;Q149V4;B2RWH3;Q64523;Q6GSS7;P27661;Q61668;G3UWL7;Q3UA95;B2RVP5;Q3THW5;P0C0S6;Q64522	Histone H2A;Histone H2A type 1-H;Histone H2A.J;Histone H2A type 1-K;Histone H2A type 1-F;Histone H2A type 3;Histone H2A type 2-C;Histone H2A type 2-A;Histone H2AX	Hist1h2ah;Hist1h2aa;Hist1h2ad;Hist3h2a;H2afj;Hist1h2ak;Hist1h2af;Hist2h2ac;Hist2h2aa1;H2afx	11	16	16	8	6	9	-1.06477	0.00217256
26.1803	25.9195	26.2364	25.3895	25.4974	25.4034	26.1803	25.4034	Q544Y7;P18760;A0A494B9A7;F8WGL3;Q9CX22	Cofilin-1	Cfl1	10	10	11	8	7	8	-0.776905	0.00273355
24.9388	25.0889	25.0629	25.4309	25.3569	25.4236	25.0629	25.4236	B1AWB9;O88207	Collagen alpha-1(V) chain	Col5a1	3	4	5	9	12	8	0.360735	0.00198443
24.2733	23.9427	24.1381	25.471	25.4316	25.181	24.1381	25.4316	Q3T9K7;Q14DT6;E9Q6C2;Q8CG14;A0A1W2P7F1;Q8CFG8;E0CZE7	Complement C1s-A subcomponent;Complement C1s-A subcomponent heavy chain;Complement C1s-A subcomponent light chain;Complement C1s-B subcomponent;Complement C1s-B subcomponent heavy chain;Complement C1s-B subcomponent light chain	C1s1;C1sa;C1sb	6	5	4	9	8	9	1.29347	0.000711152
25.0873	25.4651	25.2827	25.4325	25.4026	25.4873	25.2827	25.4325	J3QQ16;A0A087WS16;E9PWQ3;O88493;Q9Z0I9;D3YWD1;Q05504;Q99K31;Q66K11;Q80VJ0;Q6PES2		Col6a3	0	4	3	3	12	11	0.149792	0.22025
26.2966	26.1474	27.0056	25.4075	25.4629	25.622	26.2966	25.4629	A0A0G2JGD2;Q545V2;P07091	Protein S100;Protein S100-A4	S100a4	7	7	8	5	7	6	-0.833712	0.0223864
25.1163	25.4098	25.1553	25.5107	25.4193	25.5448	25.1553	25.5107	Q543C5;Q62000	Mimecan	Ogn	7	10	7	15	16	12	0.355457	0.056294
24.4727	24.5151	24.4831	25.4703	25.5461	25.8185	24.4831	25.5461	P51910	Apolipoprotein D	Apod	1	0	0	5	11	11	1.06293	0.000459784
23.6114	24.0296	23.7775	25.7029	25.5447	25.6582	23.7775	25.6582	P48759	Pentraxin-related protein PTX3	Ptx3	0	1	0	9	8	9	1.88078	0.000149681
26.2826	26.6721	26.6713	25.5364	25.6706	25.8016	26.6713	25.6706	A0JLV3;B2RVD5;B2RTK3;Q8CBB6;Q921L4;Q8CGP2;Q8CGP1;Q6ZWY9;Q64525;Q64478;Q64475;P10854;P10853;Q8VEE3;Q8C622;Q9D2U9;Q8CGP0;Q64524;A0JNS9;P70696	Histone H2B;Histone H2B type 1-P;Histone H2B type 1-K;Histone H2B type 1-C/E/G;Histone H2B type 2-B;Histone H2B type 1-H;Histone H2B type 1-B;Histone H2B type 1-M;Histone H2B type 1-F/J/L;Histone H2B type 3-A;Histone H2B type 3-B;Histone H2B type 2-E	Hist1h2bj;Hist1h2bk;Hist1h2bm;Hist1h2br;LOC665622;Hist1h2bp;Hist1h2bc;Hist2h2bb;Hist1h2bh;Hist1h2bb;Hist1h2bf;Hist3h2ba;Hist3h2bb;Hist2h2be	9	12	11	5	4	8	-1.00068	0.00441245
26.0262	25.8097	26.6501	25.7075	25.5672	25.6777	26.0262	25.6777	Q3U7Z6;Q9DBJ1;Q6NWV5	Phosphoglycerate mutase 1	Pgam1	8	9	16	8	9	9	-0.348457	0.116049
25.7105	25.278	26.1026	25.8792	25.8128	25.7465	25.7105	25.8128	Q3TUF3;O35887;G3UWV3;Q6XLQ8;Q3UG11;Q3TL33;G3UXA3;G3V004;G3UY49;G3UWR0;Q3TQD1;G3UXA8	Calumenin	Calu	3	4	6	5	8	9	0.102282	0.656165
26.5996	26.3547	27.2511	25.8929	25.9342	25.9526	26.5996	25.9342	P0DP28;P0DP27;P0DP26;Q3UKW2;A0A3Q4EHJ0;Q9D6P8;G3UX57;A0A1Y7VK66		Calm1	15	9	20	6	9	6	-0.665421	0.03931
24.6212	24.2394	24.4905	26.0778	25.9287	26.0039	24.4905	26.0039	Q07797;E9Q5X5	Galectin-3-binding protein	Lgals3bp	0	0	0	3	12	10	1.51336	0.000205615
26.5739	26.2388	27.3039	26.0528	25.8544	26.0065	26.5739	26.0065	P63101;A0A2I3BQ03;Q3UA58;D3YXN6;Q8BWN0;D3YXF4	14-3-3 protein zeta/delta	Ywhaz	13	8	19	5	10	7	-0.56735	0.0834831
26.2651	26.2691	26.7243	26.1011	26.0013	26.1849	26.2691	26.1011	Q564E2;Q3TI99;P06151;Q99K20;A0A1B0GSR9;Q3UDU4;Q3TCI7;Q3THB4;A0A1B0GSX0;D3YZQ9;A0A1B0GT41;A0A1B0GQX5;A0A1B0GSL7;Q3UIC3;Q6NXW3;A0A1B0GRC1;A0A1B0GRS2;A0A1B0GRW9;A0A1B0GS79;D3YVR7;D3YZE4;Q64483;Q548Z6;P00342;A0A1B0GSR2;A0A0N4SVV8;D3Z7F0;A0A1B0GRE9;P16125	L-lactate dehydrogenase;L-lactate dehydrogenase A chain	Ldha	7	14	19	5	11	11	-0.168009	0.115287
26.7218	26.2908	27.0847	26.0627	26.1195	26.317	26.7218	26.1195	P17751;H7BXC3	Triosephosphate isomerase	Tpi1	18	16	27	11	17	14	-0.602345	0.0925832
26.7227	26.6547	26.9316	26.1427	26.0703	26.4487	26.7227	26.1427	Q5SVY2;Q3UAJ1;Q3TE63;P17742;Q9CZK9;A0A1L1SST0;A0A1L1SRX5;V9GXC1;V9GX31	Peptidyl-prolyl cis-trans isomerase;Peptidyl-prolyl cis-trans isomerase A;Peptidyl-prolyl cis-trans isomerase A, N-terminally processed	Ppia	16	23	20	16	16	12	-0.580013	0.018373
26.879	26.7851	27.5245	26.3725	26.1154	26.1465	26.879	26.1465	Q9QZ83		Actg1	13	11	12	11	12	13	-0.732531	0.0258386
26.7357	27.0535	27.1084	25.9919	26.2379	26.1774	27.0535	26.1774	B2RTM0;P62806;Q61667;Q6B822	Histone H4	Hist2h4;Hist1h4a	18	22	26	15	15	18	-0.876148	0.00381924
27.0403	26.7819	27.1501	26.2847	26.0809	26.2045	27.0403	26.2045	P48678;D3YUF7;Q9CTL2	Prelamin-A/C;Lamin-A/C	Lmna	35	31	39	13	15	18	-0.835777	0.0029769
26.8598	26.3018	27.234	26.2128	26.0792	26.2078	26.8598	26.2078	B0LAA8;Q5NC82;E9PZF0;Q01768;Q8R4B4;Q5NC80;Q5NC81;P15532;Q5NC79	Nucleoside diphosphate kinase;Nucleoside diphosphate kinase B	Nme2;Gm20390	13	12	23	10	10	8	-0.651999	0.0826125
25.8343	25.6001	25.4935	26.4966	26.4233	26.2729	25.6001	26.4233	Q02788;D3Z7D5	Collagen alpha-2(VI) chain	Col6a2	1	2	1	16	17	13	0.823168	0.00328766
26.9908	26.8431	27.4258	26.441	26.3442	26.4594	26.9908	26.441	P16045;A0A2R8VHJ0	Galectin-1	Lgals1	18	15	22	12	13	13	-0.549772	0.0197249
25.9835	26.0523	26.0176	26.3959	26.5976	26.4694	26.0176	26.4694	Q99K58;Q3TGL4;P37889	Fibulin-2	Fbln2	10	10	7	17	18	18	0.451872	0.00164489
27.2381	27.1857	27.802	26.5392	26.4805	26.7394	27.2381	26.5392	Q3UBP6;Q3UBQ4;Q61852;A0A1D5RM20;D3Z2K3;I6L9D2;A0A494B9T3;D3YZY0		Actb	15	13	13	9	11	10	-0.698936	0.0179402
26.7934	26.7046	27.0497	26.5657	26.5179	26.7309	26.7934	26.5657	P52480;A0A1L1SU37;A0A1L1SQV8;A0A1L1SUV0;A0A1L1SSN6;A0A1L1STV8;A0A1L1ST52;A0A1L1SVH2;Q3UEH4;E9Q509;Q3UEI4;A7MCU9;G3X925;P53657	Pyruvate kinase PKM	Pkm	15	13	16	7	8	12	-0.227732	0.115501
26.7514	26.863	26.4955	26.7383	26.5716	26.4396	26.7514	26.5716	Q543J5;P32261	Antithrombin-III	Serpinc1	14	18	13	17	16	14	-0.179724	0.436115
26.8611	26.9403	27.3932	26.7001	26.6875	26.7661	26.9403	26.7001	Q71LX8;P11499;Q80YC2;Q811H6;E9Q3D6;E9Q0C3;E9PX27;D3Z1R1;Q922F6	Heat shock protein HSP 90-beta	Hsp90ab1	22	25	30	17	20	23	-0.240183	0.107099
27.48	27.3499	27.8405	26.6323	26.7138	26.7046	27.48	26.7046	S4R1W1;D2KHZ9;A0A0A0MQF6;P16858;S4R257;A0A1D5RLD8;Q3TUZ9;Q4VBD1;Q8CEV2;S4R1W8;W8QM43;Q6IWE3;V9GX06;Q8BJ40;Q3V2I5;A0A0R4J0X7;S4R2G5;Q64467	Glyceraldehyde-3-phosphate dehydrogenase	Gm3839;GAPDH;Gapdh;Gm10481	20	17	22	11	11	8	-0.775364	0.00422929
26.5411	26.7631	26.7917	26.7421	26.7093	26.6102	26.7631	26.7093	Q62356	Follistatin-related protein 1	Fstl1	15	18	16	19	22	22	-0.0538139	0.903645
26.0757	26.3575	26.1512	26.803	26.75	26.7448	26.1512	26.75	P10493	Nidogen-1	Nid1	7	16	3	20	25	18	0.598759	0.00269478
27.2742	26.9784	27.6271	26.7586	26.6301	26.7546	27.2742	26.7546	Q3UDS0;Q3UBA6;Q3TZJ3;Q3TQ13;Q3TH56;Q3TEK2;P63017;Q3TB63;Q3ULM1;Q504P4;Q3U9L2;Q3TF16;Q3TRH3;Q3KQJ4;Q3TH04;B7U582;P17156;D3Z5E2;Q3UXU1;B2CSK2;A1L347;Q3TU85;Q3TAI8;A1E2B8;P16627;Q61696;P17879;Q9QZ38;Q9R2A1;Q3UBR0;O88687;Q61698;Q9QWU1	Heat shock cognate 71 kDa protein	Hspa8	28	22	43	18	18	18	-0.519625	0.0395011
27.2338	27.258	27.8626	26.7924	26.7304	26.8826	27.258	26.7924	Q6PAC1;Q3UCW8;Q3U9Q8;Q3TGJ9;P13020;A0A0J9YUQ8;A6PWS5;A0A0J9YUJ8	Gelsolin	Gsn	20	25	33	18	18	19	-0.46559	0.0366454
26.5222	26.5425	26.7137	26.9082	26.9773	26.7869	26.5425	26.9082	Q3UKR1;Q3TSV1;P28654;Q6LAK9	Decorin	Dcn	20	19	20	19	23	21	0.365641	0.0223975
27.2321	27.2094	27.6726	26.9959	26.9836	27.0616	27.2321	26.9959	P09411;S4R2M7;P09041;B0LAA9	Phosphoglycerate kinase 1;Phosphoglycerate kinase	Pgk1	21	22	30	18	21	20	-0.236124	0.0791871
26.894	26.9493	26.9597	27.265	27.2291	27.2703	26.9493	27.265	Q04857;Q99LW4;Q8C6Y0;B0LAD9	Collagen alpha-1(VI) chain	Col6a1	12	16	19	22	27	30	0.315723	0.000185932
26.8247	26.8589	26.8992	27.4843	27.389	27.2958	26.8589	27.389	Q3UG07;P33434;Q6GXA5;A0A1B0GS88	72 kDa type IV collagenase;PEX	Mmp2	16	22	16	31	40	28	0.530159	0.00083139
27.6929	27.9313	27.8689	27.5502	27.4741	27.2778	27.8689	27.4741	Q62009;A0A097BW18;Q3U4U1;A0A097BW21;Q6GUA3;F7C9H0	Periostin	Postn	21	27	23	19	22	21	-0.394718	0.0213349
26.9307	27.1732	26.7491	27.5039	27.3799	27.4993	26.9307	27.4993	P97298;B7ZC25;E9PWS2;F6S1M4;Q5ND37	Pigment epithelium-derived factor	Serpinf1	12	23	15	27	39	27	0.56863	0.0169349
27.6164	27.4646	27.7938	27.608	27.5396	27.5128	27.6164	27.5396	Q5NCU4;Q5NCU5;A0A1L1SSH9;P07214;Q3TXI6;Q5NCU3	SPARC	Sparc	16	18	23	23	21	17	-0.0768223	0.511445
28.3278	28.0532	28.867	27.9487	27.8782	28.0853	28.3278	27.9487	Q5FW97;P17182;Q6PHC1;B0QZL1;Q8CF78;B1ARR7;B1ARR6;A0A0N4SUI6;D3YVD3;D3Z2S4;D3Z6E4;Q922A0;A0A0N4SUX5;Q545V3;Q3UJ20;Q4FK59;P17183;P21550;A0A0N4SUW8;Q5SX61;Q5SX60;J3QPZ9;Q5SX59	Alpha-enolase	EG433182;Eno1	47	39	55	34	37	37	-0.379076	0.145343
29.2938	29.0353	29.8335	28.5376	28.472	28.4394	29.2938	28.472	Q5FWJ3;P20152;A0A0A6YWC8;Q3V2S4;Q3U6S1;Q3TFD9;Q3UD36;Q3UAX1;Q3TWV0;A4IF59;A2AKJ2;Q3V2C6;Q3V1K9;G5E846;A0A2R8W6R6;G3X981;P31001;P15331;Q3UMG4;D3YZ35;A0A0R4J036;P46660;P08553;Q9JJY2;Q05DD2;Q80TQ3;P08551;P19246	Vimentin	Vim	84	62	102	49	49	43	-0.82177	0.0188115
29.5372	29.5058	29.9662	29.1932	29.0632	29.112	29.5372	29.112	B9EKP5;B7FAU9;Q8BTM8;B7FAV1;Q6KAM8;Q3U7N9;F6XC15;J3JS91;I7HPX4;F6Z2C0;Q80X90;Q8VHX6;Q4FZG4	Filamin-A	Flna	13	12	23	3	4	5	-0.425148	0.0234228
28.3468	28.4691	28.8072	29.0633	29.3497	29.4656	28.4691	29.3497	Q3UGY5;A0A087WR50;P11276;Q3UHL6;Q3UHR1;A0A087WS56;A0A087WSN6;Q3UH17;B9EHT6;Q3TCF1;B7ZNJ1;Q3TBB4;Q3UZF9;Q8R3F3;Q3TCL7;A0A087WS99;Q9Z1Z8;Q4KL80;A0A087WSU6;Q9Z1Z7;Q99KD0	Fibronectin;Anastellin	Fn1	33	43	51	76	118	112	0.880657	0.0145789
30.2572	30.1985	30.8075	29.7893	29.6866	29.7336	30.2572	29.7336	Q3UGS0;Q3UAF7;Q3UAF6;B2RRX1;P60710;Q3U939;Q3U804;Q3U5R4;Q3TIJ9;E9Q1F2;Q61276;Q3UAA9;Q3UA89;E9Q5F4;Q3UCF8;G3UZ07;Q61272;Q6IWE2;A1E281;E9Q606;Q8BFZ3;F8WGM8;E9Q2D1;Q99NC5;O89054;A0A0U1RQ96;Q7M0E4;F6WX90	Actin, cytoplasmic 1;Actin, cytoplasmic 1, N-terminally processed	Actb;Actg1	97	87	108	70	79	76	-0.523579	0.0251504
29.9478	29.9803	29.9123	30.2109	30.1011	29.9829	29.9478	30.1011	Q7TT32;Q3TVI5;Q5DTG2;P08121;Q8BLW4;Q3UH72;Q8K173;Q8BKY2;Q3TW25;A0A087WPS3;Q8BJU6;CON__P04258;Q8BMR6;A0A087WPJ5;Q9CSB7;P28481	Collagen alpha-1(III) chain	Col3a1	98	112	93	112	116	95	0.153297	0.092127
30.1557	30.2356	30.1509	30.5274	30.5324	30.4417	30.1557	30.5274	P11087;Q99LL6;Q60785;Q61022;CON__Q862S4	Collagen alpha-1(I) chain	Col1a1	108	119	111	134	151	133	0.371695	0.00135906
30.4473	30.4752	30.4079	31.3346	31.3277	31.1266	30.4473	31.3277	Q3TX57;Q3TU64;Q01149;Q3TUE2;Q3TP88;Q91VL4;E0CXI2	Collagen alpha-2(I) chain	Col1a2	153	171	159	223	248	236	0.880478	0.000320833
27.704	27.8659	27.6711	31.3655	31.3022	31.368	27.704	31.3655	P01027;Q207D2;E1APH6;B5APU1;H3BL60;H3BKW9	Complement C3;Complement C3 beta chain;C3-beta-c;Complement C3 alpha chain;C3a anaphylatoxin;Acylation stimulating protein;Complement C3b alpha chain;Complement C3c alpha chain fragment 1;Complement C3dg fragment;Complement C3g fragment;Complement C3d fragment;Complement C3f fragment;Complement C3c alpha chain fragment 2	C3	23	32	23	300	316	320	3.66147	5.96902e-07
31.8254	32.2588	31.6494	32.3682	NaN	32.1989	31.8254	32.2836	F6Q609;E9Q133;Q3U0I3;Q3UJP4;Q3U4U6;P80318	T-complex protein 1 subunit gamma	Cct3	28	30	29	33	24	30	0.45813	0.221678
NaN	33.0643	33.2362	33.1537	32.2579	NaN	33.1502	32.7058	B9EKJ0;Q3V0B4	Coiled-coil domain-containing protein 108	Ccdc108	13	14	13	12	12	13	-0.444479	0.432565
NaN	22.4936	22.9156	20.5443	20.5443	20.5443	22.7046	20.5443	P56480	ATP synthase subunit beta, mitochondrial	Atp5b	0	0	2	0	0	0	-2.16035	0.000835048
22.8577	22.794	23.4269	20.5443	20.5443	20.5443	22.8577	20.5443	Q3ULW0;P62827;Q14AA6	GTP-binding nuclear protein Ran	Ran;1700009N14Rik	2	2	3	0	0	1	-2.31349	0.000248085
22.9174	23.0093	23.6537	20.5443	20.5443	20.5443	23.0093	20.5443	Q91V38;Q3UBU0;Q3UAD6;P08113;Q8C2R2;Q3TUD6;Q8CCY5;Q9CW12;F7C312	Endoplasmin	Hsp90b1	1	1	4	0	0	0	-2.46501	0.000333579
23.2155	23.1085	24.0457	20.5443	20.5443	20.5443	23.2155	20.5443	A2BE93;Q5U445;Q3T9S3;Q9EQU5;A2BE92	Protein SET	Set;BC085271	2	2	3	2	3	2	-2.67127	0.000599791
23.1995	23.8756	NaN	20.5443	20.5443	20.5443	23.5375	20.5443	P48036;A0A0G2JGQ0	Annexin A5	Anxa5	1	2	1	0	0	0	-2.99329	0.00128254
NaN	22.9694	24.2533	20.5443	20.5443	20.5443	23.6114	20.5443	Q540D7;Q3UJW9;Q9JII6;B1AXW3;Q80XJ7;Q810X5	Alcohol dehydrogenase [NADP(+)]	Akr1a1	0	0	3	0	0	0	-3.0671	0.00769198
23.4924	NaN	24.2436	20.5443	20.5443	20.5443	23.868	20.5443	Q3TIG9;A0A1W2P6G5;Q642K0;A0A1W2P6F6;A0A1W2P7Q9;Q60605;Q8CI43	Myosin light polypeptide 6;Myosin light chain 6B	Myl6;Myl6b	1	0	2	0	0	0	-3.32374	0.00128479
24.0115	23.3581	24.7067	20.5443	20.5443	20.5443	24.0115	20.5443	Q91XV3	Brain acid soluble protein 1	Basp1	4	1	5	0	0	0	-3.46729	0.000865512
24.4843	24.4904	24.9738	20.5443	20.5443	20.5443	24.4904	20.5443	Q61553;F7BDR1;A0A0G2JDU7	Fascin	Fscn1	1	2	3	1	2	3	-3.9462	1.44537e-05
24.6683	24.6687	25.359	20.5443	20.5443	20.5443	24.6687	20.5443	P08228;Q8C355	Superoxide dismutase [Cu-Zn]	Sod1	2	2	4	1	0	0	-4.12446	4.5973e-05
24.7041	24.8187	25.1019	20.5443	20.5443	20.5443	24.8187	20.5443	Q542H7;P04117;Q99M00	Fatty acid-binding protein, adipocyte	Fabp4	3	4	6	1	3	2	-4.27445	3.31731e-06
24.7502	NaN	25.3668	20.5443	20.5443	20.5443	25.0585	20.5443	Q6IRU2;A0A571BEU1	Tropomyosin alpha-4 chain	Tpm4	1	0	3	0	2	0	-4.51421	0.000288204
