## Supplementary material for "Regulators of TNFα Mediated Insulin Resistance Elucidated by Quantitative Proteomics": SI Table 6: 8D Total Protein List from Secretomics

### Sheet: Sheet1
LFQ intensity Control1_Sec_8D	LFQ intensity Control2_Sec_8D	LFQ intensity Control3_Sec_8D	LFQ intensity TNF1_Sec_8D	LFQ intensity TNF2_Sec_8D	LFQ intensity TNF3_Sec_8D	Control_Sec_8D	TNF_Sec_8D	Protein IDs	Protein names	Gene names	MS/MS count Control1_Sec_8D	MS/MS count Control2_Sec_8D	MS/MS count Control3_Sec_8D	MS/MS count TNF1_Sec_8D	MS/MS count TNF2_Sec_8D	MS/MS count TNF3_Sec_8D	Δlog	T Test	1
25.1245	26.5818	NaN	20.8771	20.8771	20.8771	25.8531	20.8771	Q5EBQ2;Q3TGC5;P70296;D6RHS6;D3Z1V4	Phosphatidylethanolamine-binding protein 1;Hippocampal cholinergic neurostimulating peptide	Pebp1	3	4	4	0	2	2	-4.97601	0.0027488
26.447	24.9427	25.2083	20.8771	20.8771	20.8771	25.5327	20.8771	Q545I9;P14069	Protein S100;Protein S100-A6	S100a6	11	0	3	0	1	0	-4.65556	0.000552784
25.1341	24.9117	25.2558	20.8771	20.8771	20.8771	25.1005	20.8771	Q6PAC1;Q3TGJ9;P13020;A0A0J9YUQ8;Q3UCW8;Q3U9Q8;A0A0J9YUJ8;A6PWS5	Gelsolin	Gsn	5	0	5	0	0	0	-4.22344	1.93604e-06
24.8249	24.9446	NaN	20.8771	20.8771	20.8771	24.8848	20.8771	E9QMK3;E9QMK2;G3XA35;E9PYH0;Q62059;F7B603;Q3TTS3;Q8BS97;Q4VA91;Q3TNR6;Q3UXS4;Q3TQ47;Q05CR7	Versican core protein	Vcan	2	3	3	0	3	3	-4.00766	3.03659e-06
25.155	24.3153	25.1272	20.8771	20.8771	20.8771	24.8658	20.8771	A0A5F8MPN8;P14152;B1ATQ3	Malate dehydrogenase, cytoplasmic	Mdh1	6	1	3	0	0	0	-3.98872	0.000132108
24.9675	24.5047	24.8573	20.8771	20.8771	20.8771	24.7765	20.8771	Q91XV3	Brain acid soluble protein 1	Basp1	2	2	3	0	0	0	-3.89938	9.7619e-06
24.8073	24.768	24.4005	20.8771	20.8771	20.8771	24.6586	20.8771	Q58E64;Q3UZQ3;Q3UA81;Q3TII3;P10126;P62631;D3Z3I8;D3YZ68;Q4FZE5	Elongation factor 1-alpha;Elongation factor 1-alpha 1;Elongation factor 1-alpha 2	Eef1a1;Eef1a2	5	3	5	0	2	1	-3.78151	8.20356e-06
24.4715	24.0439	24.8045	20.8771	20.8771	20.8771	24.44	20.8771	A0A494BBD8;Q4FK88;Q4FJV4;Q3U5N9;B7STB7;Q3US43;P10107	Annexin;Annexin A1	Anxa1	7	3	2	0	0	0	-3.56289	8.5234e-05
24.3521	23.8624	24.3662	20.8771	20.8771	20.8771	24.1936	20.8771	A2AE89;P10649;Q7M0F3;D3YZ29;D3YVP6;D3YX76;A2AE91;E9QAC8;F6WHQ7;D3YVP5;Q8R5I6;Q6PJ91;Q80W21;P15626	Glutathione S-transferase Mu 1	Gstm1	4	2	5	0	1	0	-3.31647	3.67177e-05
24.056	24.2162	24.2287	20.8771	20.8771	20.8771	24.167	20.8771	E9Q3W4;Q6S390;Q6S388;Q6S392;Q6S393;Q6S387;Q6S385;Q9QXS1;A0A3B2W7J8;A0A2I3BRT4;Q8R0W0	Plectin	Plec	3	0	2	0	0	0	-3.28986	4.88896e-07
24.0642	NaN	24.167	20.8771	20.8771	20.8771	24.1156	20.8771	E9PYY0;E9Q3Y1;Q8BZR2;E9Q6X2;E9Q108;E9Q0P9;K7E6F1;Q4FJQ6;Q3U3L3;F8WIV2;Q60854;E9PZQ9;E9Q4R2	Serpin B6	Serpinb6a;Serpinb6	4	1	2	0	0	0	-3.23851	3.64498e-06
24.2026	23.8486	23.97	20.8771	20.8771	20.8771	24.0071	20.8771	Q6P9L9;Q8C153;Q8BMA8;Q3UZ14;Q3UMI7;Q3UDC8;Q3UBL9;Q3TX47;Q3TWX1;Q3TW58;Q3TLB1;Q3TK17;Q3TJZ1;P58252;Q3TPG2;Q3TSK4;O89070;Q61509;Q99LT6	Elongation factor 2	Eef2	6	1	2	0	0	0	-3.12998	7.22099e-06
24.2831	NaN	23.6671	20.8771	20.8771	20.8771	23.9751	20.8771	P48036;A0A0G2JGQ0	Annexin A5	Anxa5	3	0	2	0	0	0	-3.09797	0.00087981
23.9901	NaN	23.9043	20.8771	20.8771	20.8771	23.9472	20.8771	Q3UF30;Q3TC45;P08207	Protein S100-A10	S100a10	5	3	3	0	0	0	-3.07006	2.49057e-06
23.8599	24.0234	23.7123	20.8771	20.8771	20.8771	23.8652	20.8771	A0A494BAM8;A0A494B908;K9JA74;A0A494BAW2;P46425;P19157;A0A494BAS3;A0A494BAU3	Glutathione S-transferase P 2;Glutathione S-transferase P 1	Gstp2;Gstp1	3	2	4	1	1	0	-2.9881	4.87177e-06
23.8209	23.655	24.0573	20.8771	20.8771	20.8771	23.8444	20.8771	A0JLR7;A0PJF4;Q6UL10;E9Q616;Q61484;Q8BKS2		Ahnak	3	0	5	0	0	0	-2.96732	1.42177e-05
23.8472	23.8813	23.693	20.8771	20.8771	20.8771	23.8071	20.8771	B1AXW5;B1AXW6;Q3U9J9;P35700	Peroxiredoxin-1	Prdx1	6	2	4	0	0	1	-2.93004	9.14721e-07
NaN	23.4505	23.4603	20.8771	20.8771	20.8771	23.4554	20.8771	Q3UNG0;F8VQJ3;P02468	Laminin subunit gamma-1	Lamc1	0	0	2	0	2	2	-2.57827	6.2355e-09
26.8615	26.9001	26.8252	24.6814	25.5597	23.149	26.8623	24.4634	A0A0N4SV66;A0AUV1;A3KPD0;Q8CGP4;C0HKE9;C0HKE8;C0HKE7;C0HKE6;C0HKE5;C0HKE4;C0HKE3;C0HKE2;C0HKE1;B2RVF0;A2AB79;Q8CGP6;Q8R1M2;Q8CGP7;Q8CGP5;Q8BFU2;Q149V4;B2RWH3;Q64523;Q6GSS7;P27661;Q61668;G3UWL7;Q3UA95;B2RVP5;Q3THW5;P0C0S6;Q64522	Histone H2A;Histone H2A type 1-H;Histone H2A.J;Histone H2A type 1-K;Histone H2A type 1-F;Histone H2A type 3;Histone H2A type 2-C;Histone H2A type 2-A;Histone H2AX	Hist1h2ah;Hist1h2aa;Hist1h2ad;Hist3h2a;H2afj;Hist1h2ak;Hist1h2af;Hist2h2ac;Hist2h2aa1;H2afx	16	10	10	1	8	2	-2.39889	0.0271742
NaN	23.1123	23.3598	20.8771	20.8771	20.8771	23.2361	20.8771	Q3UWS9;Q3U7H9;Q9D6X2;H3BJQ7;P99029;Q91YU9;A0A494BAZ4;G3UZJ4	Peroxiredoxin-5, mitochondrial	Prdx5	2	1	4	0	0	0	-2.35899	0.000131121
26.419	26.5787	26.4602	24.7155	25.4302	24.6387	26.486	24.9281	A0JLV3;B2RVD5;B2RTK3;Q8CBB6;Q921L4;Q8CGP2;Q8CGP1;Q6ZWY9;Q64525;Q64478;Q64475;P10854;P10853;Q8VEE3;Q9D2U9;Q8CGP0;Q64524;A0JNS9;Q8C622;P70696	Histone H2B;Histone H2B type 1-P;Histone H2B type 1-K;Histone H2B type 1-C/E/G;Histone H2B type 2-B;Histone H2B type 1-H;Histone H2B type 1-B;Histone H2B type 1-M;Histone H2B type 1-F/J/L;Histone H2B type 3-A;Histone H2B type 3-B;Histone H2B type 2-E	Hist1h2bj;Hist1h2bk;Hist1h2bm;Hist1h2br;LOC665622;Hist1h2bp;Hist1h2bc;Hist2h2bb;Hist1h2bh;Hist1h2bb;Hist1h2bf;Hist3h2ba;Hist3h2bb;Hist2h2be	8	10	5	0	1	1	-1.55783	0.00371364
27.1399	27.2787	27.5779	26.2853	26.0233	25.2754	27.3322	25.8613	A0A0G2JGD2;Q545V2;P07091	Protein S100;Protein S100-A4	S100a4	9	7	9	5	6	4	-1.47086	0.0110687
26.1806	25.7956	25.6256	NaN	24.1377	24.6944	25.8673	24.416	B0V2N7;Q9CZI7;Q542G9;P07356;B0V2N8;Q3UCD3;Q99KH3;B0V2N5	Annexin;Annexin A2	Anxa2	9	4	3	0	1	1	-1.45126	0.0163314
25.5099	25.7068	24.5493	23.3852	23.9215	24.1827	25.2553	23.8298	E0CZ27;A1L0U3;F8WI35;A1L0V4;B9EI85;A0A1W2P768;P84244;P84228;P68433;P02301	Histone H3;Histone H3.3;Histone H3.2;Histone H3.1;Histone H3.3C	H3f3a;Hist1h3e;Hist1h3i;Hist2h3b;Hist1h3b;Hist1h3a;H3f3c	7	6	4	0	0	0	-1.42553	0.0290267
27.0139	27.2413	27.0045	25.6417	25.7774	25.6959	27.0866	25.705	B2RTM0;P62806;Q6B822;Q61667	Histone H4	Hist2h4;Hist1h4a	22	21	20	4	10	9	-1.38159	9.13392e-05
25.7267	24.7582	25.3262	24.1768	NaN	24.0237	25.2703	24.1003	Q542H7;P04117;Q99M00	Fatty acid-binding protein, adipocyte	Fabp4	5	1	7	0	1	0	-1.17008	0.049836
26.2457	26.1111	26.2938	24.8739	25.2049	25.4229	26.2169	25.1673	P63101;A0A2I3BQ03;Q3UA58;D3YXF4;D3YXN6;Q8BWN0	14-3-3 protein zeta/delta	Ywhaz	13	5	12	2	6	3	-1.04961	0.00339664
25.7147	25.142	25.3068	24.6027	24.1528	24.3296	25.3878	24.3617	Q61171;D3Z4A4;Q5M9N9	Peroxiredoxin-2	Prdx2	4	1	3	0	1	0	-1.02612	0.00878047
27.0624	27.1767	27.2322	26.046	26.196	26.3409	27.1571	26.1943	P48678;D3YUF7;Q9CTL2	Prelamin-A/C;Lamin-A/C	Lmna	33	21	27	2	20	8	-0.962835	0.000619857
27.2873	27.2505	27.4469	26.3209	26.3757	26.4903	27.3282	26.3956	B0LAA8;Q5NC82;E9PZF0;Q01768;Q8R4B4;Q5NC80;Q5NC81;P15532;Q5NC79	Nucleoside diphosphate kinase;Nucleoside diphosphate kinase B	Nme2;Gm20390	17	7	13	5	8	6	-0.93258	0.000284069
27.3785	27.0202	27.4181	26.5107	26.7321	25.9366	27.2723	26.3931	Q9QZ83		Actg1	11	10	12	6	13	10	-0.879142	0.0307377
29.5372	29.4719	29.6131	28.6681	28.572	28.7665	29.5407	28.6689	Q5FWJ3;Q3U6S1;P20152;Q3V2S4;Q3TFD9;A0A0A6YWC8;Q3UD36;Q3UAX1;Q3TWV0;A4IF59;A2AKJ2;Q3V2C6;Q3V1K9;G5E846;A0A2R8W6R6;G3X981;P31001;P15331;Q3UMG4;D3YZ35;A0A0R4J036;P46660;P08553;Q9JJY2;Q05DD2;Q80TQ3;P08551;P19246	Vimentin	Vim	87	61	68	15	40	32	-0.871852	0.000231046
25.3599	25.239	25.0691	24.0857	24.4259	24.5922	25.2227	24.3679	D3Z6I8;Q8C7C3;Q58E70;Q3TJ53;E9Q7Q3;D3Z2H9;Q8K0Z5;A0A0R4J1P2;E9Q5J9;P21107;D3YVR0;A2AIM5;G5E8R0;E9Q453;G5E8R2;G5E8R1;E9Q456;E9Q455;Q9D1R6;Q6PJ18;Q61344;E9Q448;CON__Q3SX28;B7ZNL3;A2AIM4;A0A2R2Y2P8;Q91VH3;F8WID5;P58774	Tropomyosin alpha-3 chain	Tpm3;Tpm3-rs7	4	2	3	0	0	0	-0.854742	0.00754239
25.8949	25.9132	25.8921	25.3734	25.1306	24.7624	25.9001	25.0888	Q52L87;Q3TIZ0;P68373;P68369;P05213;Q99KA2;Q9D9Y2;Q5FW91;P05214;A0A2R8VHF3;A0A0A0MQA5;P68368;O89052;Q9JJZ2	Tubulin alpha-1C chain;Tubulin alpha-1A chain;Tubulin alpha-1B chain;Tubulin alpha-3 chain	Tuba1c;Tuba1a;Tuba1b;Tuba3a	15	6	10	2	1	1	-0.811292	0.0103018
26.804	26.5394	26.7923	25.8656	25.7458	26.0959	26.7119	25.9025	P0DP28;P0DP27;P0DP26;Q3UKW2;A0A3Q4EHJ0;Q9D6P8		Calm1	14	8	9	2	6	4	-0.80945	0.00380623
25.1577	24.8466	24.8572	23.9794	24.2305	24.4288	24.9538	24.2129	Q8BPH1;Q5SS40;P62259;F6WA09	14-3-3 protein epsilon	Ywhae	8	3	4	0	3	3	-0.740922	0.0109585
27.2197	27.3649	27.3634	26.5695	26.6252	26.6075	27.316	26.6007	P17751;H7BXC3	Triosephosphate isomerase	Tpi1	19	17	16	1	8	5	-0.715246	0.000148765
25.5	25.3711	25.3726	24.3846	24.701	25.0543	25.4146	24.7133	Q99PT1	Rho GDP-dissociation inhibitor 1	Arhgdia	5	6	4	1	3	2	-0.701248	0.024006
27.7653	27.2144	27.294	26.5829	26.7695	26.8405	27.4246	26.731	Q3UBQ4;Q3UBP6;Q61852;A0A1D5RM20;D3Z2K3;I6L9D2;A0A494B9T3;D3YZY0		Actb	15	7	10	4	7	6	-0.693593	0.0211347
28.778	28.8218	28.8728	28.0307	28.229	28.1329	28.8242	28.1308	Q5FW97;P17182;Q6PHC1;B0QZL1;Q8CF78;B1ARR7;B1ARR6;A0A0N4SUI6;D3YVD3;D3Z2S4;D3Z6E4;Q922A0;A0A0N4SUX5;Q545V3;Q3UJ20;Q4FK59;P17183;P21550;A0A0N4SUW8;Q5SX61;Q5SX60;J3QPZ9;Q5SX59	Alpha-enolase	EG433182;Eno1	62	34	49	12	34	25	-0.693359	0.000399317
25.1207	24.8813	25.2395	24.4727	24.2744	24.4504	25.0805	24.3991	Q3UDR2;Q3URP6;Q3UBY9;Q3U738;Q3TWE3;Q3TIM0;Q3THC3;Q3TGS0;Q3TF72;P09103;Q3TT76;Q3UJA8;Q3UA23;Q3TIQ5;E9Q8G8	Protein disulfide-isomerase	P4hb	8	1	4	0	0	1	-0.681396	0.00512827
24.3269	24.0513	24.5069	23.7307	23.7108	23.455	24.295	23.6322	A1BN54;Q7TPR4;Q99LJ3;Q1A602;Q3ULT2;Q3UDJ7;A0A1L1SV25;P57780;Q8BP35;A0A1L1SVJ6;E9Q2W9	Alpha-actinin-1	Actn1	7	3	7	0	1	1	-0.662879	0.0141779
28.2316	28.2273	28.4105	27.613	27.474	27.8314	28.2898	27.6395	Q62009;A0A097BW18;Q3U4U1;A0A097BW21;Q6GUA3;F7C9H0;CON__Q2KJC7	Periostin	Postn	33	21	30	7	19	15	-0.650358	0.00566267
25.8722	25.7076	25.8608	25.2847	25.1829	25.1801	25.8135	25.2159	P99024;B2RSN3;Q9CWF2;Q7TMM9;P68372;Q9CVR0;Q9ERD7;G3UZR1;Q80ZV2;Q99J49;Q9DCR1;Q3U9U3;Q3UMM1;Q9D6F9;Q922F4;A0A1D5RM76;Q9CUN8;Q9CRT0;CON__ENSEMBL:ENSBTAP00000025008;A2AQ07	Tubulin beta-5 chain;Tubulin beta-2B chain;Tubulin beta-2A chain;Tubulin beta-4B chain	Tubb5;Tubb2b;Tubb2a;Tubb4b	12	4	7	0	2	2	-0.597614	0.000698763
26.9	26.5243	26.7582	26.0442	26.1917	26.2319	26.7275	26.1559	A0A1B0GSR9;Q564E2;Q3TI99;P06151;Q99K20;Q3UDU4;Q3TCI7;Q3THB4;A0A1B0GSX0;D3YZQ9;A0A1B0GT41;A0A1B0GQX5;A0A1B0GSL7;Q3UIC3;Q6NXW3;D3YVR7;D3YZE4;Q64483;Q548Z6;P00342;A0A1B0GRC1;A0A1B0GRS2;A0A1B0GRW9;A0A1B0GSR2;A0A0N4SVV8;D3Z7F0;A0A1B0GS79;A0A1B0GRE9;P16125	L-lactate dehydrogenase;L-lactate dehydrogenase A chain	Ldha	20	7	9	0	11	5	-0.571608	0.00981843
26.9944	27.0571	26.8535	26.0979	26.48	26.6707	26.9684	26.4162	S4R1W1;D2KHZ9;A0A1D5RLD8;A0A0A0MQF6;P16858;S4R257;Q3TUZ9;Q4VBD1;Q8CEV2;S4R1W8;W8QM43;Q6IWE3;V9GX06;Q8BJ40	Glyceraldehyde-3-phosphate dehydrogenase	Gm3839;GAPDH;Gapdh;Gm10481	16	15	14	2	9	6	-0.552145	0.0366694
27.5487	27.301	27.6094	27.1698	26.8248	26.8224	27.4864	26.939	Q5SVY2;Q3UAJ1;Q3TE63;P17742;Q9CZK9;A0A1L1SST0;A0A1L1SRX5;V9GXC1;V9GX31	Peptidyl-prolyl cis-trans isomerase;Peptidyl-prolyl cis-trans isomerase A;Peptidyl-prolyl cis-trans isomerase A, N-terminally processed	Ppia	31	15	26	9	17	6	-0.547375	0.0213366
27.357	27.2008	27.3921	26.7269	26.7189	26.9739	27.3166	26.8066	Q3TB63;Q3UDS0;Q3UBA6;Q3U9L2;Q3TZJ3;Q3TQ13;Q3TH56;Q3TEK2;P63017;Q3ULM1;Q504P4;Q3TF16;Q3TRH3;Q3KQJ4;Q3TH04;B7U582;P17156;D3Z5E2;Q3UXU1;B2CSK2;A1L347;Q3TU85;Q3TAI8;A1E2B8;P16627;Q61696;P17879;Q9QZ38;Q61698;Q3UBR0	Heat shock cognate 71 kDa protein	Hspa8	32	16	22	2	17	12	-0.510068	0.00756073
30.9078	30.7572	30.821	30.0475	30.3146	30.6202	30.8287	30.3274	Q3U939;Q3U804;Q4KL81;Q3UGS0;Q3UAF7;Q3UAF6;B2RRX1;P63260;P60710;Q3UCF8;Q61276;Q3U5R4;Q3TSB7;Q3TIJ9;Q3UAA9;Q3UA89;E9Q5F4;E9Q1F2;Q3UD81;G3UZ07;Q61272;Q8BFZ3;Q6IWE2;A1E281;G3UYG0;E9Q606;B1ATY1;F8WGM8;Q99NC5;O89054;A0A0U1RQ96;Q7M0E4;F6WX90;E9Q2D1	Actin, cytoplasmic 2;Actin, cytoplasmic 2, N-terminally processed;Actin, cytoplasmic 1;Actin, cytoplasmic 1, N-terminally processed	Actb;Actg1	104	95	90	50	82	73	-0.501231	0.0428362
27.6604	27.4451	27.5216	26.9636	27.1171	27.2896	27.5423	27.1234	P09411;S4R2M7;P09041;B0LAA9	Phosphoglycerate kinase 1;Phosphoglycerate kinase	Pgk1	29	15	23	5	17	9	-0.418881	0.0209028
29.7743	30.0003	29.81	29.4033	29.6746	29.2748	29.8616	29.4509	Q3UGY5;A0A087WR50;P11276;Q3UHL6;Q3UHR1;A0A087WS56;A0A087WSN6;Q3UH17;B9EHT6;Q3TCF1;B7ZNJ1;Q3TBB4;Q3UZF9;Q8R3F3;Q3TCL7;A0A087WS99;Q9Z1Z8;Q4KL80;A0A087WSU6;Q9Z1Z7;Q99KD0	Fibronectin;Anastellin	Fn1	97	88	93	29	91	34	-0.410686	0.040163
24.9312	24.7895	24.9365	24.7325	24.441	24.2517	24.8857	24.4751	Q9DC41;Q3U9G2;Q3U6V3;Q3TWF2;Q3TKF8;Q3TI47;P20029;Q3UEM8;Q3U7T8;Q3TUS2;O88687;Q9R2A1;Q9QWU1	78 kDa glucose-regulated protein	Hspa5	7	0	5	0	2	0	-0.410652	0.0499923
27.1502	27.1548	27.2155	26.7187	26.7096	26.9304	27.1735	26.7863	P16045;A0A2R8VHJ0	Galectin-1	Lgals1	19	18	15	8	16	13	-0.387224	0.00673081
23.7116	23.7255	23.9469	23.4726	23.3295	23.4378	23.7946	23.4133	Q9CT46;Q8CE30;Q8CD23;Q3TT41;Q3TL52;Q3TGR3;P09405	Nucleolin	Ncl	6	0	3	0	1	0	-0.381332	0.0121129
31.3834	31.4184	31.554	31.9729	31.9942	32.3122	31.4519	32.0931	Q3TX57;Q3TU64;Q01149;Q3TUE2;Q3TP88;Q91VL4;E0CXI2	Collagen alpha-2(I) chain	Col1a2	212	161	191	163	276	238	0.641177	0.00617222
25.1244	25.1667	25.4442	26.1944	26.1366	26.0315	25.2451	26.1209	Q07797;E9Q5X5	Galectin-3-binding protein	Lgals3bp	5	1	1	6	8	4	0.875741	0.00139887
24.7873	24.5586	24.6625	25.5178	25.7688	25.403	24.6695	25.5632	Q566I6;Q8CFG9;Q8CG16;Q9CTX0;Q8CH29;Q3UU42	Complement C1r-B subcomponent;Complement C1r-B subcomponent heavy chain;Complement C1r-B subcomponent light chain;Complement C1r-A subcomponent;Complement C1r-A subcomponent heavy chain;Complement C1r-A subcomponent light chain	C1ra;C1rb	3	1	3	2	11	6	0.893709	0.00212568
24.8992	24.7257	25.0263	25.9358	25.735	25.9742	24.8837	25.8817	Q14DT6;E9Q6C2;Q8CG14;Q3T9K7;A0A1W2P7F1;Q8CFG8;E0CZE7	Complement C1s-A subcomponent;Complement C1s-A subcomponent heavy chain;Complement C1s-A subcomponent light chain;Complement C1s-B subcomponent;Complement C1s-B subcomponent heavy chain;Complement C1s-B subcomponent light chain	C1s1;C1sa;C1sb	7	1	5	6	13	10	0.997934	0.000951195
25.4582	26.0751	26.0517	27.0799	26.9601	27.2135	25.8617	27.0845	P48759	Pentraxin-related protein PTX3	Ptx3	5	0	5	4	13	10	1.22282	0.00469377
NaN	22.919	23.0139	24.4889	24.3258	23.9889	22.9664	24.2679	Q3U4F9;Q3TLQ6;Q3TDK0;P07141;D3YTW1;D3Z090;F6RNW8	Macrophage colony-stimulating factor 1;Processed macrophage colony-stimulating factor 1	Csf1	0	0	1	2	7	5	1.30143	0.00668908
20.8771	20.8771	20.8771	NaN	22.9645	22.8213	20.8771	22.8929	A2BE93;Q5U445;Q3T9S3;Q9EQU5;A2BE92	Protein SET	Set;BC085271	2	1	4	0	1	0	2.01579	4.08847e-05
20.8771	20.8771	20.8771	24.2392	24.0241	24.2348	20.8771	24.1661	A0A1L1STF4;A0A146E664;Q6GU68	Immunoglobulin superfamily containing leucine-rich repeat protein	Islr	3	1	2	1	3	5	3.28895	1.29768e-06
28.5736	28.7083	28.7866	32.5166	32.3702	32.3923	28.6895	32.4264	P01027;Q207D2;E1APH6;B5APU1;H3BL60;H3BKW9	Complement C3;Complement C3 beta chain;C3-beta-c;Complement C3 alpha chain;C3a anaphylatoxin;Acylation stimulating protein;Complement C3b alpha chain;Complement C3c alpha chain fragment 1;Complement C3dg fragment;Complement C3g fragment;Complement C3d fragment;Complement C3f fragment;Complement C3c alpha chain fragment 2	C3	48	20	43	285	411	297	3.7369	1.08491e-06
20.8771	20.8771	20.8771	25.5329	25.3913	25.4607	20.8771	25.4616	Q8HWB2;Q31152;Q95H92;Q0WXH7;Q31141;Q95457;Q61892;P14426;A0A2Z4T468;A0A2Z4SZP0;A0A2Z4SZE4;A0A2Z4T1D0;A0A2Z4T1B9;Q61891		H2-Q4;H2-K1	0	0	0	5	8	9	4.58452	3.79913e-08
20.8771	20.8771	20.8771	25.6261	26.0213	NaN	20.8771	25.8237	Q3U5L6;Q5SVU3;Q3U5S8;P10148	C-C motif chemokine;C-C motif chemokine 2	Ccl2	0	0	0	2	4	2	4.94657	5.80133e-05
20.8771	20.8771	20.8771	26.1741	26.0525	26.4589	20.8771	26.2285	Q9D239;Q3U679;P01887	Beta-2-microglobulin	B2m	3	1	4	7	7	7	5.35142	1.53344e-06
20.8771	20.8771	20.8771	31.5289	NaN	33.5527	20.8771	32.5408	F6Q609;E9Q133;Q3U0I3;Q3UJP4;Q3U4U6;P80318	T-complex protein 1 subunit gamma	Cct3	18	28	25	22	21	29	11.6637	0.00058747
