## Supplementary material for "Regulators of TNFα Mediated Insulin Resistance Elucidated by Quantitative Proteomics": SI Table 13: 8D Significantly Regulated Protein List from Global Phosphoproteomics

### Sheet: Sheet1
LFQ intensity Control1_Phos_8D	LFQ intensity Control2_Phos_8D	LFQ intensity Control3_Phos_8D	LFQ intensity TNF1_Phos_8D	LFQ intensity TNF2_Phos_8D	LFQ intensity TNF3_Phos_8D	Protein IDs	Protein names	Gene names	MS/MS count Control1_Phos_8D	MS/MS count Control2_Phos_8D	MS/MS count Control3_Phos_8D	MS/MS count TNF1_Phos_8D	MS/MS count TNF2_Phos_8D	MS/MS count TNF3_Phos_8D	Phospho (STY) site IDs	Phospho (STY) site positions	8D Δlog(FC)	8D P-Value
19.2788	19.2788	19.2788	23.1281	22.9692	23.0427	O08553	Dihydropyrimidinase-related protein 2	Dpysl2	0	0	1	5	0	6	2268;2269;2270	537;540;542	3.76787	1.32106e-07
19.2788	19.2788	19.2788	22.4533	22.3413	22.2374	Q9JHU4;Q80U36;Q8C6T5;F6ZX84	Cytoplasmic dynein 1 heavy chain 1	Dync1h1	0	0	0	6	0	0	4056;4057;4930;4931	4364;4366;4367;4368	3.0652	1.02383e-06
19.2788	19.2788	19.2788	21.8936	21.959	NaN	P68369;Q52L87;Q3TIZ0;P68373;Q5FW91;P05214;Q9D9Y2;Q9JJZ2	Tubulin alpha-1A chain;Tubulin alpha-1C chain;Tubulin alpha-3 chain;Tubulin alpha-8 chain	Tuba1a;Tuba1c;Tuba3a;Tuba8	0	0	4	6	5	4	2371;2372;2374	48;287;439	2.64752	1.72064e-06
19.2788	19.2788	19.2788	22.0127	NaN	21.8937	H7BX95;Q6PDM2;F7AI47	Serine/arginine-rich splicing factor 1	Srsf1	0	0	0	1	0	1	2225;2226	199;201	2.67446	1.0043e-05
19.2788	19.2788	19.2788	23.9199	23.3412	23.6678	Q99PT1	Rho GDP-dissociation inhibitor 1	Arhgdia	0	0	4	8	6	6	3953;3954	24;34	4.36421	1.28944e-05
19.2788	19.2788	19.2788	22.6799	NaN	22.8559	G5E8R1;G5E8R0;G5E8R2;E9Q455;E9Q453;E9Q456;S4R261		Tpm1	0	0	0	2	0	5	2175	138	3.48913	1.46356e-05
19.2788	19.2788	19.2788	21.3329	21.0701	21.2363	Q569Y6;B7ZBY7;E9PY39;Q9CZY3;Q4VBX4;Q9D2M8;B2KF55;A6X925;B7ZBY6	Ubiquitin-conjugating enzyme E2 variant 1;Ubiquitin-conjugating enzyme E2 variant 2	Ube2v1;Gm20431;Ube2v2	0	0	0	5	0	1	1350	146	1.9343	1.4701e-05
19.2788	19.2788	19.2788	21.0713	NaN	20.9741	A0A0G2JGQ6;A3KN70;Q8CHG1;Q9JLM7;Q8BRN4;A0A0G2JE54;Q9JLM6;A0A0G2JGH1;H7BX36;A0A0G2JEN4;Q1EDH1;Q8BQN2;A0A0G2JGR9		Dclk1	0	0	0	1	0	2	167;168;169;170;171;172;173;174;175;176;177;178;179;180;181;4141;4142;4143	32;34;305;307;310;311;312;313;330;332;334;336;337;363;364;376;719;721	1.74394	1.97081e-05
19.2788	19.2788	19.2788	21.9584	NaN	21.8027	A0A0G2JDW7;Q6ZWU9;A0A0G2JEX7;A0A0G2JG29;Q6ZWY3	40S ribosomal protein S27;40S ribosomal protein S27-like	Rps27;Rps27l	0	0	1	3	2	3	143	76	2.60179	2.44373e-05
19.2788	19.2788	19.2788	23.1945	NaN	22.9515	Q5M8R8;Q5FWB6;P14869;D3YVM5;S4R1N1;O89073	60S acidic ribosomal protein P0	Rplp0	0	0	0	6	0	1	2395;2396	304;307	3.79421	2.99007e-05
19.2788	19.2788	19.2788	21.9898	22.0136	21.6087	Q3UW40;Q8BP67;Q8BT08;Q9CS31	60S ribosomal protein L24	Rpl24	0	0	3	7	2	2	3134;4741	83;86	2.59191	3.87014e-05
19.2788	19.2788	19.2788	21.5546	21.9433	21.5716	A0A494B9D4;A0A494BA92;P09528;A0A494BAP3	Ferritin heavy chain;Ferritin heavy chain, N-terminally processed	Fth1	0	0	0	2	3	2	749	5	2.41105	4.51163e-05
19.2788	19.2788	19.2788	23.4704	22.8349	22.9135	Q4FK36;Q9R0P5	Destrin	Dstn	0	0	1	4	0	3	3159	3	3.79413	4.54943e-05
19.2788	19.2788	19.2788	22.9398	22.3609	22.3967	G3UX26;Q60930;D3YZT5;A0A286YCR8;D3YUN8	Voltage-dependent anion-selective channel protein 2	Vdac2	0	0	2	7	4	2	2122	104	3.28704	6.1887e-05
19.2788	19.2788	19.2788	22.4475	21.8608	22.0514	Q3U7F3;Q3TIK8;Q5EBP8;Q3UK83;P49312;Q3TFB1;B7ZWG9	Heterogeneous nuclear ribonucleoprotein A1;Heterogeneous nuclear ribonucleoprotein A1, N-terminally processed	Hnrnpa1	0	0	5	8	2	5	2579;2580;2581	4;6;22	2.8411	8.01229e-05
19.2788	19.2788	19.2788	22.1191	21.5796	21.8141	P27546;A0A0G2JDN7;E9PZ43;A0A0G2JFH2;A0A0G2JFT4;A0A0G2JG35;A0A140T8T5;A0A0G2JFK3;A0A0G2JDY5;A0A0G2JE57;Q78TF3;A0A0G2JDU1	Microtubule-associated protein 4	Map4	0	0	0	5	0	0	2464;2465;2466;2467;2468;2469;2470;2471;2472;2473;2474;2475;2476;2477;4573;4574;4575;4576;4577;4578;4579;4580;4581;4582;4583;4584;4585;4586;4587	243;248;249;254;256;257;259;260;343;344;345;351;352;475;506;511;512;517;519;598;617;658;667;785;846;847;899;901;1046	2.5588	8.12549e-05
19.2788	19.2788	19.2788	22.7448	22.0637	22.4863	Q3UNG3;Q9CVI7;Q8BN43;Q3U7A2;Q3U5N2;Q3U5K8;Q3U687;Q64282;E9PXF7;D3Z6F0	Interferon-induced protein with tetratricopeptide repeats 1	Ifit1;2010002M12Rik;Gm14446	0	0	0	4	0	1	3112	107	3.15283	9.18741e-05
19.2788	19.2788	19.2788	23.6669	22.9557	22.8845	Q4FZK2;Q9D8N0;Q8R1N8	Elongation factor 1-gamma	Eef1g	0	0	1	8	1	3	4746;4747	43;46	3.89027	9.91956e-05
19.2788	19.2788	19.2788	21.3285	21.1188	NaN	Q3TFP8;Q3TXU8;Q3TH84;O55022	Membrane-associated progesterone receptor component 1	Pgrmc1	0	0	0	6	0	1	2333	161	1.94488	0.000142185
19.2788	19.2788	19.2788	22.3361	22.2483	21.6966	P14115	60S ribosomal protein L27a	Rpl27a	0	0	3	3	0	3	2393	68	2.81492	0.000148309
19.2788	19.2788	19.2788	23.144	22.5052	22.3527	A0A1B0GQU8;Q0QEW9;Q642K1;Q58EW0;P35980;A0A1B0GSF7;A0A1B0GSS8;A0A1B0GSA8;A0A1B0GRZ3;A0A1B0GS28	60S ribosomal protein L18	Rpl18	0	0	0	3	0	1	387	101	3.38851	0.000151922
19.2788	19.2788	19.2788	23.4409	22.5666	23.3542	Q5SUC3;Q3TXE5;P35564	Calnexin	Canx	0	0	1	8	2	4	2506;2507;2508	553;563;582	3.84178	0.000159186
19.2788	19.2788	19.2788	24.3289	NaN	23.7888	Q9WVA4;A0A0A6YXG6;Q9D6K2;Q9R1Q8	Transgelin-2	Tagln2	0	0	4	6	4	4	4091;4092	163;185	4.78004	0.000163654
19.2788	19.2788	19.2788	23.1107	22.3968	22.3251	Q58E35;P47955	60S acidic ribosomal protein P1	Rplp1	0	0	0	7	1	0	2552;2553	101;104	3.3321	0.000185407
19.2788	19.2788	19.2788	23.5055	22.514	23.3116	Q544V4;A0A0G2JFP9;Q8K0X1;Q3UPN1;Q3TR98;P29533;Q91X98	Vascular cell adhesion protein 1	Vcam1	0	0	0	6	3	4	3183;4751	166;170	3.8316	0.000226363
19.2788	19.2788	19.2788	23.4074	22.3837	22.862	Q811L7;Q8C2Q7;O35737;P70333;Q3UR26;Q3TNG9	Heterogeneous nuclear ribonucleoprotein H;Heterogeneous nuclear ribonucleoprotein H, N-terminally processed;Heterogeneous nuclear ribonucleoprotein H2	Hnrnph1;Hnrnph2	0	0	3	9	2	3	2308;2309	63;104	3.60562	0.000259776
19.2788	19.2788	19.2788	23.0264	22.0455	22.5615	Q8VHX6;Q3UXJ8	Filamin-C	Flnc	0	0	0	6	0	1	3874;4892	2234;2239	3.26569	0.000323404
19.2788	19.2788	19.2788	22.3058	21.5863	21.6857	Q3U6P5;Q9Z204;A0A2I3BQH3	Heterogeneous nuclear ribonucleoproteins C1/C2	Hnrnpc	0	0	1	7	1	2	3034;3035;3036;3037	231;232;261;268	2.58049	0.000330468
19.2788	19.2788	19.2788	21.5103	NaN	21.1968	A2RSV8;P19783;M0QWX7	Cytochrome c oxidase subunit 4 isoform 1, mitochondrial	Cox4i1	0	0	0	4	0	4	1102	89	2.07474	0.000389366
19.2788	19.2788	19.2788	22.777	21.8284	22.2547	Q9D0P6;Q3UC02;Q9DB79;P62281;A0A1B0GRR3;A0A1B0GSE8;Q9CW75	40S ribosomal protein S11	Rps11	0	0	0	8	4	4	2657	60	3.00792	0.00039293
19.2788	19.2788	19.2788	22.3668	21.5164	21.8386	Q8BGJ5;Q3UBR5;Q3T984;Q80T07;Q922I7;Q8K144;Q5RJV5;Q8CB58;Q3TQW3;Q8R509;Q6NZB8;Q3U5I2;P17225;Q8C2R5;E9QMW9;E9Q0W3;E9Q279;F7DCW4;Q923A7	Polypyrimidine tract-binding protein 1	Ptbp1	0	0	1	8	0	2	2821	411	2.6285	0.000447661
19.2788	19.2788	19.2788	21.1202	20.8498	NaN	A0A087WP83;Q3V1M8;Q3U4Z7;Q8VDJ3;A0A087WQY9;A0A087WPC5;A0A087WS92;Q8BX68;A0A087WPH2;A0PJE9	Vigilin	Hdlbp	0	0	0	2	0	0	21;22	11;31	1.70623	0.000448794
19.2788	19.2788	19.2788	22.2327	21.7925	NaN	Q3TJG6;Q9R0Q7;D3Z7C6;Q9CRH1	Prostaglandin E synthase 3	Ptges3	0	0	0	3	0	0	2888;2889;2890	113;148;151	2.73384	0.000470388
19.2788	19.2788	19.2788	23.2781	22.2596	22.3391	P49817;H3BKG0;D3Z148;D3Z0J2;P51637	Caveolin-1;Caveolin	Cav1	0	0	0	4	0	1	4610;4979	14;15	3.34681	0.00051402
19.2788	19.2788	19.2788	22.7189	21.829	21.9133	Q4FJQ0;P51150;A0A0N4SVR6;A0A0N4SVG9	Ras-related protein Rab-7a	Rab7;Rab7a	0	0	1	11	2	3	2600	72	2.87493	0.000533376
19.2788	19.2788	19.2788	20.9762	20.7048	NaN	Q3TBC3;Q0V930;Q3UHS6;Q80TM2;P26039	Talin-1	Tln1	0	0	0	3	0	0	2441	550	1.56174	0.000590374
19.2788	19.2788	19.2788	22.762	22.0639	NaN	Q99P72	Reticulon-4	Rtn4	0	0	0	6	0	0	3800;3803;3949;3950;3951;4877;4910;4911;4994	16;30;105;165;167;171;857;861;862	3.13417	0.00123065
19.2788	19.2788	19.2788	22.2462	NaN	21.6397	Q3UK68;Q60817;P70670	Nascent polypeptide-associated complex subunit alpha;Nascent polypeptide-associated complex subunit alpha, muscle-specific form	Naca	0	0	0	3	0	0	2703;4640;4641;4642	157;159;161;166	2.66414	0.00131272
19.2788	19.2788	19.2788	22.968	NaN	21.7459	Q4FZE6;P62082	40S ribosomal protein S7	Rps7	0	0	0	5	0	0	2654;4622;4623	119;121;123	3.07815	0.00661794
NaN	20.4641	22.2301	24.891	24.3697	24.3763	Q3KQJ3;A0A286R3P2;Q569W0;Q8R3Y0;Q31168;Q31167;O78207;W5XQG0;Q792Z7;G3UZP7;P01897;P01899;Q61641;K7X379;A0A482D1Q0;Q31145;O19467;Q61643;Q31151;O78206;A0A2Z4SXW8;A0A2Z4SXR9;A0A2Z4SYR2;O19453;Q31152;Q95H92;Q8HWB2;Q31149;P01896;A0A2Z4T2W0;A0A2Z4SY15;A0A2Z4SXR4;Q61860;A0A2Z4SYW2;A0A2Z4SXF0;A0A2Z4SXA2;Q0WXH7;K7W4D1;Q66JR0;E9PX63;Q6RJ38;Q6QMF3;Q31141;Q31215;Q31188;Q61892;O19441;A7VMS6;Q61896;Q4KN89;E9Q0G…	H-2 class I histocompatibility antigen, L-D alpha chain;H-2 class I histocompatibility antigen, D-B alpha chain	H2-D1;H2-L	0	0	1	26	22	12	2815;2816;2817;2818	331;333;334;337	3.19855	0.0192757
19.2788	19.2788	19.2788	21.1595	NaN	20.2826	Q05BN2;Q3UMW2;Q3TGU7;P50580	Proliferation-associated protein 2G4	Pa2g4	0	0	0	4	0	1	2599	2	1.44228	0.0215853
23.6282	23.8419	25.152	26.1665	25.6255	25.6008	Q8BV87;Q3TWG9;Q3TJK3;P19324;Q8BVU9;Q3TMD2;A0A140LHR4;A0A140LHK0	Serpin H1	Serpinh1	2	3	16	45	24	18	2411;2412	138;140	1.5902	0.0357691
21.8431	22.6629	23.208	24.7935	23.5046	24.6123	Q8CD23;Q3TL52;Q3TGR3;P09405;Q8CE30;Q3TT41;Q9CT46	Nucleolin	Ncl	0	0	3	19	3	10	2382;2383	145;157	1.73211	0.0375189
24.0349	24.8855	25.9172	27.1514	26.3178	26.5145	Q3UBP6;Q3UBQ4		Actb	2	5	10	17	13	12	1284	239	1.7154	0.0458727
22.4315	22.8561	23.7913	24.5849	23.8908	24.4068	Q8C290;Q3ULH5;Q3TXW2;Q3TVV6;Q8VEK3;O88568;Q3TWN5;Q3TS50;Q3TGN5	Heterogeneous nuclear ribonucleoprotein U	Hnrnpu	0	0	2	13	5	6	2957;2958;2959;2960;2961;2962;4705	4;58;182;183;186;187;247	1.26786	0.048686
21.9562	22.5118	24.4603	25.5161	24.8606	25.1255	Q3U7Z6;Q9DBJ1;Q6NWV5;Q5NCI4;O70250	Phosphoglycerate mutase 1	Pgam1	0	0	3	15	7	12	3038;3039	14;118	2.19129	0.0488365
25.2267	25.9396	26.8567	27.7033	27.0956	27.4414	Q71LX8;P11499;Q80YC2;Q811H6;E9Q3D6;E9Q0C3;E9PX27;D3Z1R1;Q922F6	Heat shock protein HSP 90-beta	Hsp90ab1	1	12	42	92	62	66	2387;2388;2389;4558	255;459;460;462	1.40573	0.0492222
24.2133	25.3515	26.2955	27.2329	26.7723	26.9964	P09411;S4R2M7;B0LAA9;P09041	Phosphoglycerate kinase 1;Phosphoglycerate kinase	Pgk1	3	4	34	81	48	56	2384	203	1.71374	0.0498177
